# Synergistic control of chloroplast biogenesis by *MYB-related* and *Golden2-like* transcription factors

**DOI:** 10.1101/2023.08.11.552970

**Authors:** Eftychios Frangedakis, Nataliya E. Yelina, Kumari Billakurthi, Tina Schreier, Patrick J. Dickinson, Marta Tomaselli, Jim Haseloff, Julian M. Hibberd

## Abstract

Chloroplast biogenesis is dependent on master regulators from the GOLDEN2-LIKE (GLK) family of transcription factors, but *glk* mutants contain residual chlorophyll and therefore other proteins must also be involved. Here we identify MYB-related transcription factors as regulators of chloroplast biogenesis in the liverwort *Marchantia polymorpha* and angiosperm *Arabidopsis thaliana*. In both species, double mutant alleles in MYB-Related genes show very limited chloroplast development, and photosynthesis gene expression is perturbed to a greater extent than in mutants of GLK. In *M. polymorpha* MYB-related genes act upstream of GLK, while in *A. thaliana* this relationship has been rewired. In both species, genes encoding enzymes of chlorophyll biosynthesis are controlled by MYB-related and GLK proteins whilst those allowing CO_2_ fixation, photorespiration and photosystem assembly and repair require the MYB-related proteins. Thus, *MYB-related* and GLK genes have overlapping as well as distinct targets. We conclude that together MYB-related and GLK transcription factors orchestrate chloroplast development in land plants.
