## Supplementary material for "Synergistic control of chloroplast biogenesis by *MYB-related* and *Golden2-like* transcription factors": Supp Dataset 1

### Sheet: PS genes Mp
Changes in photosyntheis associated genes in Marchantia (Log2FC)
	Mutant background
Gene_id	Mprr-myb2	Mprr-myb5	Mpglk	Mpglk,rr-myb5	Mprr-myb5,2
Mp4g09890 (MpRBCS)	0	-2.25181	-3.98592	-7.99524	-9.56982
Mp4g10850 (RBCS)	0.536311	0	0.667888	-1.26041	-2.9256
Mp4g05980 (RBCS)	0	0	1.40642	-2.36149	-3.92362
Mp4g05960 (RBCS)	0	0	1.18978	-3.01225	-6.0334
Mp4g05970 (RBCS)	0	0	1.45445	-3.08447	-4.72261
Mp4g06030 (RBCS)	0.624195	-0.862997	0	-4.15711	-5.73196
Mp4g06010 (RBCS)	0	0	0.786543	-3.28992	-4.71314
Mp4g15070 (RBCS)	0	0	0	-2.01758	-3.12695
Mp4g06050 (RBCS)	0	-0.385118	0	-3.01633	-4.07006
Mp4g15080 (RBCS)	0.653847	-0.358791	0	-3.25566	-5.93967
Mp4g06040 (RBCS)	0	0	0	-4.23332	-6.12815
Mp4g05990 (RBCS)	0	0	1.08503	-3.01805	-5.39568
Mp4g06020 (RBCS)	0.851217	0	1.18695	-3.62345	-5.99209
Mp4g06000 (RBCS)	0	0	0	-3.07917	-6.53739
Mp4g10830 (RBCS)	0	0	0	-3.65346	-2.98814
Mp3g03990 (RBCS activase)	0.631109	-0.348358	0	-1.93022	-3.95425
Mp2g10550 (CP12-2)	0	0	0	-1.15489	-2.2419
Mp7g16160 (MpPGK)	0.501437	-0.213205	-0.0483682	-1.78691	-2.30369
Mp7g06610 (GAPDH)	0.550914	0	-0.532211	-2.30705	-4.02212
Mp2g19370 (GAPDH2)	0.852684	0	0	-2.91222	-4.90206
Mp3g01160 (TPI)	0	-1.00288	0	-1.5302	-1.61039
Mp6g07690 (MpFBA2)	0.425212	0	0	-1.06636	-1.13784
Mp2g04730 (MpFBA3)	0	0	0	-1.01905	-1.43127
Mp2g02260 (MpFBA4)	0.582143	0	0	-2.18901	-3.51402
Mp1g03160 (FBPase)	0	-0.806483	0	-2.26419	-1.92177
Mp4g00360 (FBPase)	0	0	0	-0.969918	-1.07513
Mp8g07830 (Transketolase)	0	-0.346085	0	-1.26821	-2.00133
Mp3g22710 (SBPase)	0	0	0	-1.61815	-2.54357
Mp6g10960 (RPE)	0	0	0	-0.876369	-1.93514
Mp8g18400 (RPI)	0	0	0	-1.56473	-2.04544
Mp8g03850 (PRK)	0	0	0	-1.48153	-2.87428
Mp1g21010 (AGT)	0	0	0.631924	-0.776564	-2.0064
Mp4g18090 (glutamate-glyoxylate aminotransferase)	0.652978	0	0.482699	0	-1.37045
Mp2g08370 (SER HYDROXYMETHYLTRANSFERASE)	0	0	0	-0.892055	-2.27291
Mp1g01210 (Glycolate oxidase)	0.56021	0	0.65106	-0.896546	-2.56891
Mp6g17970 (Glycolate oxidase)	0	-1.58696	-0.940915	0	-1.99006
Mp3g05780 (GLYCINE CLEAVAGE SYSTEM H PROTEIN)	0	0	0	-1.59756	-2.72933
Mp2g07580 (glycerate dehydrogenase)	0	0	0	-1.18112	-1.92589
Mp2g09990 (AMINOMETHYLTRANSFERASE)	0	0	0.4181	-1.51754	-2.92995
Mp7g08890 (Glycine dehydrogenase)	0	0	0.982426	-0.680783	-1.95699
Mp1g26280 (PGLP)	0	0	0.988229	-0.896764	-1.55423
Mp1g24180 (PGLP)	0	0	0	-0.974036	-0.981159
Mp1g26270 (PGLP)	0	0	0.754118	-0.579654	-1.03014
Mp5g22480 (GLYK)	0	0	0	-0.734167	-1.41775
Mp8g12090 (LrgB-like)	0	-0.649875	0	-2.36235	-3.22642
Mp3g05790 (atpH)	0.620319	0	0	-2.14953	-3.69085
Mp6g06680 (atpH)	0	0	0.929248	0.411839	-1.42849
Mp5g19870 (atpG)	0.50053	-0.407667	0	-2.15748	-3.73643
Mp1g25120 (atpF)	0.478171	0	0	-1.95323	-3.06244
Mp2g14630 (Psb28)	0	0	0.616779	-1.25683	-2.22544
Mp5g14190 (PsbW)	0	0	-1.9693	-2.89516	-3.93666
Mp8g12730 (PsbY)	0.423893	0	-0.817682	-1.43749	-3.03598
Mp6g21460 (PsbX)	0	0	-0.703142	-2.4652	-3.72784
Mp1g17690 (PsbR)	0	0	-2.02605	-1.27007	-1.3355
Mp4g07510 (PsbQ)	0.555621	0	-1.99943	-2.6461	-4.45649
Mp1g00680 (PsbP)	0	-0.506443	-0.756364	-1.58556	-2.17303
Mp2g02710 (PsbP)	0.461835	-0.595009	0	-1.58921	-2.65407
Mp1g26600 (PsbP)	0	0	0	-0.677441	-1.56803
Mp1g27590 (PsbP)	0	0	-0.760011	-2.00813	-3.14721
Mp2g17390 (PsbP)	0	0	0	-1.16575	-2.49087
Mp2g21180 (PsbP)	0	0	0	-1.57209	-2.7511
Mp3g05840 (PsbP)	0	0	0	-1.06794	-2.12719
Mp7g05810 (PsbP)	0	-0.515012	-0.509159	-1.23678	-1.49104
Mp8g10040 (PsbP)	0	0	0	-2.08162	-2.47628
Mp8g10770 (PsbP)	0	0	0	-0.961835	-2.25758
Mp5g12900 (PsbP)	0	0	0	-1.13267	-1.49737
Mp5g12920 (PsbP)	0	0	0.961322	-0.537374	-1.14078
Mp5g20290 (PsbP)	0.516793	0	-1.25537	-2.57955	-3.86086
Mp5g20300 (PsbP)	0	-0.61606	-1.17111	0.840585	0.516224
Mp8g12010 (LHCB7)	0	0	1.1463	0	-1.14635
Mp6g01650 (LHCB6)	0.451071	-0.342404	-2.48683	-3.27968	-3.40223
Mp4g10900 (LHCB5)	0.608561	0	-1.46926	-2.55211	-3.34347
Mp1g16850 (LHCB4)	0.481216	0	-1.84571	-2.79292	-3.78884
Mp7g08940 (LHCB3)	0	0	-3.02607	-4.2238	-4.35206
Mp7g05880 (LHCB2)	0.760469	0	0	-2.17801	-3.89056
Mp7g05980 (LHCB2)	0	0	-7.59526	-8.03716	-8.6439
Mp7g06710 (LHCB2)	0	0	-5.58332	-5.29418	-6.08397
Mp7g06720 (LHCB2)	0	0	-3.68484	-3.54899	-5.14258
Mp7g06730 (LHCB2)	0.784018	0	-2.30715	-2.79861	-4.69717
Mp7g06750 (LHCB2)	0.971563	0	0	-3.97436	-5.43547
Mp7g06760 (LHCB2)	0.561699	0	0	-1.52886	-3.07975
Mp7g06770 (LHCB2)	0	-0.631748	-1.51031	-3.78429	-3.56862
Mp7g06780 (LHCB2)	0.553321	-0.443985	-6.48804	-8.59527	-6.89344
Mp7g06790 (LHCB2)	0	0	-2.26778	-2.8511	-2.56696
Mp7g09180 (LHCB2)	0	0	-4.11625	-5.67404	-5.24256
Mp1g29620 (LHCB2)	0.58812	0	-1.70202	-2.51874	-2.59269
Mp2g13460 (LHCB2)	0	0	-7.62848	-8.61286	-7.95389
Mp7g05890 (LHCB1)	0.797741	0	0	-1.25063	-2.7809
Mp7g06740 (LHCB1)	0	0	-5.37681	-6.87886	-8.43762
Mp7g09340 (LHCB1)	0	0	-8.93899	-12.4625	-11.4102
Mp1g07170 (petM)	0	0	0	-2.31136	-3.67083
Mp6g00090 (petH)	0	0	-0.646914	-1.41539	-1.62873
Mp7g04850 (petH)	0.549031	0	0	-1.83431	-2.83769
Mp4g16550 (petF)	0	0	-0.80167	-1.37732	-0.597964
Mp2g15250 (petF)	0	0	0	-1.79106	-2.88708
Mp4g02720 (petE)	1.01205	0.888176	0.715923	-0.506956	-1.9315
Mp2g07880 (petC)	0.567242	0	0	-1.54365	-2.48353
Mp2g09520 (psaN)	0	-0.455372	-0.664905	-1.20329	-2.84549
Mp4g20410 (psaN)	0.497723	0	-2.2571	-3.20619	-3.8169
Mp7g18150 (psaL)	0.476149	0	-1.70469	-2.98917	-3.96806
Mp4g06880 (psaK)	0	0	-1.44882	-2.51225	-4.41403
Mp7g13220 (psaH)	0.542133	0	-1.70216	-2.41232	-3.52791
Mp6g18440 (psaG)	0.566508	0	-2.32569	-3.0069	-4.59005
Mp2g02960 (psaF)	0.483403	0	-1.31275	-2.60486	-3.39182
Mp1g24020 (psaE)	0.491778	0	-1.58839	-2.53343	-3.70471
Mp5g04200 (psaD)	0.558162	0	-2.29306	-2.92011	-4.19639
Mp1g16220 (psaA)	0	2.81527	0	0	0
Mp3g20630 (psaA)	0	0	0	0	0
Mp3g07840 (LHCA4)	0.480365	0	-3.02158	-3.68014	-3.85151
Mp4g00930 (LHCA3)	0.467011	0	-2.36658	-3.07424	-3.65455
Mp8g13180 (LHCA2)	0	0	-3.65867	-4.30692	-3.71142
Mp2g15420 (LHCA1)	0.517646	0	-2.45273	-3.33085	-3.97278

### Sheet: Chl genes Mp
Changes in genes encoding chlorophyll biosynthesis enzymes in Marchantia (Log2FC)
	Mutant background
Gene_id	Mprr-myb2	Mprr-myb5	Mpglk	Mpglk,rr-myb5	Mprr-myb5,2
Mp1g04260 (GluRS)	0	0	0	-0.79153	-1.15811
Mp1g08320 (HEMA)	0	-0.835262	-2.02515	-1.94959	-1.6861
Mp2g17700 (HEML)	0	-0.433504	-2.26021	-2.87517	-2.86843
Mp1g22820 (HEMB)	0	0	-1.0868	-1.44652	-1.58937
Mp2g07740 (HEMC)	0	-0.586126	-1.81784	-2.1957	-2.42648
Mp4g21260 (HEMD)	0	0	0	-0.788991	-1.1207
Mp1g00080 (HEME)	0	-0.411605	-1.3475	-2.21172	-2.74899
Mp3g17410 (HEMF)	0	0	-1.06578	-1.76566	-1.92527
Mp1g21340 (HEMY)	0	0	-1.72901	-1.94361	-1.64527
Mp6g04260 (CHLD)	0	0	-1.01646	-1.61449	-1.78147
Mp2g21150 (CHL1)	0	0	-1.40122	-1.91091	-2.07729
Mp8g10280 (CHLH)	0	0	-1.60595	-2.43115	-2.81899
Mp6g06740 (GUN4)	0	0	-0.675808	-1.31664	-2.12335
Mp4g09340 (CHLM)	0	0	-2.30224	-2.4804	-1.82284
Mp5g03060 (CHLE)	0	0	-1.7767	-2.37101	-2.10678
Mp5g20690 (DVR)	0	0	-1.0916	-2.33466	-2.54227
Mp8g17840 (PORA)	0	0	-2.81871	-3.34488	-4.56518
Mp6g19830 (CHLG)	0	0	-0.720371	-1.37003	-2.15852
Mp4g21140 (CAO)	0	0	-1.52596	-1.9884	-1.58011

### Sheet: Assembly&Repair genes Mp
Changes in PS and Rubisco repair and assembly genes in Marchantia (Log2FC)
	Mutant background
Gene_id	Mprr-myb2	Mprr-myb5	Mpglk	Mpglk,rr-myb5	Mprr-myb5,2
Mp1g10690 (CPN20)	0	0	0	-1.45109	-2.23403
Mp2g24950 (CPN10)	0	0	0	-1.60275	-2.22648
Mp2g23580 (RbcX)	0	0.850758	1.09329	0	0
Mp1g26500 (RbcX)	0	0	0.983012	-1.51127	-2.7695
Mp1g20960 (RAF1)	0	0	0	-1.55725	-1.71251
Mp2g24300 (RAF2)	0	0	0	-1.7337	-3.19312
Mp6g03380 (BSD2)	0	-0.395417	0	-1.61864	-2.30486
Mp1g22860 (RbcMT)	0	0	0	-0.8766	-1.07316
Mp7g08540 (RbcMT)	0	-0.601939	0	0	-0.673286
Mp6g09920 (RbcMT)	0	0	0	-0.808759	-1.3676
Mp2g15630 (CbbY)	0.6616	0	0	-1.23143	-2.23174
Mp1g10660 (CA1PP)	0	0	0	-1.21718	-1.73858
Mp3g17150 (MRL1)	0	-0.478217	0.520396	-1.0297	-1.895
Mp3g17160 (MRL1)	0	-0.915222	0	-1.33304	-1.59589
Mp1g26360 (LPA2)	0.470697	0	-1.1819	-1.96155	-2.36249
Mp8g15010 (OHP1)	0.515235	0	0.732483	0	-1.31681
Mp1g23670 (OHP2)	0	0	0.830367	-0.482124	-1.32499
Mp4g23900 (HCF136)	0	0	0	-1.32716	-2.07502
Mp1g21960 (LPA1)	0	0	0	-0.415358	-0.803312
Mp1g18310 (LPA3)	0	0	0	-0.443682	-0.973281
Mp8g12830 (HCF106)	0.496385	0	-0.479996	-0.98667	-1.45835
Mp8g06810 (HCF244)	0	0	1.09416	-0.335979	-1.88297
Mp3g19780 (Psb27)	0	0	-1.7979	-2.59724	-3.83583
Mp8g16080 (Psb32)	0	0	0	-0.952133	-1.86936
Mp1g07060 (Psb33)	0	0	0.798276	-0.367375	-2.22784
Mp1g02230 (PAM68)	0	0	-0.859503	-1.71787	-1.45353
Mp5g13990 (RBD1)	0	0	0	-1.69311	-2.54291
Mp7g09130 (TerC)	0	0	0	-0.385228	-0.601464
Mp2g11540 (LTO1)	0	0	0	-1.04042	-1.26712
Mp3g04800 (HCF173)	0	0	0.95602	-0.391693	-1.0951
Mp6g18510 (LPE1)	0	0	0	-0.56827	-1.62895
Mp4g18950 (TRX-M)	0	0	0	-1.03995	-1.95223
Mp1g17030 (SEP)	0	-0.413828	-1.06949	-2.38076	-3.04509
Mp7g09550 (FKBP20-2)	0	0	0	-0.984204	-0.980852
Mp3g08790 (FtsH1/5)	0	0	0.645674	-0.59787	-1.08413
Mp4g19200 (FtsH2/8)	0	0	0.620598	-0.638186	-1.6747
Mp4g18550 (ELIP)	0	0	0	-2.14084	-3.09418
Mp3g12510 (ELIP)	0	0	0	6.09297	0
Mp2g05620 (ELIP)	0.818304	0	0	-1.40418	-1.73388
Mp6g14520 (ELIP)	0	1.80512	1.18253	0	0
Mp6g14540 (ELIP)	0	0	0	0	-0.835635
Mp3g15090 (ELIP)	0	0	0	0	-1.34981
Mp3g15980 (ELIP)	0	2.77971	0	1.82035	2.5503
Mp3g15970 (ELIP)	0	2.10435	0	0.986324	1.44533
Mp5g20350 (ELIP)	0	0	0	-1.66908	-2.15794
Mp6g20770 (ELIP)	0	0	0	7.87096	0
Mp6g20750 (ELIP)	0	0	0	7.34143	5.69884
Mp6g20760 (ELIP)	0	0	0	6.89137	0
Mp4g20120 (MPH1)	0	0.434426	0.762259	-0.841369	-1.96224
Mp4g20930 (HHL1)	0	0	0.805028	-0.327834	-1.23741
Mp4g23930 (MET1)	0	0.677986	0.773134	-0.622675	-1.736
Mp1g20230 (CYP38)	0	0	-0.948901	-1.83443	-2.65726
Mp1g04500 (LQY1)	0	0	0	-1.84704	-2.96203
Mp8g05910 (psbS)	0	0	0	-1.71703	-3.44408
Mp7g15960 (VDE)	0	0	1.07225	-1.15211	-1.91199
Mp2g00670 (ZEP)	0.406924	0.388502	0.835241	0	-1.24988
Mp3g00940 (FLAP1)	0	0	0	-0.312627	-1.39385
Mp4g01270 (DLDG1)	0	0	0.628007	0.535408	0
Mp3g18650 (NPQ6)	0	0	0	0	-0.71983
Mp7g13370 (NPQ7)	0	0	-0.886195	-1.13693	-1.03907
Mp4g07530 (LNCP)	0	0	-1.1252	-1.63682	-1.75235
Mp5g22510 (SOQ1)	0	0	0	-0.65922	-1.71505
Mp1g09850 (ROQH1)	0	0	0	-1.21749	-2.23278
Mp3g09060 (RIQ)	0.430425	0	0	-0.908149	-1.90526
Mp1g29140 (RIQ)	0	0	-0.91268	-1.79174	-2.39771
Mp1g25670 (CURT)	0.576843	0	-0.507594	-1.93865	-2.91257
Mp6g20800 (CURT)	0	0	-0.9755	-2.15022	-2.90922
Mp6g20860 (CURT)	0	0	0	-1.38555	-1.93955
Mp4g15480 (CCB1)	0	0	0	-1.41441	-2.21353
Mp4g21240 (CCB3)	0	0	0	-0.836636	-1.34634
Mp1g18930 (CCB4)	0	0	0	-1.56616	-2.07832
Mp5g11540 (Ccs1/CcsA)	0.403296	0	0.578584	0.333942	0
Mp3g21290 (Ccs1/CcsB)	0	0	0	-0.390608	-0.305011
Mp2g07860 (HCF222)	0	0	-0.553709	-0.524202	0
Mp4g10810 (HCF164)	0	0.759229	0.746593	0	-0.41026
Mp2g10730 (DAC)	0.447702	0	0	-0.960654	-1.18875
Mp6g11990 (Cytc6a)	0	0	0	-1.18413	-1.93515

### Sheet: PS genes At
Changes in photosyntheis associated genes in Arabidopsis
Atmybs1,mybs2 mutant
Gene_id	des	short_description	log2FoldChange
AT1G67090 (RBCS1A)	CBBcycle	ribulose bisphosphate carboxylase small chain 1A	0
AT2G47400 (CP12-1)	CBBcycle	CP12 domain-containing protein 1	0
AT2G39730 (RCA)	CBBcycle	rubisco activase	0
AT5G38430 (RBCS1B)	CBBcycle	Ribulose bisphosphate carboxylase (small chain) family protein	0
AT5G38410 (RBCS3B)	CBBcycle	Ribulose bisphosphate carboxylase (small chain) family protein	-1.15866
AT3G62410 (CP12-2)	CBBcycle	CP12 domain-containing protein 2	0
AT3G26650 (GAPA1)	CBBcycle	glyceraldehyde 3-phosphate dehydrogenase A subunit	0
AT5G38420 (RBCS2B)	CBBcycle	Ribulose bisphosphate carboxylase (small chain) family protein	-1.34528
AT1G32060 (PRK)	CBBcycle	phosphoribulokinase	0
AT4G38970 (FBA2)	CBBcycle	fructose-bisphosphate aldolase 2	0
AT5G46110 (TPT)	CBBcycle	Glucose-6-phosphate/phosphate translocator-related	0
AT3G12780 (PGK1)	CBBcycle	phosphoglycerate kinase 1	-1.03331
AT1G42970 (GAPB)	CBBcycle	glyceraldehyde-3-phosphate dehydrogenase B subunit	0
AT3G55440 (CYTOTPI)	CBBcycle	triosephosphate isomerase	-0.497242
AT3G60750 (TKL1)	CBBcycle	Transketolase	0
AT1G12900 (GAPA2)	CBBcycle	glyceraldehyde 3-phosphate dehydrogenase A subunit 2	-0.942342
AT5G61410 (RPE)	CBBcycle	D-ribulose-5-phosphate-3-epimerase	-0.454291
AT4G26530 (FBA5)	CBBcycle	Aldolase superfamily protein	0
AT3G54050 (HCEF1)	CBBcycle	high cyclic electron flow 1	0
AT3G55800 (SBPase)	CBBcycle	sedoheptulose-bisphosphatase	0
AT2G21170 (PDTPI)	CBBcycle	triosephosphate isomerase	0
AT2G21330 (FBA1)	CBBcycle	fructose-bisphosphate aldolase 1	0
AT1G55490 (CPNB1)	CBBcycle	chaperonin 60 beta	-0.8513
AT2G28000 (CPNA1)	CBBcycle	chaperonin-60alpha	-0.919179
AT3G04790 (EMB3119)	CBBcycle	Ribose 5-phosphate isomerase, type A protein	0
AT2G13360 (AGT1)	photorespiration	alanine:glyoxylate aminotransferase	0
AT1G23310 (GGT1)	photorespiration	glutamate:glyoxylate aminotransferase	0
AT4G37930 (SHM1)	photorespiration	serine transhydroxymethyltransferase 1	0
AT3G14420 (GOX1)	photorespiration	Aldolase-type TIM barrel family protein	0
AT2G35370	photorespiration	glycine decarboxylase complex H	-1.43299
AT3G14415	photorespiration	Aldolase-type TIM barrel family protein	0
AT1G68010	photorespiration	hydroxypyruvate reductase	0
AT1G32470	photorespiration	Single hybrid motif superfamily protein	-1.56803
AT1G11860	photorespiration	Glycine cleavage T-protein family	0
AT4G33010	photorespiration	glycine decarboxylase P-protein 1	0
AT5G36700	photorespiration	2-phosphoglycolate phosphatase 1	0
AT1G80380	photorespiration	P-loop containing nucleoside triphosphate hydrolases superfamily protein	0
AT1G32080	photorespiration	membrane protein, putative	-0.953238
AT1G70580	photorespiration	alanine-2-oxoglutarate aminotransferase 2	0
AT2G26500	CEF	cytochrome b6f complex subunit (petM), putative	0
AT4G03280	CEF	photosynthetic electron transfer C	0
AT4G32260	CEF	ATPase, F0 complex, subunit B/B', bacterial/chloroplast	0
AT3G15840	CEF	post-illumination chlorophyll fluorescence increase	-0.634208
AT4G04640	CEF	ATPase, F1 complex, gamma subunit protein	0
AT4G09650 (ATP synthase delta-subunit gene)	CEF	ATP synthase delta-subunit gene	-1.35315
AT2G05620	CEF	proton gradient regulation 5	0
AT4G22890	CEF	PGR5-LIKE A	0
AT1G18730	CEF	NDH dependent flow 6	-0.714879
AT1G74880	CEF	NAD(P)H:plastoquinone dehydrogenase complex subunit O	0
AT2G31040	CEF	ATP synthase protein I -related	0
AT4G00895	CEF	ATPase, F1 complex, OSCP/delta subunit protein	0
AT1G15980	CEF	NDH-dependent cyclic electron flow 1	0
AT4G11960	CEF	PGR5-like B	0
AT4G37925	CEF	subunit NDH-M of NAD(P)H:plastoquinone dehydrogenase complex	0
AT1G64770	CEF	NDH-dependent cyclic electron flow 1	0
AT3G16250	CEF	NDH-dependent cyclic electron flow 1	-0.917682
AT1G55370	CEF	NDH-dependent cyclic electron flow 5	0
AT1G15700	CEF	ATPase, F1 complex, gamma subunit protein	0
AT2G34420 (LHCB1.5)	PSII	photosystem II light harvesting complex gene B1B2	-1.04935
AT1G79040 (PsbR)	PSII	photosystem II subunit R	0
AT5G66570 (PsbQ1)	PSII	PS II oxygen-evolving complex 1	-0.817722
AT4G05180 (PsbQ2)	PSII	photosystem II subunit Q-2	-1.01618
AT2G30570 (PsbW)	PSII	photosystem II reaction center W	-1.18095
AT1G06680 (PsbP1)	PSII	photosystem II subunit P-1	0
AT2G06520 (PsbX)	PSII	photosystem II subunit X	-0.955055
AT3G21055 (PsbT)	PSII	photosystem II subunit T	-1.58856
AT2G05100 (LHCB2.1)	PSII	photosystem II light harvesting complex gene 2.1	0
AT4G21280 (PsbQ1)	PSII	photosystem II subunit QA	-0.988605
AT2G05070 (LHCB2.2)	PSII	photosystem II light harvesting complex gene 2.2	0
AT1G51400 (Psb5)	PSII	Photosystem II 5 kD protein	-1.75543
AT3G50820 (PsbQ2)	PSII	photosystem II subunit O-2	0
AT1G67740 (PsbY)	PSII	photosystem II BY	0
AT1G03600 (Psb27)	PSII	photosystem II family protein	0
AT1G29930 (LHCB1.3)	LHCII	chlorophyll A/B binding protein 1	-1.76132
AT4G10340 (LHCB5)	LHCII	light harvesting complex of photosystem II 5	-0.811321
AT2G34430 (LHCB1.4)	LHCII	light-harvesting chlorophyll-protein complex II subunit B1	-6.08279
AT5G01530 (LHCB4.1)	LHCII	light harvesting complex photosystem II	-1.3085
AT1G29910 (LHCB1.2)	LHCII	chlorophyll A/B binding protein 3	-0.904924
AT3G08940 (LHCB4.2)	LHCII	light harvesting complex photosystem II	-0.929136
AT1G29920 (LHCB1.1)	LHCII	chlorophyll A/B-binding protein 2	-1.10071
AT1G44575 (PsbS)	LHCII	Chlorophyll A-B binding family protein	0
AT1G08380 (PsaO)	PSI	photosystem I subunit O	-0.867905
AT1G61520 (LHCA3)	PSI	photosystem I light harvesting complex gene 3	-1.17569
AT4G12800 (PsaI)	PSI	photosystem I subunit l	0
AT1G31330 (PsaF)	PSI	photosystem I subunit F	-1.07334
AT1G55670 (PsaG)	PSI	photosystem I subunit G	-0.895592
AT4G02770 (PsaD1)	PSI	photosystem I subunit D-1	-1.12269
AT4G28750 (PsaE1)	PSI	Photosystem I reaction centre subunit IV / PsaE protein	-1.12583
AT1G20340 (PetE2)	PSI	Cupredoxin superfamily protein	0
AT3G16140 (PsaH1)	PSI	photosystem I subunit H-1	-1.07719
AT5G64040 (PsaN)	PSI	photosystem I reaction center subunit PSI-N, chloroplast, putative / PSI-N, putative (PSAN)	0
AT2G20260 (PsaE2)	PSI	photosystem I subunit E-2	-1.45616
AT1G30380 (PsaK)	PSI	photosystem I subunit K	-0.957567
AT1G03130 (PsaD2)	PSI	photosystem I subunit D-2	0
AT1G52230 (PsaH2)	PSI	photosystem I subunit H2	-1.43854
AT2G46820 (PsaP)	PSI	photosystem I P subunit	-1.1607
AT3G47470 (LHCA4)	LHCI	light-harvesting chlorophyll-protein complex I subunit A4	-1.16992
AT3G61470 (LHCA2)	LHCI	photosystem I light harvesting complex gene 2	-1.31506
AT3G54890 (LHCA1)	LHCI	photosystem I light harvesting complex gene 1	-1.23513
AT5G54270 (LHCB3)	LHCI	light-harvesting chlorophyll B-binding protein 3	-1.38611
AT1G15820 (LHCB6)	LHCI	light harvesting complex photosystem II subunit 6	-1.56182
AT1G60950	other	2Fe-2S ferredoxin-like superfamily protein	0
AT1G20020	other	ferredoxin-NADP(+)-oxidoreductase 2	0
AT5G66190	other	ferredoxin-NADP(+)-oxidoreductase 1	-0.839222
AT4G27800	other	thylakoid-associated phosphatase 38	-0.63351
AT1G34000	other	one-helix protein 2	0
AT1G70760	other	inorganic carbon transport protein-related	0
AT1G76100	other	plastocyanin 1	-1.30511
AT5G02120	other	one helix protein	0
AT2G21970	other	stress enhanced protein 2	0
AT5G23120	other	photosystem II stability/assembly factor, chloroplast (HCF136)	0
AT1G45474	other	photosystem I light harvesting complex gene 5	0
AT3G55330	other	PsbP-like protein 1	0
AT1G10960	other	ferredoxin 1	0
AT2G39470	other	PsbP-like protein 2	0
AT1G76450	other	Photosystem II reaction center PsbP family protein	0
AT3G27690	other	photosystem II light harvesting complex gene 2.3	-2.51344
AT1G68830	other	STT7 homolog STN7	0
AT4G28660	other	photosystem II reaction center PSB28 protein	0
AT4G32590	other	2Fe-2S ferredoxin-like superfamily protein	0
AT4G22260	other	Alternative oxidase family protein	0
AT5G11450	other	Mog1/PsbP/DUF1795-like photosystem II reaction center PsbP family protein	0
AT5G51545	other	low psii accumulation2	0
AT1G14150	other	PsbQ-like 2	0
AT5G58260	other	oxidoreductases, acting on NADH or NADPH, quinone or similar compound as acceptor	-1.40106
AT1G77090	other	Mog1/PsbP/DUF1795-like photosystem II reaction center PsbP family protein	0
AT1G15140	other	FAD/NAD(P)-binding oxidoreductase	-0.725313
AT3G56650	other	Mog1/PsbP/DUF1795-like photosystem II reaction center PsbP family protein	0
AT5G36120	other	cofactor assembly, complex C (B6F)	0
AT2G28605	other	Photosystem II reaction center PsbP family protein	0
AT3G01440	other	PsbQ-like 1	-1.29409
AT1G19150	other	photosystem I light harvesting complex gene 6	-1.96495
AT1G05385	other	photosystem II 11 kDa protein-related	0
AT5G52100	other	Dihydrodipicolinate reductase, bacterial/plant	0
AT2G01590	other	chlororespiratory reduction 3	-0.955538
AT4G37920	other		0
AT1G76570	other	Chlorophyll A-B binding family protein	0
AT2G40100	other	light harvesting complex photosystem II	-2.43956
AT4G15510	other	Photosystem II reaction center PsbP family protein	-1.412
AT2G30790	other	photosystem II subunit P-2	0
AT2G01918	other	PsbQ-like 3	-3.32403
AT5G28450	other	Chlorophyll A-B binding family protein	0

### Sheet: Chl genes At
Changes in genes encoding chlorophyll biosynthesis enzymes in Arabidopsis
Atmybs1,mybs2 mutant
Gene_id	log2FoldChange
AT5G64050 (GluRS)	0
AT1G58290 (HEMA1)	0
AT3G48730 (GSA1)	-0.973404
AT1G44318 (HEMB)	0
AT5G08280 (HEMC)	-0.997152
AT2G26540 (HEMD)	0
AT2G40490 (HEME2)	-1.8421
AT4G03205 (HEMF1)	0
AT5G14220 (PPOX)	0
AT1G08520 (CHLD)	0
AT5G13630 (CHLH)	0
AT4G18480 (CHLI)	0
AT3G59400 (GUN4)	0
AT4G25080 (CHLM)	-0.688082
AT3G56940 (CRD1)	0
AT5G18660 (DVR)	-0.908167
AT5G54190 (PORA)	0
AT4G27440 (PORB)	0
AT1G03630 (PORC)	-0.941689
AT1G44446 (CAO)	0
AT3G51820 (G4/CHLG)	0

### Sheet: Assembly and Repar genes At
Changes in PS and Rubisco repair and assembly genes in Arabidopsis
Atmybs1,mybs2 mutant
Gene_id	log2FoldChange
AT1G03680 (TRX-M)	-1.07439
AT3G60370 (FKBP20-2)	-0.968864
AT4G15510 (PPD1)	-1.412
AT5G44650 (Y3IP1)	-0.609642
AT3G01480 (CYP38)	-1.08897
AT1G59840 (CCB4)	-2.7918
AT1G52220 (CURT)	-1.01083
AT4G02530 (MPH2)	-1.05173
AT4G34190 (SEP1)	-0.68143
AT4G27800 (PPH1/TAP38)	-0.63351
