## Supplementary material for "Synergistic control of chloroplast biogenesis by *MYB-related* and *Golden2-like* transcription factors": Supp Dataset 3

### Sheet: Mp 1.5kb
Id	GLK	MYB	Description	Pathway
Mp1g03160	Yes	No	Fructose-1,6-bisphosphatase	CBBcycle
Mp1g11980	Yes	No	Glucose-6-phosphate	CBBcycle
Mp1g21640	No	No	60kDa chaperonin signature	CBBcycle
Mp1g29800	No	Yes	D-ribulose-5-phosphate 3-epimerase B	CBBcycle
Mp2g02260	Yes	Yes	MpFAB4	CBBcycle
Mp2g04730	Yes	Yes	MpFAB3	CBBcycle
Mp2g10550	Yes	Yes	CALVIN CYCLE PROTEIN CP12-2, CHLOROPLASTIC	CBBcycle
Mp2g14180	No	Yes	TPI, tpiA; triosephosphate isomerase	CBBcycle
Mp2g19370	No	No	GLYCERALDEHYDE-3-PHOSPHATE DEHYDROGENASE 2	CBBcycle
Mp3g00100	No	No	TPI, tpiA; triosephosphate isomerase	CBBcycle
Mp3g01160	No	No	TPI, tpiA; triosephosphate isomerase	CBBcycle
Mp3g03990	Yes	Yes	RIBULOSE BISPHOSPHATE CARBOXYLASE/OXYGENASE ACTIVASE,	CBBcycle
Mp3g22710	No	No	sedoheptulose-bisphosphatase	CBBcycle
Mp4g00360	No	No	Fructose-1,6-bisphosphatase	CBBcycle
Mp4g05960	Yes	Yes	rbcs	CBBcycle
Mp4g05970	Yes	No	rbcs	CBBcycle
Mp4g05980	Yes	No	rbcs	CBBcycle
Mp4g05990	Yes	Yes	rbcs	CBBcycle
Mp4g06000	No	Yes	rbcs	CBBcycle
Mp4g06010	No	No	rbcs	CBBcycle
Mp4g06020	Yes	No	rbcs	CBBcycle
Mp4g06030	No	No	rbcs	CBBcycle
Mp4g06040	No	No	rbcs	CBBcycle
Mp4g06050	Yes	No	rbcs	CBBcycle
Mp4g09890	No	No	MpRBCS	CBBcycle
Mp4g10830	Yes	No	rbcs	CBBcycle
Mp4g10850	No	Yes	rbcs	CBBcycle
Mp4g14420	No	No	rbcs	CBBcycle
Mp4g15070	Yes	Yes	rbcs	CBBcycle
Mp4g15080	No	Yes	rbcs	CBBcycle
Mp5g20470	Yes	Yes	60 kDa chaperonin	CBBcycle
Mp6g01550	Yes	No	MpFAB1	CBBcycle
Mp6g07690	Yes	Yes	FRUCTOSE-BISPHOSPHATE ALDOLASE FAB2	CBBcycle
Mp6g10960	No	Yes	D-ribulose-5-phosphate 3-epimerase	CBBcycle
Mp6g13790	Yes	Yes	Fructose-1,6-bisphosphatase	CBBcycle
Mp7g06610	No	No	GLYCERALDEHYDE-3-PHOSPHATE DEHYDROGENASE 2	CBBcycle
Mp7g08130	No	No	rbcs	CBBcycle
Mp7g08140	No	No	rbcs	CBBcycle
Mp7g08150	No	No	rbcs	CBBcycle
Mp7g11540	No	No	PGK2	CBBcycle
Mp7g16160	No	Yes	PGK, pgk; phosphoglycerate kinase	CBBcycle
Mp8g03850	Yes	No	PRK, prkB; phosphoribulokinase	CBBcycle
Mp8g07830	No	Yes	tktA, tktB; transketolase	CBBcycle
Mp8g18400	Yes	No	Ribose 5-phosphate isomerase	CBBcycle
Mp1g07170	Yes	Yes	petM	CEF
Mp1g25120	Yes	Yes	atpF	CEF
Mp1g27760	No	Yes	petA	CEF
Mp2g03220	No	Yes	2Fe-2S ferredoxin-like	CEF
Mp2g07880	No	Yes	petC	CEF
Mp2g15250	No	No	petF	CEF
Mp3g05790	No	Yes	atpH	CEF
Mp3g20430	No	Yes	PHOTOSYNTHETIC NDH SUBUNIT OF SUBCOMPLEX B 4,	CEF
Mp3g23110	Yes	Yes	POST-ILLUMINATION CHLOROPHYLL FLUORESCENCE INCREASE	CEF
Mp3g23840	No	No	PROTEIN PROTON GRADIENT REGULATION 5	CEF
Mp4g02720	No	No	petE	CEF
Mp4g06360	No	Yes	Glycogen Phosphorylase B	CEF
Mp4g16550	No	No	petF	CEF
Mp4g21490	No	Yes	NAD(P)H-QUINONE OXIDOREDUCTASE SUBUNIT O	CEF
Mp5g09890	Yes	No	PGR5-LIKE PROTEIN 1B, CHLOROPLASTIC	CEF
Mp5g19870	No	Yes	atpG	CEF
Mp6g00090	No	Yes	petH	CEF
Mp6g06680	Yes	No	atpH	CEF
Mp6g12140	No	Yes	PROTEIN NDH-DEPENDENT CYCLIC ELECTRON FLOW 5	CEF
Mp6g18360	Yes	No	NF-KAPPA-B INHIBITOR-LIKE PROTEIN-RELATED	CEF
Mp7g04850	Yes	Yes	petH	CEF
Mp8g09060	No	Yes	NAD(P)H-QUINONE OXIDOREDUCTASE SUBUNIT M	CEF
Mp2g15420	No	Yes	LHCA1; light-harvesting complex I chlorophyll a/b binding protein 1	LHCA
Mp3g07840	Yes	Yes	LHCA4; light-harvesting complex I chlorophyll a/b binding protein 4	LHCA
Mp4g00930	Yes	Yes	LHCA3; light-harvesting complex I chlorophyll a/b binding protein 3	LHCA
Mp8g13180	Yes	No	LHCA2; light-harvesting complex I chlorophyll a/b binding protein 2	LHCA
Mp1g16850	No	No	LHCB4; light-harvesting complex II chlorophyll a/b binding protein 4	LHCB
Mp1g29620	No	Yes	LHCB2; light-harvesting complex II chlorophyll a/b binding protein 2	LHCB
Mp2g13460	Yes	No	LHCB2; light-harvesting complex II chlorophyll a/b binding protein 2	LHCB
Mp4g10900	Yes	No	LHCB5; light-harvesting complex II chlorophyll a/b binding protein 5	LHCB
Mp6g01650	No	No	LHCB6; light-harvesting complex II chlorophyll a/b binding protein 6	LHCB
Mp7g05880	No	Yes	LHCB2; light-harvesting complex II chlorophyll a/b binding protein 2	LHCB
Mp7g05890	No	No	LHCB1; light-harvesting complex II chlorophyll a/b binding protein 1	LHCB
Mp7g05980	Yes	Yes	LHCB2; light-harvesting complex II chlorophyll a/b binding protein 2	LHCB
Mp7g06710	Yes	No	LHCB2; light-harvesting complex II chlorophyll a/b binding protein 2	LHCB
Mp7g06720	Yes	No	LHCB2; light-harvesting complex II chlorophyll a/b binding protein 2	LHCB
Mp7g06730	No	Yes	LHCB2; light-harvesting complex II chlorophyll a/b binding protein 2	LHCB
Mp7g06740	No	No	LHCB1; light-harvesting complex II chlorophyll a/b binding protein 1	LHCB
Mp7g06750	No	No	LHCB2; light-harvesting complex II chlorophyll a/b binding protein 2	LHCB
Mp7g06760	Yes	Yes	LHCB2; light-harvesting complex II chlorophyll a/b binding protein 2	LHCB
Mp7g06770	Yes	Yes	LHCB2; light-harvesting complex II chlorophyll a/b binding protein 2	LHCB
Mp7g06780	Yes	No	LHCB2; light-harvesting complex II chlorophyll a/b binding protein 2	LHCB
Mp7g06790	Yes	No	LHCB2; light-harvesting complex II chlorophyll a/b binding protein 2	LHCB
Mp7g08940	No	Yes	LHCB3; light-harvesting complex II chlorophyll a/b binding protein 3	LHCB
Mp7g09180	Yes	No	LHCB2; light-harvesting complex II chlorophyll a/b binding protein 2	LHCB
Mp7g09340	Yes	No	LHCB1; light-harvesting complex II chlorophyll a/b binding protein 1	LHCB
Mp8g12010	Yes	Yes	LHCB7; light-harvesting complex II chlorophyll a/b binding protein 7	LHCB
Mp1g05570	No	No	FERREDOXIN-THIOREDOXIN REDUCTASE, VARIABLE CHAIN	other
Mp1g19430	No	No	DIHYDRODIPICOLINATE REDUCTASE-LIKE PROTEIN CRR1	other
Mp1g23670	Yes	No	Chlorophyll a-b binding protein	other
Mp1g26360	No	Yes	PROTEIN LOW PSII ACCUMULATION 2, CHLOROPLASTIC	other
Mp3g00500	No	No	STRESS ENHANCED PROTEIN 2, CHLOROPLASTIC	other
Mp3g12150	Yes	No	AOX1, AOX2; ubiquinol oxidase	other
Mp3g16410	Yes	Yes	NADH-cytochrome b-5 reductase	other
Mp3g20920	No	No	POR; NADPH-ferrihemoprotein reductase	other
Mp4g21240	No	No	YLMG HOMOLOG PROTEIN 2, CHLOROPLASTIC	other
Mp4g23900	No	Yes	PHOTOSYSTEM II STABILITY/ASSEMBLY FACTOR HCF136	other
Mp5g18600	No	Yes	NAD(P)H-QUINONE OXIDOREDUCTASE SUBUNIT N	other
Mp6g13740	No	No	FOLATE RECEPTOR-LIKE	other
Mp6g19720	Yes	No	PHOTOSYSTEM II REPAIR PROTEIN PSB27-H1,	other
Mp6g19810	Yes	No	protein phosphatase 1A	other
Mp6g20170	No	No	CHAPERONE DNAJ-DOMAIN SUPERFAMILY PROTEIN	other
Mp7g05530	No	Yes	Chlorophyll a-b binding protein	other
Mp7g11890	Yes	Yes	NAD(P)H-QUINONE OXIDOREDUCTASE SUBUNIT L, CHLOROPLASTIC	other
Mp7g15130	Yes	No	SERINE/THREONINE-PROTEIN KINASE STN7	other
Mp8g15010	No	Yes	LIGHT-HARVESTING COMPLEX-LIKE PROTEIN OHP1	other
Mp1g01210	No	No	Glycolate oxidase	photorespiration
Mp1g07860	No	No	glutamate-glyoxylate aminotransferase	photorespiration
Mp1g09830	Yes	No	Serine hydroxymethyltransferase	photorespiration
Mp1g21010	No	No	Alanine-glyoxylate aminotransferase	photorespiration
Mp1g24180	Yes	No	PGP, PGLP; phosphoglycolate phosphatase	photorespiration
Mp1g26270	Yes	No	PGP, PGLP; phosphoglycolate phosphatase	photorespiration
Mp1g26280	Yes	Yes	PGP, PGLP; phosphoglycolate phosphatase	photorespiration
Mp2g07580	No	No	glycerate dehydrogenase	photorespiration
Mp2g07660	Yes	No	Serine hydroxymethyltransferase	photorespiration
Mp2g08370	No	Yes	SERINE HYDROXYMETHYLTRANSFERASE	photorespiration
Mp2g09990	No	Yes	AMINOMETHYLTRANSFERASE	photorespiration
Mp3g05780	No	Yes	GLYCINE CLEAVAGE SYSTEM H PROTEIN	photorespiration
Mp4g00500	Yes	Yes	Alanine-glyoxylate aminotransferase	photorespiration
Mp4g18090	No	No	glutamate-glyoxylate aminotransferase	photorespiration
Mp5g22480	No	No	GLYK; D-glycerate 3-kinase	photorespiration
Mp6g17970	Yes	Yes	Glycolate oxidase	photorespiration
Mp7g08890	No	No	Glycine dehydrogenase	photorespiration
Mp8g12090	No	No	LrgB-like family	photorespiration
Mp1g16220	Yes	No	psaA; photosystem I P700 chlorophyll a apoprotein A1	PSI
Mp1g24020	Yes	Yes	psaE; photosystem I subunit IV	PSI
Mp2g02960	No	Yes	psaF; photosystem I subunit III	PSI
Mp2g09520	Yes	No	Photosystem I reaction centre subunit N (PSAN or PSI-N)	PSI
Mp3g20630	Yes	Yes	psaA; photosystem I P700 chlorophyll a apoprotein A1	PSI
Mp4g06880	Yes	No	psaK; photosystem I subunit X	PSI
Mp4g20410	Yes	Yes	psaN; photosystem I subunit PsaN	PSI
Mp5g04200	No	No	psaD; photosystem I subunit II	PSI
Mp6g18440	No	Yes	psaG; photosystem I subunit V	PSI
Mp7g13220	No	No	psaH; photosystem I subunit VI	PSI
Mp7g18150	No	Yes	psaL; photosystem I subunit XI	PSI
Mp1g00680	Yes	No	PsbP	PSII
Mp1g17690	Yes	No	psbR; photosystem II 10kDa protein	PSII
Mp1g26600	No	Yes	PSBP DOMAIN-CONTAINING PROTEIN 4, CHLOROPLASTIC	PSII
Mp1g27590	No	No	Mog1p/PsbP-like	PSII
Mp2g02710	No	Yes	Mog1p/PsbP-like	PSII
Mp2g14630	No	No	psb28; photosystem II 13kDa protein	PSII
Mp2g17390	No	No	psbP; photosystem II oxygen-evolving enhancer protein 2	PSII
Mp2g21180	No	Yes	psbP; photosystem II oxygen-evolving enhancer protein 2	PSII
Mp3g05840	Yes	No	psbR; photosystem II 10kDa protein	PSII
Mp4g07510	No	Yes	psbQ; photosystem II oxygen-evolving enhancer protein 3	PSII
Mp5g12900	No	No	Mog1p/PsbP-like	PSII
Mp5g12920	Yes	Yes	PsbP	PSII
Mp5g14190	No	No	psbW; photosystem II PsbW protein	PSII
Mp5g20290	No	Yes	psbP; photosystem II oxygen-evolving enhancer protein 2	PSII
Mp5g20300	No	No	psbP; photosystem II oxygen-evolving enhancer protein 2	PSII
Mp6g21460	No	Yes	Photosystem II reaction centre X protein (PsbX)	PSII
Mp7g05810	No	Yes	Mog1p/PsbP-like	PSII
Mp8g10040	Yes	No	PSBP DOMAIN-CONTAINING PROTEIN 3, CHLOROPLASTIC	PSII
Mp8g10770	No	No	PSBP DOMAIN-CONTAINING PROTEIN 6, CHLOROPLASTIC	PSII
Mp8g12730	No	Yes	psbY; photosystem II PsbY protein	PSII

### Sheet: At 1.5kb
Id	GLK	MYB	Description	Pathway
AT5G61410	Yes	Yes	D-ribulose-5-phosphate-3-epimerase	CBBcycle
AT5G46110	No	No	Glucose-6-phosphate/phosphate translocator-related	CBBcycle
AT5G38430	No	No	Ribulose bisphosphate carboxylase (small chain) family protein	CBBcycle
AT5G38420	No	Yes	Ribulose bisphosphate carboxylase (small chain) family protein	CBBcycle
AT5G38410	No	No	Ribulose bisphosphate carboxylase (small chain) family protein	CBBcycle
AT4G38970	No	No	fructose-bisphosphate aldolase 2	CBBcycle
AT4G26530	No	No	Aldolase superfamily protein	CBBcycle
AT3G62410	No	Yes	CP12 domain-containing protein 2	CBBcycle
AT3G60750	Yes	No	Transketolase	CBBcycle
AT3G55800	Yes	No	sedoheptulose-bisphosphatase	CBBcycle
AT3G55440	Yes	No	triosephosphate isomerase	CBBcycle
AT3G54050	Yes	Yes	high cyclic electron flow 1	CBBcycle
AT3G26650	Yes	No	glyceraldehyde 3-phosphate dehydrogenase A subunit	CBBcycle
AT3G12780	No	No	phosphoglycerate kinase 1	CBBcycle
AT3G04790	No	No	Ribose 5-phosphate isomerase, type A protein	CBBcycle
AT2G47400	Yes	Yes	CP12 domain-containing protein 1	CBBcycle
AT2G39730	No	Yes	rubisco activase	CBBcycle
AT2G28000	Yes	No	chaperonin-60alpha	CBBcycle
AT2G21330	Yes	No	fructose-bisphosphate aldolase 1	CBBcycle
AT2G21170	No	Yes	triosephosphate isomerase	CBBcycle
AT1G67090	Yes	No	ribulose bisphosphate carboxylase small chain 1A	CBBcycle
AT1G55490	No	No	chaperonin 60 beta	CBBcycle
AT1G42970	Yes	No	glyceraldehyde-3-phosphate dehydrogenase B subunit	CBBcycle
AT1G32060	No	No	phosphoribulokinase	CBBcycle
AT1G12900	No	Yes	glyceraldehyde 3-phosphate dehydrogenase A subunit 2	CBBcycle
AT4G37925	No	No	subunit NDH-M of NAD(P)H:plastoquinone dehydrogenase complex	CEF
AT4G32260	Yes	Yes	ATPase, F0 complex, subunit B/B', bacterial/chloroplast	CEF
AT4G22890	No	No	PGR5-LIKE A	CEF
AT4G11960	No	No	PGR5-like B	CEF
AT4G09650	No	Yes	ATP synthase delta-subunit gene	CEF
AT4G04640	No	No	ATPase, F1 complex, gamma subunit protein	CEF
AT4G03280	No	No	photosynthetic electron transfer C	CEF
AT4G00895	No	No	ATPase, F1 complex, OSCP/delta subunit protein	CEF
AT3G16250	Yes	Yes	NDH-dependent cyclic electron flow 1	CEF
AT3G15840	No	Yes	post-illumination chlorophyll fluorescence increase	CEF
AT2G31040	Yes	No	ATP synthase protein I -related	CEF
AT2G26500	No	No	cytochrome b6f complex subunit (petM), putative	CEF
AT2G05620	No	No	proton gradient regulation 5	CEF
AT1G74880	Yes	Yes	NAD(P)H:plastoquinone dehydrogenase complex subunit O	CEF
AT1G64770	No	No	NDH-dependent cyclic electron flow 1	CEF
AT1G55370	No	No	NDH-dependent cyclic electron flow 5	CEF
AT1G18730	No	Yes	NDH dependent flow 6	CEF
AT1G15980	No	No	NDH-dependent cyclic electron flow 1	CEF
AT1G15700	Yes	No	ATPase, F1 complex, gamma subunit protein	CEF
AT5G64050	Yes	No	glutamine tRNA ligase	Chlorophyll
AT5G54190	Yes	Yes	Protochlorophyllide oxidoreductase	Chlorophyll
AT5G18660	Yes	No	Divinyl protochlorophyllide reductase	Chlorophyll
AT5G14220	Yes	Yes	protoporphyrinogen oxidase	Chlorophyll
AT5G13630	Yes	No	Mg cheletase	Chlorophyll
AT5G08280	No	No	porphobilinogen deaminase	Chlorophyll
AT4G27440	No	Yes	Protochlorophyllide oxidoreductase	Chlorophyll
AT4G25080	No	No	Mg proto IX methyltransferase	Chlorophyll
AT4G18480	No	No	Mg cheletase	Chlorophyll
AT4G03205	No	Yes	coproporphyrinogen oxidase	Chlorophyll
AT3G59400	No	Yes	GUN4	Chlorophyll
AT3G56940	Yes	No	Mg proto IX monomethylester cyclase	Chlorophyll
AT3G51820	No	No	Chlorophyll synthetase	Chlorophyll
AT3G48730	Yes	No	glutamate-1-semialdehyde aminotransferase	Chlorophyll
AT2G40490	No	No	uroporphyrinogen decarboxylase	Chlorophyll
AT2G26540	Yes	No	uroporphyrinogen III synthase	Chlorophyll
AT1G58290	Yes	No	glutamyl-tRNA reductase	Chlorophyll
AT1G44446	Yes	No	Chlorophyllide a oxygenase	Chlorophyll
AT1G44318	No	No	porphobilinogen synthase	Chlorophyll
AT1G08520	No	No	Mg cheletase	Chlorophyll
AT1G03630	No	Yes	Protochlorophyllide oxidoreductase	Chlorophyll
AT5G54270	Yes	No	light-harvesting chlorophyll B-binding protein 3	LHCI
AT3G61470	Yes	No	photosystem I light harvesting complex gene 2	LHCI
AT3G54890	Yes	No	photosystem I light harvesting complex gene 1	LHCI
AT3G47470	Yes	No	light-harvesting chlorophyll-protein complex I subunit A4	LHCI
AT1G15820	Yes	Yes	light harvesting complex photosystem II subunit 6	LHCI
AT5G01530	Yes	No	light harvesting complex photosystem II	LHCII
AT4G10340	Yes	No	light harvesting complex of photosystem II 5	LHCII
AT3G08940	No	No	light harvesting complex photosystem II	LHCII
AT2G34430	No	No	light-harvesting chlorophyll-protein complex II subunit B1	LHCII
AT1G44575	No	No	Chlorophyll A-B binding family protein	LHCII
AT1G29930	No	No	chlorophyll A/B binding protein 1	LHCII
AT1G29920	No	No	chlorophyll A/B-binding protein 2	LHCII
AT1G29910	Yes	Yes	chlorophyll A/B binding protein 3	LHCII
AT5G66190	Yes	No	ferredoxin-NADP(+)-oxidoreductase 1	other
AT5G58260	Yes	No	oxidoreductases, acting on NADH or NADPH, quinone or similar compound as acceptor	other
AT5G52100	No	No	Dihydrodipicolinate reductase, bacterial/plant	other
AT5G51545	Yes	No	low psii accumulation2	other
AT5G36120	No	No	cofactor assembly, complex C (B6F)	other
AT5G28450	No	No	Chlorophyll A-B binding family protein	other
AT5G23120	No	Yes	photosystem II stability/assembly factor, chloroplast (HCF136)	other
AT5G11450	Yes	No	Mog1/PsbP/DUF1795-like photosystem II reaction center PsbP family protein	other
AT5G02120	Yes	No	one helix protein	other
AT4G37920	No	No		other
AT4G32590	No	No	2Fe-2S ferredoxin-like superfamily protein	other
AT4G28660	No	Yes	photosystem II reaction center PSB28 protein	other
AT4G27800	No	No	thylakoid-associated phosphatase 38	other
AT4G22260	No	No	Alternative oxidase family protein	other
AT4G15510	No	Yes	Photosystem II reaction center PsbP family protein	other
AT3G56650	No	Yes	Mog1/PsbP/DUF1795-like photosystem II reaction center PsbP family protein	other
AT3G55330	No	No	PsbP-like protein 1	other
AT3G27690	Yes	Yes	photosystem II light harvesting complex gene 2.3	other
AT3G01440	No	No	PsbQ-like 1	other
AT2G40100	No	Yes	light harvesting complex photosystem II	other
AT2G39470	Yes	No	PsbP-like protein 2	other
AT2G30790	No	Yes	photosystem II subunit P-2	other
AT2G28605	No	No	Photosystem II reaction center PsbP family protein	other
AT2G21970	Yes	Yes	stress enhanced protein 2	other
AT2G01918	Yes	Yes	PsbQ-like 3	other
AT2G01590	No	Yes	chlororespiratory reduction 3	other
AT1G77090	No	Yes	Mog1/PsbP/DUF1795-like photosystem II reaction center PsbP family protein	other
AT1G76570	Yes	No	Chlorophyll A-B binding family protein	other
AT1G76450	No	No	Photosystem II reaction center PsbP family protein	other
AT1G76100	Yes	Yes	plastocyanin 1	other
AT1G70760	Yes	Yes	inorganic carbon transport protein-related	other
AT1G68830	No	No	STT7 homolog STN7	other
AT1G60950	No	No	2Fe-2S ferredoxin-like superfamily protein	other
AT1G45474	Yes	No	photosystem I light harvesting complex gene 5	other
AT1G34000	Yes	Yes	one-helix protein 2	other
AT1G20020	No	No	ferredoxin-NADP(+)-oxidoreductase 2	other
AT1G19150	Yes	No	photosystem I light harvesting complex gene 6	other
AT1G15140	No	No	FAD/NAD(P)-binding oxidoreductase	other
AT1G14150	Yes	Yes	PsbQ-like 2	other
AT1G10960	No	No	ferredoxin 1	other
AT1G05385	Yes	Yes	photosystem II 11 kDa protein-related	other
AT5G36700	Yes	No	2-phosphoglycolate phosphatase 1	photorespiration
AT4G37930	No	Yes	serine transhydroxymethyltransferase 1	photorespiration
AT4G33010	Yes	No	glycine decarboxylase P-protein 1	photorespiration
AT3G14420	Yes	No	Aldolase-type TIM barrel family protein	photorespiration
AT3G14415	No	Yes	Aldolase-type TIM barrel family protein	photorespiration
AT2G35370	Yes	No	glycine decarboxylase complex H	photorespiration
AT2G13360	No	Yes	alanine:glyoxylate aminotransferase	photorespiration
AT1G80380	Yes	No	P-loop containing nucleoside triphosphate hydrolases superfamily protein	photorespiration
AT1G70580	No	No	alanine-2-oxoglutarate aminotransferase 2	photorespiration
AT1G68010	No	No	hydroxypyruvate reductase	photorespiration
AT1G32470	No	No	Single hybrid motif superfamily protein	photorespiration
AT1G32080	Yes	No	membrane protein, putative	photorespiration
AT1G23310	No	No	glutamate:glyoxylate aminotransferase	photorespiration
AT1G11860	No	No	Glycine cleavage T-protein family	photorespiration
AT5G64040	Yes	No	photosystem I reaction center subunit PSI-N, chloroplast, putative / PSI-N, putative (PSAN)	PSI
AT4G28750	Yes	Yes	Photosystem I reaction centre subunit IV / PsaE protein	PSI
AT4G12800	No	No	photosystem I subunit l	PSI
AT4G02770	No	No	photosystem I subunit D-1	PSI
AT3G16140	Yes	No	photosystem I subunit H-1	PSI
AT2G46820	Yes	No	photosystem I P subunit	PSI
AT2G20260	Yes	No	photosystem I subunit E-2	PSI
AT1G61520	No	No	photosystem I light harvesting complex gene 3	PSI
AT1G55670	Yes	No	photosystem I subunit G	PSI
AT1G52230	Yes	Yes	photosystem I subunit H2	PSI
AT1G31330	No	No	photosystem I subunit F	PSI
AT1G30380	Yes	Yes	photosystem I subunit K	PSI
AT1G20340	Yes	Yes	Cupredoxin superfamily protein	PSI
AT1G08380	No	No	photosystem I subunit O	PSI
AT1G03130	Yes	Yes	photosystem I subunit D-2	PSI
AT5G66570	No	No	PS II oxygen-evolving complex 1	PSII
AT4G21280	No	No	photosystem II subunit QA	PSII
AT4G05180	Yes	Yes	photosystem II subunit Q-2	PSII
AT3G50820	No	No	photosystem II subunit O-2	PSII
AT3G21055	No	No	photosystem II subunit T	PSII
AT2G34420	No	No	photosystem II light harvesting complex gene B1B2	PSII
AT2G30570	No	No	photosystem II reaction center W	PSII
AT2G06520	No	No	photosystem II subunit X	PSII
AT2G05100	No	Yes	photosystem II light harvesting complex gene 2.1	PSII
AT2G05070	No	No	photosystem II light harvesting complex gene 2.2	PSII
AT1G79040	No	Yes	photosystem II subunit R	PSII
AT1G67740	No	No	photosystem II BY	PSII
AT1G51400	Yes	Yes	Photosystem II 5 kD protein	PSII
AT1G06680	No	No	photosystem II subunit P-1	PSII
AT1G03600	No	Yes	photosystem II family protein	PSII

### Sheet: Mp 0.5kb
Id	JGI3.1	GLK	MYBR	Description	Pathway
Mp1g26270	Mapoly0002s0251	Yes	Yes	PGP, PGLP; phosphoglycolate phosphatase	photorespiration
Mp1g29800	Mapoly0209s0004	Yes	Yes	D-ribulose-5-phosphate 3-epimerase B	CBBcycle
Mp3g20630	Mapoly0149s0029	Yes	Yes	psaA; photosystem I P700 chlorophyll a apoprotein A1	PSI
Mp4g05990	Mapoly0114s0054	Yes	Yes	rbcs	CBBcycle
Mp6g19720	Mapoly0045s0091	Yes	Yes	PHOTOSYSTEM II REPAIR PROTEIN PSB27-H1,	other
Mp1g16220	Mapoly0033s0038	No	Yes	psaA; photosystem I P700 chlorophyll a apoprotein A1	PSI
Mp1g19430	Mapoly0001s0282	No	Yes	DIHYDRODIPICOLINATE REDUCTASE-LIKE PROTEIN CRR1	other
Mp1g26360	Mapoly0002s0242	No	Yes	PROTEIN LOW PSII ACCUMULATION 2, CHLOROPLASTIC	other
Mp1g27760	Mapoly0002s0102	No	Yes	petA	CEF
Mp2g07880	Mapoly0015s0074	No	Yes	petC	CEF
Mp2g09990	Mapoly0129s0024	No	Yes	AMINOMETHYLTRANSFERASE	photorespiration
Mp2g10550	Mapoly0023s0024	No	Yes	CALVIN CYCLE PROTEIN CP12-2, CHLOROPLASTIC	CBBcycle
Mp2g21180	Mapoly0040s0096	No	Yes	psbP; photosystem II oxygen-evolving enhancer protein 2	PSII
Mp3g03990	Mapoly0022s0132	No	Yes	RIBULOSE BISPHOSPHATE CARBOXYLASE/OXYGENASE ACTIVASE,	CBBcycle
Mp3g07840	Mapoly0006s0261	No	Yes	LHCA4; light-harvesting complex I chlorophyll a/b binding protein 4	LHCA
Mp3g20430	Mapoly0149s0008	No	Yes	PHOTOSYNTHETIC NDH SUBUNIT OF SUBCOMPLEX B 4,	CEF
Mp4g06000	Mapoly2802s0001	No	Yes	rbcs	CBBcycle
Mp4g06010	Mapoly0114s0053	No	Yes	rbcs	CBBcycle
Mp4g06050	Mapoly0114s0049	No	Yes	rbcs	CBBcycle
Mp4g07510	Mapoly0115s0030	No	Yes	psbQ; photosystem II oxygen-evolving enhancer protein 3	PSII
Mp4g10850	Mapoly0011s0071	No	Yes	rbcs	CBBcycle
Mp4g15080	Mapoly0119s0031	No	Yes	rbcs	CBBcycle
Mp4g20410	Mapoly0116s0042	No	Yes	psaN; photosystem I subunit PsaN	PSI
Mp5g18600	Mapoly0073s0080	No	Yes	NAD(P)H-QUINONE OXIDOREDUCTASE SUBUNIT N	other
Mp6g18440	Mapoly0038s0054	No	Yes	psaG; photosystem I subunit V	PSI
Mp6g21460	Mapoly0091s0009	No	Yes	Photosystem II reaction centre X protein (PsbX)	PSII
Mp7g15130	Mapoly0009s0197	No	Yes	SERINE/THREONINE-PROTEIN KINASE STN7	other
Mp8g09060	Mapoly0063s0013	No	Yes	NAD(P)H-QUINONE OXIDOREDUCTASE SUBUNIT M	CEF
Mp8g10770	Mapoly0008s0145	No	Yes	PSBP DOMAIN-CONTAINING PROTEIN 6, CHLOROPLASTIC	PSII
Mp8g15010	Mapoly0151s0005	No	Yes	LIGHT-HARVESTING COMPLEX-LIKE PROTEIN OHP1	other
Mp1g00680	Mapoly0103s0019	Yes	No	PsbP	PSII
Mp1g07170	Mapoly0043s0110	Yes	No	petM	CEF
Mp1g11980	Mapoly0014s0030	Yes	No	Glucose-6-phosphate	CBBcycle
Mp1g21010	Mapoly0001s0436	Yes	No	Alanine-glyoxylate aminotransferase	photorespiration
Mp2g07660	Mapoly0015s0052	Yes	No	Serine hydroxymethyltransferase	photorespiration
Mp2g08370	Mapoly0015s0122	Yes	No	SERINE HYDROXYMETHYLTRANSFERASE	photorespiration
Mp2g19370	Mapoly0055s0115	Yes	No	GLYCERALDEHYDE-3-PHOSPHATE DEHYDROGENASE 2	CBBcycle
Mp3g00100	Mapoly0007s0011	Yes	No	TPI, tpiA; triosephosphate isomerase	CBBcycle
Mp3g16410	Mapoly0004s0030	Yes	No	NADH-cytochrome b-5 reductase	other
Mp4g00930	Mapoly0066s0050	Yes	No	LHCA3; light-harvesting complex I chlorophyll a/b binding protein 3	LHCA
Mp4g05960	Mapoly0114s0057	Yes	No	rbcs	CBBcycle
Mp4g06020	Mapoly0114s0052	Yes	No	rbcs	CBBcycle
Mp4g21490	Mapoly0090s0072	Yes	No	NAD(P)H-QUINONE OXIDOREDUCTASE SUBUNIT O	CEF
Mp5g20290	Mapoly0058s0006	Yes	No	psbP; photosystem II oxygen-evolving enhancer protein 2	PSII
Mp6g01550	Mapoly0052s0049	Yes	No	MpFAB1	CBBcycle
Mp6g18360	Mapoly0038s0046	Yes	No	NF-KAPPA-B INHIBITOR-LIKE PROTEIN-RELATED	CEF
Mp7g05980	Mapoly0057s0073	Yes	No	LHCB2; light-harvesting complex II chlorophyll a/b binding protein 2	LHCB
Mp7g06720	Mapoly0199s0019	Yes	No	LHCB2; light-harvesting complex II chlorophyll a/b binding protein 2	LHCB
Mp7g06740	Mapoly0199s0017	Yes	No	LHCB1; light-harvesting complex II chlorophyll a/b binding protein 1	LHCB
Mp7g06750	Mapoly0199s0016	Yes	No	LHCB2; light-harvesting complex II chlorophyll a/b binding protein 2	LHCB
Mp7g06770	Mapoly0199s0014	Yes	No	LHCB2; light-harvesting complex II chlorophyll a/b binding protein 2	LHCB
Mp7g08150	Mapoly0146s0015	Yes	No	rbcs	CBBcycle
Mp7g09180	Mapoly0068s0071	Yes	No	LHCB2; light-harvesting complex II chlorophyll a/b binding protein 2	LHCB
Mp8g10040	Mapoly0008s0218	Yes	No	PSBP DOMAIN-CONTAINING PROTEIN 3, CHLOROPLASTIC	PSII
Mp8g12010	Mapoly0008s0015	Yes	No	LHCB7; light-harvesting complex II chlorophyll a/b binding protein 7	LHCB
Mp8g12090	Mapoly0008s0007	Yes	No	LrgB-like family	photorespiration
Mp8g12730	Mapoly0083s0047	Yes	No	psbY; photosystem II PsbY protein	PSII
Mp8g18400	Mapoly0213s0005	Yes	No	Ribose 5-phosphate isomerase	CBBcycle
Mp1g01210	Mapoly0029s0125	No	No	Glycolate oxidase	photorespiration
Mp1g03160	Mapoly0005s0291	No	No	Fructose-1,6-bisphosphatase	CBBcycle
Mp1g05570	Mapoly0005s0050	No	No	FERREDOXIN-THIOREDOXIN REDUCTASE, VARIABLE CHAIN	other
Mp1g07860	Mapoly0036s0030	No	No	glutamate-glyoxylate aminotransferase	photorespiration
Mp1g09830	Mapoly0096s0018	No	No	Serine hydroxymethyltransferase	photorespiration
Mp1g16850	Mapoly0001s0025	No	No	LHCB4; light-harvesting complex II chlorophyll a/b binding protein 4	LHCB
Mp1g17690	Mapoly0001s0109	No	No	psbR; photosystem II 10kDa protein	PSII
Mp1g21640	Mapoly0001s0499	No	No	60kDa chaperonin signature	CBBcycle
Mp1g23670	Mapoly0065s0010	No	No	Chlorophyll a-b binding protein	other
Mp1g24020	Mapoly0061s0118	No	No	psaE; photosystem I subunit IV	PSI
Mp1g24180	Mapoly0061s0103	No	No	PGP, PGLP; phosphoglycolate phosphatase	photorespiration
Mp1g25120	Mapoly0061s0013	No	No	atpF	CEF
Mp1g26280	Mapoly0002s0250	No	No	PGP, PGLP; phosphoglycolate phosphatase	photorespiration
Mp1g26600	Mapoly0002s0218	No	No	PSBP DOMAIN-CONTAINING PROTEIN 4, CHLOROPLASTIC	PSII
Mp1g27590	Mapoly0002s0119	No	No	Mog1p/PsbP-like	PSII
Mp1g29620	Mapoly0139s0012	No	No	LHCB2; light-harvesting complex II chlorophyll a/b binding protein 2	LHCB
Mp2g02260	Mapoly0130s0033	No	No	MpFAB4	CBBcycle
Mp2g02710	Mapoly0075s0034	No	No	Mog1p/PsbP-like	PSII
Mp2g02960	Mapoly0075s0057	No	No	psaF; photosystem I subunit III	PSI
Mp2g03220	Mapoly0075s0083	No	No	2Fe-2S ferredoxin-like	CEF
Mp2g04730	Mapoly0031s0128	No	No	MpFAB3	CBBcycle
Mp2g07580	Mapoly0015s0044	No	No	glycerate dehydrogenase	photorespiration
Mp2g09520	Mapoly0158s0023	No	No	Photosystem I reaction centre subunit N (PSAN or PSI-N)	PSI
Mp2g13460	Mapoly0026s0025	No	No	LHCB2; light-harvesting complex II chlorophyll a/b binding protein 2	LHCB
Mp2g14180	Mapoly0042s0045	No	No	TPI, tpiA; triosephosphate isomerase	CBBcycle
Mp2g14630	Mapoly0042s0085	No	No	psb28; photosystem II 13kDa protein	PSII
Mp2g15250	Mapoly0082s0023	No	No	petF	CEF
Mp2g15420	Mapoly0082s0040	No	No	LHCA1; light-harvesting complex I chlorophyll a/b binding protein 1	LHCA
Mp2g17390	Mapoly0094s0007	No	No	psbP; photosystem II oxygen-evolving enhancer protein 2	PSII
Mp3g00500	Mapoly0007s0046	No	No	STRESS ENHANCED PROTEIN 2, CHLOROPLASTIC	other
Mp3g01160	Mapoly0007s0110	No	No	TPI, tpiA; triosephosphate isomerase	CBBcycle
Mp3g05780	Mapoly0006s0049	No	No	GLYCINE CLEAVAGE SYSTEM H PROTEIN	photorespiration
Mp3g05790	Mapoly0006s0050	No	No	atpH	CEF
Mp3g05840	Mapoly0006s0055	No	No	psbR; photosystem II 10kDa protein	PSII
Mp3g12150	Mapoly0050s0020	No	No	AOX1, AOX2; ubiquinol oxidase	other
Mp3g20920	Mapoly0159s0022	No	No	POR; NADPH-ferrihemoprotein reductase	other
Mp3g22710	Mapoly0024s0048	No	No	sedoheptulose-bisphosphatase	CBBcycle
Mp3g23110	Mapoly0024s0088	No	No	POST-ILLUMINATION CHLOROPHYLL FLUORESCENCE INCREASE	CEF
Mp3g23840	Mapoly0121s0039	No	No	PROTEIN PROTON GRADIENT REGULATION 5	CEF
Mp4g00360	Mapoly0066s0105	No	No	Fructose-1,6-bisphosphatase	CBBcycle
Mp4g00500	Mapoly0066s0091	No	No	Alanine-glyoxylate aminotransferase	photorespiration
Mp4g02720	Mapoly0080s0027	No	No	petE	CEF
Mp4g05970	Mapoly0114s0056	No	No	rbcs	CBBcycle
Mp4g05980	Mapoly0114s0055	No	No	rbcs	CBBcycle
Mp4g06030	Mapoly0114s0051	No	No	rbcs	CBBcycle
Mp4g06040	Mapoly0114s0050	No	No	rbcs	CBBcycle
Mp4g06360	Mapoly0114s0017	No	No	Glycogen Phosphorylase B	CEF
Mp4g06880	Mapoly0125s0033	No	No	psaK; photosystem I subunit X	PSI
Mp4g09890	Mapoly0132s0032	No	No	MpRBCS	CBBcycle
Mp4g10830	Mapoly0011s0069	No	No	rbcs	CBBcycle
Mp4g10900	Mapoly0011s0076	No	No	LHCB5; light-harvesting complex II chlorophyll a/b binding protein 5	LHCB
Mp4g14420	Mapoly0070s0039	No	No	rbcs	CBBcycle
Mp4g15070	Mapoly0119s0030	No	No	rbcs	CBBcycle
Mp4g16550	Mapoly3477s0001	No	No	petF	CEF
Mp4g18090	Mapoly0041s0090	No	No	glutamate-glyoxylate aminotransferase	photorespiration
Mp4g21240	Mapoly0101s0070	No	No	YLMG HOMOLOG PROTEIN 2, CHLOROPLASTIC	other
Mp4g23900	Mapoly0020s0149	No	No	PHOTOSYSTEM II STABILITY/ASSEMBLY FACTOR HCF136	other
Mp5g04200	Mapoly0141s0027	No	No	psaD; photosystem I subunit II	PSI
Mp5g09890	Mapoly0048s0082	No	No	PGR5-LIKE PROTEIN 1B, CHLOROPLASTIC	CEF
Mp5g12900	Mapoly0092s0018	No	No	Mog1p/PsbP-like	PSII
Mp5g12920	Mapoly0092s0016	No	No	PsbP	PSII
Mp5g14190	Mapoly0032s0111	No	No	psbW; photosystem II PsbW protein	PSII
Mp5g19870	Mapoly0206s0012	No	No	atpG	CEF
Mp5g20300	Mapoly0058s0007	No	No	psbP; photosystem II oxygen-evolving enhancer protein 2	PSII
Mp5g20470	Mapoly0058s0025	No	No	60 kDa chaperonin	CBBcycle
Mp5g22480	Mapoly0010s0209	No	No	GLYK; D-glycerate 3-kinase	photorespiration
Mp6g00090	Mapoly0163s0011	No	No	petH	CEF
Mp6g01650	Mapoly0052s0039	No	No	LHCB6; light-harvesting complex II chlorophyll a/b binding protein 6	LHCB
Mp6g06680	Mapoly0173s0013	No	No	atpH	CEF
Mp6g07690	Mapoly0053s0082	No	No	FRUCTOSE-BISPHOSPHATE ALDOLASE FAB2	CBBcycle
Mp6g10960	Mapoly0016s0134	No	No	D-ribulose-5-phosphate 3-epimerase	CBBcycle
Mp6g12140	Mapoly0135s0022	No	No	PROTEIN NDH-DEPENDENT CYCLIC ELECTRON FLOW 5	CEF
Mp6g13740	Mapoly0047s0025	No	No	FOLATE RECEPTOR-LIKE	other
Mp6g13790	Mapoly0047s0030	No	No	Fructose-1,6-bisphosphatase	CBBcycle
Mp6g17970	Mapoly0038s0007	No	No	Glycolate oxidase	photorespiration
Mp6g19810	Mapoly0045s0082	No	No	protein phosphatase 1A	other
Mp6g20170	Mapoly0045s0047	No	No	CHAPERONE DNAJ-DOMAIN SUPERFAMILY PROTEIN	other
Mp7g04850	Mapoly0062s0041	No	No	petH	CEF
Mp7g05530	Mapoly0371s0001	No	No	Chlorophyll a-b binding protein	other
Mp7g05810	Mapoly0057s0090	No	No	Mog1p/PsbP-like	PSII
Mp7g05880	Mapoly0057s0083	No	No	LHCB2; light-harvesting complex II chlorophyll a/b binding protein 2	LHCB
Mp7g05890	Mapoly0057s0082	No	No	LHCB1; light-harvesting complex II chlorophyll a/b binding protein 1	LHCB
Mp7g06610	Mapoly0057s0006	No	No	GLYCERALDEHYDE-3-PHOSPHATE DEHYDROGENASE 2	CBBcycle
Mp7g06710	Mapoly0199s0020	No	No	LHCB2; light-harvesting complex II chlorophyll a/b binding protein 2	LHCB
Mp7g06730	Mapoly0199s0018	No	No	LHCB2; light-harvesting complex II chlorophyll a/b binding protein 2	LHCB
Mp7g06760	Mapoly0199s0015	No	No	LHCB2; light-harvesting complex II chlorophyll a/b binding protein 2	LHCB
Mp7g06780	Mapoly0199s0013	No	No	LHCB2; light-harvesting complex II chlorophyll a/b binding protein 2	LHCB
Mp7g06790	Mapoly0199s0012	No	No	LHCB2; light-harvesting complex II chlorophyll a/b binding protein 2	LHCB
Mp7g08130	Mapoly0146s0013	No	No	rbcs	CBBcycle
Mp7g08140	Mapoly0146s0014	No	No	rbcs	CBBcycle
Mp7g08890	Mapoly0068s0042	No	No	Glycine dehydrogenase	photorespiration
Mp7g08940	Mapoly0068s0047	No	No	LHCB3; light-harvesting complex II chlorophyll a/b binding protein 3	LHCB
Mp7g09340	Mapoly0068s0087	No	No	LHCB1; light-harvesting complex II chlorophyll a/b binding protein 1	LHCB
Mp7g11540	Mapoly0003s0167	No	No	PGK2	CBBcycle
Mp7g11890	Mapoly0003s0200	No	No	NAD(P)H-QUINONE OXIDOREDUCTASE SUBUNIT L, CHLOROPLASTIC	other
Mp7g13220	Mapoly0009s0008	No	No	psaH; photosystem I subunit VI	PSI
Mp7g16160	Mapoly0111s0004	No	No	PGK, pgk; phosphoglycerate kinase	CBBcycle
Mp7g18150	Mapoly0102s0025	No	No	psaL; photosystem I subunit XI	PSI
Mp8g03850	Mapoly0012s0175	No	No	PRK, prkB; phosphoribulokinase	CBBcycle
Mp8g07830	Mapoly0013s0012	No	No	tktA, tktB; transketolase	CBBcycle
Mp8g13180	Mapoly0083s0003	No	No	LHCA2; light-harvesting complex I chlorophyll a/b binding protein 2	LHCA

### Sheet: At 0.5kb
Id	GLK	MYBR	Description	CBBcycle
AT1G03130	Yes	Yes	photosystem I subunit D-2	PSI
AT1G03600	Yes	Yes	photosystem II family protein	PSII
AT1G03630	Yes	Yes	Protochlorophyllide oxidoreductase	Chlorophyll
AT1G15820	Yes	Yes	light harvesting complex photosystem II subunit 6	LHCI
AT1G20340	Yes	Yes	Cupredoxin superfamily protein	PSI
AT1G44446	Yes	Yes	Chlorophyllide a oxygenase	Chlorophyll
AT1G51400	Yes	Yes	Photosystem II 5 kD protein	PSII
AT1G52230	Yes	Yes	photosystem I subunit H2	PSI
AT2G06520	Yes	Yes	photosystem II subunit X	PSII
AT2G28000	Yes	Yes	chaperonin-60alpha	CBBcycle
AT2G39470	Yes	Yes	PsbP-like protein 2	other
AT3G14420	Yes	Yes	Aldolase-type TIM barrel family protein	photorespiration
AT3G16140	Yes	Yes	photosystem I subunit H-1	PSI
AT3G56940	Yes	Yes	Mg proto IX monomethylester cyclase	Chlorophyll
AT4G05180	Yes	Yes	photosystem II subunit Q-2	PSII
AT4G22260	Yes	Yes	Alternative oxidase family protein	other
AT4G28750	Yes	Yes	Photosystem I reaction centre subunit IV / PsaE protein	PSI
AT5G54190	Yes	Yes	Protochlorophyllide oxidoreductase	Chlorophyll
AT5G64040	Yes	Yes	photosystem I reaction center subunit PSI-N, chloroplast, putative / PSI-N, putative (PSAN)	PSI
AT1G08380	No	Yes	photosystem I subunit O	PSI
AT1G08520	No	Yes	Mg cheletase	Chlorophyll
AT1G12900	No	Yes	glyceraldehyde 3-phosphate dehydrogenase A subunit 2	CBBcycle
AT1G18730	No	Yes	NDH dependent flow 6	CEF
AT1G32060	No	Yes	phosphoribulokinase	CBBcycle
AT1G42970	No	Yes	glyceraldehyde-3-phosphate dehydrogenase B subunit	CBBcycle
AT1G55370	No	Yes	NDH-dependent cyclic electron flow 5	CEF
AT1G55490	No	Yes	chaperonin 60 beta	CBBcycle
AT1G64770	No	Yes	NDH-dependent cyclic electron flow 1	CEF
AT1G76100	No	Yes	plastocyanin 1	other
AT1G79040	No	Yes	photosystem II subunit R	PSII
AT2G05100	No	Yes	photosystem II light harvesting complex gene 2.1	PSII
AT2G21970	No	Yes	stress enhanced protein 2	other
AT2G26500	No	Yes	cytochrome b6f complex subunit (petM), putative	CEF
AT2G28605	No	Yes	Photosystem II reaction center PsbP family protein	other
AT2G39730	No	Yes	rubisco activase	CBBcycle
AT3G08940	No	Yes	light harvesting complex photosystem II	LHCII
AT3G12780	No	Yes	phosphoglycerate kinase 1	CBBcycle
AT3G14415	No	Yes	Aldolase-type TIM barrel family protein	photorespiration
AT3G15840	No	Yes	post-illumination chlorophyll fluorescence increase	CEF
AT3G16250	No	Yes	NDH-dependent cyclic electron flow 1	CEF
AT3G21055	No	Yes	photosystem II subunit T	PSII
AT3G26650	No	Yes	glyceraldehyde 3-phosphate dehydrogenase A subunit	CBBcycle
AT3G54050	No	Yes	high cyclic electron flow 1	CBBcycle
AT3G55800	No	Yes	sedoheptulose-bisphosphatase	CBBcycle
AT3G56650	No	Yes	Mog1/PsbP/DUF1795-like photosystem II reaction center PsbP family protein	other
AT3G59400	No	Yes	GUN4	Chlorophyll
AT3G62410	No	Yes	CP12 domain-containing protein 2	CBBcycle
AT4G02770	No	Yes	photosystem I subunit D-1	PSI
AT4G03205	No	Yes	coproporphyrinogen oxidase	Chlorophyll
AT4G03280	No	Yes	photosynthetic electron transfer C	CEF
AT4G04640	No	Yes	ATPase, F1 complex, gamma subunit protein	CEF
AT4G09650	No	Yes	ATP synthase delta-subunit gene	CEF
AT4G12800	No	Yes	photosystem I subunit l	PSI
AT4G18480	No	Yes	Mg cheletase	Chlorophyll
AT4G27440	No	Yes	Protochlorophyllide oxidoreductase	Chlorophyll
AT4G32260	No	Yes	ATPase, F0 complex, subunit B/B', bacterial/chloroplast	CEF
AT4G37920	No	Yes		other
AT5G01530	No	Yes	light harvesting complex photosystem II	LHCII
AT5G38410	No	Yes	Ribulose bisphosphate carboxylase (small chain) family protein	CBBcycle
AT5G38420	No	Yes	Ribulose bisphosphate carboxylase (small chain) family protein	CBBcycle
AT5G38430	No	Yes	Ribulose bisphosphate carboxylase (small chain) family protein	CBBcycle
AT5G46110	No	Yes	Glucose-6-phosphate/phosphate translocator-related	CBBcycle
AT5G52100	No	Yes	Dihydrodipicolinate reductase, bacterial/plant	other
AT5G54270	No	Yes	light-harvesting chlorophyll B-binding protein 3	LHCI
AT5G66190	No	Yes	ferredoxin-NADP(+)-oxidoreductase 1	other
AT5G66570	No	Yes	PS II oxygen-evolving complex 1	PSII
AT1G30380	Yes	No	photosystem I subunit K	PSI
AT1G45474	Yes	No	photosystem I light harvesting complex gene 5	other
AT1G55670	Yes	No	photosystem I subunit G	PSI
AT1G60950	Yes	No	2Fe-2S ferredoxin-like superfamily protein	other
AT1G67090	Yes	No	ribulose bisphosphate carboxylase small chain 1A	CBBcycle
AT1G76570	Yes	No	Chlorophyll A-B binding family protein	other
AT2G05620	Yes	No	proton gradient regulation 5	CEF
AT2G26540	Yes	No	uroporphyrinogen III synthase	Chlorophyll
AT2G30790	Yes	No	photosystem II subunit P-2	other
AT3G27690	Yes	No	photosystem II light harvesting complex gene 2.3	other
AT3G47470	Yes	No	light-harvesting chlorophyll-protein complex I subunit A4	LHCI
AT3G54890	Yes	No	photosystem I light harvesting complex gene 1	LHCI
AT3G60750	Yes	No	Transketolase	CBBcycle
AT3G61470	Yes	No	photosystem I light harvesting complex gene 2	LHCI
AT4G15510	Yes	No	Photosystem II reaction center PsbP family protein	other
AT4G27800	Yes	No	thylakoid-associated phosphatase 38	other
AT4G28660	Yes	No	photosystem II reaction center PSB28 protein	other
AT5G08280	Yes	No	porphobilinogen deaminase	Chlorophyll
AT5G13630	Yes	No	Mg cheletase	Chlorophyll
AT5G14220	Yes	No	protoporphyrinogen oxidase	Chlorophyll
AT5G18660	Yes	No	Divinyl protochlorophyllide reductase	Chlorophyll
AT5G61410	Yes	No	D-ribulose-5-phosphate-3-epimerase	CBBcycle
AT4G10340	Yes	No	light harvesting complex of photosystem II 5	LHCII
AT1G05385	No	No	photosystem II 11 kDa protein-related	other
AT1G06680	No	No	photosystem II subunit P-1	PSII
AT1G10960	No	No	ferredoxin 1	other
AT1G11860	No	No	Glycine cleavage T-protein family	photorespiration
AT1G14150	No	No	PsbQ-like 2	other
AT1G15140	No	No	FAD/NAD(P)-binding oxidoreductase	other
AT1G15700	No	No	ATPase, F1 complex, gamma subunit protein	CEF
AT1G15980	No	No	NDH-dependent cyclic electron flow 1	CEF
AT1G19150	No	No	photosystem I light harvesting complex gene 6	other
AT1G20020	No	No	ferredoxin-NADP(+)-oxidoreductase 2	other
AT1G23310	No	No	glutamate:glyoxylate aminotransferase	photorespiration
AT1G29910	No	No	chlorophyll A/B binding protein 3	LHCII
AT1G29920	No	No	chlorophyll A/B-binding protein 2	LHCII
AT1G29930	No	No	chlorophyll A/B binding protein 1	LHCII
AT1G31330	No	No	photosystem I subunit F	PSI
AT1G32080	No	No	membrane protein, putative	photorespiration
AT1G32470	No	No	Single hybrid motif superfamily protein	photorespiration
AT1G34000	No	No	one-helix protein 2	other
AT1G44318	No	No	porphobilinogen synthase	Chlorophyll
AT1G44575	No	No	Chlorophyll A-B binding family protein	LHCII
AT1G58290	No	No	glutamyl-tRNA reductase	Chlorophyll
AT1G61520	No	No	photosystem I light harvesting complex gene 3	PSI
AT1G67740	No	No	photosystem II BY	PSII
AT1G68010	No	No	hydroxypyruvate reductase	photorespiration
AT1G68830	No	No	STT7 homolog STN7	other
AT1G70580	No	No	alanine-2-oxoglutarate aminotransferase 2	photorespiration
AT1G70760	No	No	inorganic carbon transport protein-related	other
AT1G74880	No	No	NAD(P)H:plastoquinone dehydrogenase complex subunit O	CEF
AT1G76450	No	No	Photosystem II reaction center PsbP family protein	other
AT1G77090	No	No	Mog1/PsbP/DUF1795-like photosystem II reaction center PsbP family protein	other
AT1G80380	No	No	P-loop containing nucleoside triphosphate hydrolases superfamily protein	photorespiration
AT2G01590	No	No	chlororespiratory reduction 3	other
AT2G01918	No	No	PsbQ-like 3	other
AT2G05070	No	No	photosystem II light harvesting complex gene 2.2	PSII
AT2G13360	No	No	alanine:glyoxylate aminotransferase	photorespiration
AT2G20260	No	No	photosystem I subunit E-2	PSI
AT2G21170	No	No	triosephosphate isomerase	CBBcycle
AT2G21330	No	No	fructose-bisphosphate aldolase 1	CBBcycle
AT2G30570	No	No	photosystem II reaction center W	PSII
AT2G31040	No	No	ATP synthase protein I -related	CEF
AT2G34420	No	No	photosystem II light harvesting complex gene B1B2	PSII
AT2G34430	No	No	light-harvesting chlorophyll-protein complex II subunit B1	LHCII
AT2G35370	No	No	glycine decarboxylase complex H	photorespiration
AT2G40100	No	No	light harvesting complex photosystem II	other
AT2G40490	No	No	uroporphyrinogen decarboxylase	Chlorophyll
AT2G46820	No	No	photosystem I P subunit	PSI
AT2G47400	No	No	CP12 domain-containing protein 1	CBBcycle
AT3G01440	No	No	PsbQ-like 1	other
AT3G04790	No	No	Ribose 5-phosphate isomerase, type A protein	CBBcycle
AT3G48730	No	No	glutamate-1-semialdehyde aminotransferase	Chlorophyll
AT3G50820	No	No	photosystem II subunit O-2	PSII
AT3G51820	No	No	Chlorophyll synthetase	Chlorophyll
AT3G55330	No	No	PsbP-like protein 1	other
AT3G55440	No	No	triosephosphate isomerase	CBBcycle
AT4G00895	No	No	ATPase, F1 complex, OSCP/delta subunit protein	CEF
AT4G11960	No	No	PGR5-like B	CEF
AT4G21280	No	No	photosystem II subunit QA	PSII
AT4G22890	No	No	PGR5-LIKE A	CEF
AT4G25080	No	No	Mg proto IX methyltransferase	Chlorophyll
AT4G26530	No	No	Aldolase superfamily protein	CBBcycle
AT4G32590	No	No	2Fe-2S ferredoxin-like superfamily protein	other
AT4G33010	No	No	glycine decarboxylase P-protein 1	photorespiration
AT4G37925	No	No	subunit NDH-M of NAD(P)H:plastoquinone dehydrogenase complex	CEF
AT4G37930	No	No	serine transhydroxymethyltransferase 1	photorespiration
AT4G38970	No	No	fructose-bisphosphate aldolase 2	CBBcycle
AT5G02120	No	No	one helix protein	other
AT5G11450	No	No	Mog1/PsbP/DUF1795-like photosystem II reaction center PsbP family protein	other
AT5G23120	No	No	photosystem II stability/assembly factor, chloroplast (HCF136)	other
AT5G28450	No	No	Chlorophyll A-B binding family protein	other
AT5G36120	No	No	cofactor assembly, complex C (B6F)	other
AT5G36700	No	No	2-phosphoglycolate phosphatase 1	photorespiration
AT5G51545	No	No	low psii accumulation2	other
AT5G58260	No	No	oxidoreductases, acting on NADH or NADPH, quinone or similar compound as acceptor	other
AT5G64050	No	No	glutamine tRNA ligase	Chlorophyll
