## Supplementary material for "Synergistic control of chloroplast biogenesis by *MYB-related* and *Golden2-like* transcription factors": Supp Table 1

### Sheet: Sheet1
	ID	Control	Dark	X30mins	X3hrs	X24hrs	mean	Control	Dark	X30mins	X3hrs	X24hrs
55	AT1G01520	9.2e-05	0.0141307	0.164561	0.109418	0.0407829	0.0657969	0.00139824	0.214762	2.50104	1.66297	0.61983	RVE3 - one of three for clock regulation
77	AT1G01720	0.142619	0.618416	1.30367	1.01982	0.480363	0.712978	0.200033	0.867371	1.82849	1.43037	0.673742	ATAF1
106	AT1G02030	0.000705534	0.0010454	0.00164283	0.00370178	0.00477171	0.00237345	0.297261	0.440456	0.692169	1.55966	2.01045	Zn-finger protein, expressed in root and flower buds
421	AT1G04990	0.0893022	0.0291802	0.0415425	0.0565333	0.0123831	0.0457883	1.95033	0.637286	0.907274	1.23467	0.270443	Zinc finger C-x8-C-x5-C-x3-H type family protein; mRNA binding; expressed in hypocotyl more than cotyledons and leaves, petiles and older leaves more than younger leaves function unknown; co-regulated with genes invovedin oxidative phosphorlation, carbon metabolism, etc	no orthogroup with M.poly but top blast hit - Mp2g10620, NOT induced in 0 to 24h spores
539	AT1G06040	0.560236	0.553151	1.98528	2.50851	2.27016	1.57547	0.3556	0.351103	1.26012	1.59223	1.44094	BBX24; negative regulator of photomorphogenesis, blocks HY5 activity; salt tolerance, expression pattern looks good; UV-B response; groups with Marchantia BBX4	in the 0 to 24 spores
558	AT1G06180	0.0954243	0.0411994	0.0492413	0.0814135	0.0814366	0.069743	1.36823	0.590732	0.706039	1.16734	1.16767	MYB13, very good expression pattern - induced at germination, expressed in cotyledons and young leaves, inducible by UV-B, positively regulates cotyledon expansion and stress acclimation; co-expressed with HY5	no orthogroup with M.poly, top blast hits - Mp1g09420, Mp3g07510 - neither in the 0 to 24 spores
986	AT1G10170	0.18696	0.342863	0.351548	1.34191	0.240954	0.492847	0.379347	0.695678	0.7133	2.72277	0.488902	Encodes AtNFXL1, a homologue of the putative human transcription repressor NF-X1. Functions as a negative regulator of the trichothecene phytotoxin-induced defense response
1031	AT1G10585	0.030873	0.00377044	0.0116313	0.00766917	0.00764791	0.0123184	2.50626	0.306083	0.944224	0.62258	0.620854	bHLH, located in nucleus and cytoplasm, function unclear, expression pattern not great
1286	AT1G12860	0.173509	0.0381431	0.0562055	0.095204	0.0894378	0.0904999	1.91723	0.421471	0.621056	1.05198	0.988264	ICE2 - a deep freezing related bHLH
1467	AT1G14580	0.114046	0.0718766	0.057433	0.103444	0.0918568	0.0877313	1.29995	0.819281	0.654647	1.1791	1.04702	BLUEJAY, C2H2-like zinc finger protein; root vasculature development
1628	AT1G16060	0.0161662	0.00550443	0.0110497	0.00711821	0.0116716	0.010302	1.56923	0.534305	1.07258	0.690952	1.13294	WRINKLED 3 - fatty acid biosynthesis
1857	AT1G18330	0.0891255	0.607014	2.26256	1.01863	1.94375	1.18422	0.0752612	0.512587	1.9106	0.860173	1.64138	Early phytochrome responsive, RVE7, circadian
1896	AT1G18710	0.0272955	0.00499038	0.0118087	0.0317171	0.00797044	0.0167564	1.62896	0.297819	0.704727	1.89283	0.475665	MYB47, expressed in mature leaf most and at 48h during germination; not a top candidate	no orthogroup with M.poly
1900	AT1G18750	0.0185139	0.0280246	0.0317837	0.0488998	0.0675098	0.0389464	0.475369	0.719569	0.816089	1.25557	1.7334	pollen development, expression pattern not great
1949	AT1G19210	0	0.00523698	0.0326565	0.00535534	0.0056665	0.00978306	0	0.535311	3.33806	0.547409	0.579215	ERF17 - AP2 domain protein; expression not great
1979	AT1G19490	0.0139721	0.0807329	0.13671	0.148217	0.0619584	0.0883181	0.158202	0.914115	1.54793	1.67822	0.701537	BZIP62, drought response, expression not great
1981	AT1G19510	0.00267288	0.0160763	0.0257551	0.0608822	0.0526142	0.0316001	0.0845844	0.508741	0.815031	1.92664	1.665	ATRL5, RAD-LIKE 5, RADIALIS-LIKE SANT/MYB 4, RL5, RSM4; its homologue RSM1 is involved in early seedling morphogenesis, hypocotyl length, response to light; a group of 4 in Marchantia	no orthogroup with M.poly; but best BLAST hits are Mp5g11830.1, Mp2g13020.1, Mp2g13020.2 - induced in 0 to 24 spore!!!
1999	AT1G19700	0.193696	0.168826	0.230038	0.404739	0.354948	0.270449	0.716201	0.624242	0.850577	1.49654	1.31244	BEL1-LIKE HOMEODOMAIN 10, BEL10, BLH10; Its interaction with PLP (PAS/LOV PROTEIN) is diminished by blue light. Expression great; but Marchantia MpBELL1 studied and not expressed in sporelings or thallus, not induced in 0 to 24 spores - not to follow up	no orthogroup with M.poly, but Marchantia website gives MpBELL1
2013	AT1G19850	0.140954	0.103287	0.886294	0.323166	1.06784	0.504308	0.2795	0.204809	1.75745	0.640811	2.11744	AUXIN RESPONSE FACTOR 5; mutants have developmental defects; induced by light
2262	AT1G22190	0.173101	0.574975	1.26589	0.807885	0.649872	0.694345	0.249301	0.828083	1.82314	1.16352	0.93595	RAP2.4; abiotic and biotic stress resistance ; expression not great
2290	AT1G22490	0.0236471	0.00712486	0.00860629	0.0131517	0.0672233	0.0239507	0.987326	0.297481	0.359334	0.549117	2.80674	BHLH094, BHLH94; induced at 48h during germination; function unknown	no Orthogroup, but best hit BHLH35 which is not induced in - 0 to 24h spores
2298	AT1G22590	0.4264	0.0287375	0.0414239	0.0937798	0.0951056	0.137089	3.11038	0.209626	0.302167	0.684078	0.693749	AGAMOUS-LIKE 87, AGL87; expression great - cotyledons and young leaves	no Orthogroup; best blast hits - Marchantia MADS1 and MADS2, MADS2 induced in 0 to 24h spores
2572	AT1G25440	0.71045	0.100113	0.0806376	0.185018	0.328127	0.280869	2.52947	0.35644	0.2871	0.658734	1.16826	B-BOX DOMAIN PROTEIN 15, BBX15, COL16; expression perfect; not studied on its own; BBX family in Arabidopsis is 32 members; overexpression of its orthologue in petunia increases chlorophyll	no Orthogroup; blast gives BBX3 which is induced in 0 to 24h sporelings!!! At the same time as MpGARP8=MpGLK
3016	AT1G30330	4.68416	3.10487	3.60334	9.00575	1.03527	4.28668	1.09272	0.724307	0.84059	2.10087	0.241509	Auxin response factor 6; expressed in hypocotyl and petioles
3213	AT1G32240	0.0266824	0.021271	0.0532553	0.0743217	0.0353146	0.042169	0.632749	0.504423	1.2629	1.76247	0.837454	KAN2, KANADI 2; developmental, but it's a GARP which is dsitantly related to GLK. Double mutants (kan1 kan2) are morphologically abnormal but are dark green - Chl not measured in the paper Eshed et al. 2001	Marchantia GARP1 is an orthologue - up in 0 to 24 spores!!!
3263	AT1G32730	0.0261891	0.00648887	0.0161317	0.0204205	0.0216148	0.018169	1.44142	0.35714	0.88787	1.12392	1.18965	electron carrier/iron ion-binding protein; chloroplast-targeted protein	Mp2g15870 not in 0 to 24 spores
3512	AT1G35560	0.0274368	0.00918384	0.0180634	0.0166112	0.0176682	0.0177927	1.54203	0.516158	1.01521	0.933597	0.993003	TCP23;Encodes a member of the TCP-P subfamily that is involved in flowering time control and plant development. Mutants present an early flowering phenotype; no mention of dark/pale green leaves; expression - mature leaves and hypocotyl higher than cotyledons and young leaves
3633	AT1G43160	0.0244076	0.0751219	0.272804	0.654031	0.314611	0.268195	0.0910069	0.280102	1.01718	2.43864	1.17307	ERF113, ETHYLENE RESPONSIVE FACTOR113, RAP2.6, RELATED TO AP2 6; encodes a member of the ERF (ethylene response factor) subfamily B-4 of ERF/AP2 transcription factor family (RAP2.6). The protein contains one AP2 domain. There are 7 members in this subfamily
3835	AT1G47760	0.0125063	0.010212	0.0186971	0.0155631	0.00733204	0.0128621	0.972337	0.79396	1.45366	1.21	0.57005	AGAMOUS-LIKE 102, function in endosperm development, no high expression in leaves but induced during germination
3859	AT1G48000	0.00260528	0.0551072	0.0912491	0.109293	0.0738087	0.0664127	0.0392287	0.82977	1.37397	1.64567	1.11136	MYB DOMAIN PROTEIN 112; induced at germination, expressed in phloem and xylem
3967	AT1G49010	0.0910743	0.0599079	0.0497372	0.0709473	0.0932995	0.0729932	1.24771	0.820732	0.681395	0.971971	1.27819	MYBS1
4230	AT1G51700	0.15208	0.0913615	0.244378	0.183773	0.144364	0.163191	0.931912	0.559843	1.49749	1.12612	0.88463	DOF ZINC FINGER PROTEIN 1; expressed in cotyledons, hypocotyl, leaves, induced during germination, may be involved in vasculature development but not studied individually	no orthogroup but MpDOF1 known
4728	AT1G56170	0.031394	0.059216	0.168764	0.101938	0.0371071	0.0796838	0.393982	0.743137	2.11792	1.27928	0.465679	one of the orthologues of MpCCAAT-NFYC1 - induced in 0 to 24h sppores
5199	AT1G62360	0.00320943	0.0221074	0.0415259	0.0185527	0.0187022	0.0208195	0.154155	1.06186	1.99457	0.89112	0.898301	Shoot meristemless; expression pattern not great
5263	AT1G62975	0.047324	0.0265416	0.073694	0.0189313	0.0364594	0.0405901	1.1659	0.653894	1.81557	0.466402	0.898235	expressed in hypocotyl but expression pattern not too convicing, uncharacterised bHLH
5898	AT1G68840	0.981779	0.63206	1.01168	0.908502	0.867373	0.880279	1.1153	0.718023	1.14927	1.03206	0.985339	ETHYLENE RESPONSE DNA BINDING FACTOR 2; regulator of the (H+)-ATPase of the vacuolar and endosomal membranes
5978	AT1G69580	0.0760321	0.0261298	0.0713152	0.0462052	0.0377934	0.0514951	1.47649	0.507423	1.38489	0.897273	0.733922	Homeodomain-like superfamily protein, expressed more in petiole than in leaf and some in root; its blast hit in Marchantia - GARP3 - NOT IN 0 TO 24 DATA
6023	AT1G70000	0.0191949	0.0493228	0.0805566	0.0798753	0.0920902	0.064208	0.298949	0.768173	1.25462	1.24401	1.43425	MYBD, represses antocyanin repressor in response to light and cytokinin, regulated by HY5 - a maybe???
6481	AT1G74430	0.0598365	0.0039444	0.0184812	0.0301775	0.0189313	0.0262742	2.27739	0.150125	0.703398	1.14856	0.720529	MYB95, function unknown, expressed in carpels and flowers more than in leaves, induced by germination - a maybe?	top blast hits not in 0 to 24 spores
6586	AT1G75490	0.028731	0.213536	0.403406	0.324593	0.219737	0.238001	0.120718	0.897208	1.69498	1.36383	0.923262	DREB, has Marchantia orthologues, blast hits downregulated in 0 to 24 spores
6906	AT1G78600	0.403236	0.197513	0.415307	0.482912	0.79098	0.45799	0.880448	0.431261	0.906804	1.05442	1.72707	BBX22, induced by light and by HY5, positive regulator of light signalling, positive regulator of de-etiolation; distantly related to CONSTANS B-box proteins; possibly complementary role to HY5;has complementary/synergistic function with HY5; has a Marchantia orthologue - BBX4 - comes from orthofinder
7140	AT1G80840	0.486284	0.178014	0.510581	0.29937	0.227334	0.340317	1.42892	0.523084	1.50031	0.879681	0.668007	response to pathogen and wounding, expression pattern not good at all, do not follow up
7200	AT2G01430	0.0100333	0.036175	0.0329754	0.0666205	0.05902	0.0409648	0.244925	0.883074	0.804968	1.62628	1.44075	ARABIDOPSIS THALIANA HOMEOBOX-LEUCINE ZIPPER PROTEIN 17; root development, stress tolerance, regulates AtGIG5; overexpressor increases chlroplast number and size, knockout has no effect on chlorophyll, overexpressor has higher Chl content - redundancy???; Marchantia - nothing in orthofinder but BLAST gives one hit Mp2g24200 - also upregulated in 0 to 24h sporelings
8155	AT2G17040	0.0198606	0.00765468	0.0161486	0.00246699	0.00195615	0.0096174	2.06507	0.79592	1.6791	0.256513	0.203397	leaf development
8300	AT2G18380	0.0204933	0.00471429	0.0248312	0.0239543	0.00595739	0.0159901	1.28162	0.294826	1.55291	1.49807	0.372567	GATA20
8569	AT2G20880	0.0112447	0.0257636	0.0457269	0.0764574	0.0448476	0.040808	0.275551	0.631336	1.12054	1.87359	1.09899	EFR53 - drought tolerance
8616	AT2G21320	0.0104078	0.0223797	0.155964	0.101214	0.0578324	0.0695596	0.149624	0.321734	2.24216	1.45507	0.831408	BBX18 together with BBX19 regulate circadian clock; orthogroup with Mp5g05940; expression pattern not great, not up in 0 to 24 sporelings
8742	AT2G22540	0.675106	0.169419	0.21917	0.172733	0.524392	0.352164	1.91702	0.48108	0.622352	0.49049	1.48906	AGAMOUS-LIKE 22; floral repressor and thermosensory pathway; not expressed in mesophyll
8759	AT2G22750	0.00341235	0.00754413	0.0176052	0.0118416	0.0104538	0.0101714	0.335484	0.741699	1.73085	1.1642	1.02776	bHLH, expressed in root; NAI1, Regulates the Formation of ER-Derived Structure; has a Marchantia orthologue MpBHLH41, induced 0 to 24h spores
9118	AT2G26150	0.00275584	0.0223289	0.356013	0.171606	0.0172341	0.113988	0.0241767	0.195889	3.12326	1.50548	0.151193	HEAT SHOCK TRANSCRIPTION FACTOR A2
9369	AT2G28550	0.163838	0.137349	0.324765	0.30775	0.127928	0.212326	0.771634	0.646878	1.52956	1.44942	0.602507	TOE1; AP2 family transcription factor that is involved in regulation of flowering and innate immunity.Interacts with CRY2 to regulate CO and FT; not induced in 0 to 24 spores
9635	AT2G31070	0.0877146	0.0372551	0.0311043	0.057499	0.0569456	0.0541037	1.62123	0.688587	0.574901	1.06276	1.05253	TCP DOMAIN PROTEIN 10; leaf development
9661	AT2G31280	2.01763	2.16469	5.8428	3.08342	2.25023	3.07175	0.656833	0.704708	1.90211	1.0038	0.732555	CONSERVED PEPTIDE UPSTREAM OPEN READING FRAME 7, CPUORF7, LHL2, LL2, LONESOME HIGHWAY LIKE 2; regulates xylem development downstream of auxin
9673	AT2G31380	0.0279705	0.0208589	0.177182	0.280641	0.552366	0.211804	0.132059	0.0984822	0.836539	1.32501	2.60792	BBX25, interacts with COP1, negative regulator of photomorphogenesis, groups with Marchantia BBX4
10181	AT2G36080	0.0882846	0.290617	0.571833	0.343188	0.140314	0.286847	0.307776	1.01314	1.99351	1.19641	0.489159	ABNORMAL SHOOT 2; development - leaf morpphology, edge of leaf
10419	AT2G38340	0.00788615	0.01001	0.0243207	0.0341273	0.020465	0.0193618	0.407304	0.516997	1.25612	1.76261	1.05698	DEHYDRATION RESPONSE ELEMENT-BINDING PROTEIN 19, DREB19, has Marchantia orthologues
10510	AT2G39250	0.0751356	0.0156224	0.121992	0.0760413	0.0473502	0.0672283	1.11762	0.232378	1.81459	1.13109	0.704319	SNZ, involved in flowering and gibberellin signalling, nitrate regulation of bolting and flowering, SMZ regulated by GNC/GNL; not induced in 0 to 24 spores
10614	AT2G40140	0.42234	0.566375	0.913039	1.01717	0.49787	0.683359	0.618036	0.828811	1.3361	1.48849	0.728563	(SALT-INDUCIBLE ZINC FINGER 2, ATSZF2, CZF1, SZF2, TANDEM ZINC FINGER 10, TZF10, ZFAR1
10637	AT2G40340	0.0644042	0.0415314	0.074452	0.163789	0.05728	0.0802913	0.802132	0.517259	0.927273	2.03993	0.713402	ATERF48, DREB2C - drought response, Marchantia Mp5g01050.1, Mp5g02590.1, Mp4g22280.1, Mp4g22290.1 are orthologues
11286	AT2G46400	0.0106293	0.0249313	0.101282	0.0420359	0.0276544	0.0413066	0.257327	0.603567	2.45196	1.01766	0.669491	ATWRKY46, contributes to the feedforward inhibition of osmotic/salt stress-dependent LR inhibition via regulation of ABA signaling and auxin homeostasis; induced at germination, but no dominance in the mesophyll
11488	AT3G01140	0.0690736	0.00721983	0.0178433	0.0161982	0.0177152	0.02561	2.69713	0.281914	0.696731	0.632494	0.691729	ATMYB106, branching and trichome development, same orthogroup as MYB74
11612	AT3G02150	0.0498139	0.0357197	0.0538794	0.0831335	0.0682024	0.0581498	0.856648	0.614271	0.926562	1.42964	1.17287	Its top blast candidate in TCP2 which is induced in 0 to 24h spores; A-PTF-1, BHLHB1, PLASTID TRANSCRIPTION FACTOR 1, PTF1, TCP13, TEOSINTE BRANCHED1, CYCLOIDEA AND PCF TRANSCRIPTION FACTOR 13, TFPD; a chloroplast trans-acting factor of the psbD light-responsive promoter; heterochronic control of leaf differentiation; a mutant allele with pale (early bleached) cotyledons; plant thermoresponse
11688	AT3G02830	0.136526	0.0181233	0.0538555	0.156295	0.152344	0.103429	1.32	0.175225	0.520701	1.51114	1.47294	PENTA 1, PNT1, ZFN1, ZINC FINGER PROTEIN 1; binds to PORA mRNA and together with phytochromes represses its translation; PENTA1 Is a Cytosolic Phytochrome-Binding Protein That Promotes Far-Red (FR) Block of Greening; Phytochrome and PENTA1 Inhibit the Translation of PORA mRNA Light Dependently, blast gives Mp2g10620 which is not induced in 0 to24 spores
12441	AT3G10113	0.0338164	0.305156	1.21811	0.399566	1.26723	0.644776	0.0524468	0.473275	1.8892	0.619698	1.96538	Homeodomain-like superfamily protein; high similarity with EPR1 (early phytochrome responsive) which links light and circadian clock and is induced during de-etiolation; component of circadian oscillator
12548	AT3G11020	0.0290731	0.0592365	0.163932	0.111367	0.072666	0.0872549	0.333197	0.67889	1.87877	1.27634	0.832801	DEHYDRATION-RESPONSIVE ELEMENT BINDING PROTEIN 2, DRE/CRT-BINDING PROTEIN 2B, DREB2, DREB2B; pollen development, stress response; has orthologues in Marchantia
13024	AT3G15210	0.136793	0.16878	0.348329	0.278461	0.141176	0.214708	0.637112	0.786092	1.62234	1.29693	0.657526	ATERF-4, ATERF4, ERF4, ETHYLENE RESPONSIVE ELEMENT BINDING FACTOR 4, RAP2.5, RELATED TO AP2 5; Acts as a negative regulator of JA-responsive defense gene expression and resistance to the necrotrophic fungal pathogen Fusarium oxysporum and antagonizes JA inhibition of root elongation. The mRNA is cell-to-cell mobile. Involved in light-induced antocyanin production; ERF4 and MYB52 transcription fac…
13153	AT3G16350	0.0274728	0.0227329	0.0650182	0.167187	0.0921568	0.0749135	0.366727	0.303455	0.86791	2.23173	1.23018	NID1, NITROGEN RESPONSE DEFICIENCY 1; MYB-like transcription factor involved in nitrate signaling trough regulation of CHL1, top blast hit, Mapoly0020s0013 not induced in 0 to 24 spores
13290	AT3G17609	0.0392975	0.0339644	0.262816	0.503271	0.505106	0.268891	0.146147	0.126313	0.977407	1.87165	1.87848	HY5 homologue HYH
13927	AT3G23230	0.01308	0.0210851	0.0244478	0.0489265	0.0491607	0.03134	0.417358	0.672785	0.780082	1.56115	1.56862	ATERF98, ATTDR1, ERF98, ETHYLENE RESPONSE FACTOR 98, TDR1, TRANSCRIPTIONAL REGULATOR OF DEFENSE RESPONSE 1
14455	AT3G27940	0.00365103	0.000339915	0.011042	0.015452	0.00711015	0.00751902	0.485573	0.0452074	1.46854	2.05506	0.945622	LBD26, LOB DOMAIN-CONTAINING PROTEIN 26; function unknown, but other genes in the family are involved in leaf development/symmetry. Expression pattern not convincing
14666	AT3G30210	0	0.0175987	0.0557946	0.0463159	0.0144929	0.0268404	0	0.655679	2.07875	1.7256	0.539965	function unknown (a MYB), but expression pattern not convincing
15094	AT3G46080	0.0455773	0.0464116	0.0507425	0.137944	0.105352	0.0772055	0.590338	0.601144	0.65724	1.78671	1.36457	C2H2-type zinc finger family protein; positively regulated by HY5; otherwise function unknown; no orthologue in Marchantia (according to Orthofinder), top blast hit Mapoly0024s0120 not in0 to 24 spores
15096	AT3G46090	0.015328	0.00258165	0.00591436	0.0171237	0.0168702	0.0115636	1.32554	0.223257	0.511464	1.48083	1.45891	ZAT7 - salt and oxidative stress response
15238	AT3G47500	0.0944885	0.149739	0.4296	0.300876	0.422832	0.279507	0.338054	0.535725	1.53699	1.07645	1.51278	CDF3, CYCLING DOF FACTOR 3; drought, flowering time
15519	AT3G50060	0.0203208	0.00662361	0.00869105	0.00735473	0.0184501	0.0122881	1.6537	0.539028	0.707276	0.598527	1.50147
15710	AT3G51910	0.122788	0.615414	1.45054	0.554492	0.715898	0.691826	0.177484	0.88955	2.09668	0.80149	1.03479	ARABIDOPSIS THALIANA HEAT SHOCK TRANSCRIPTION FACTOR A7A, AT-HSFA7A, HEAT SHOCK TRANSCRIPTION FACTOR A7A, HSFA7A
16034	AT3G54990	0.0916621	0.200789	0.394436	0.348413	0.230246	0.253109	0.362144	0.79329	1.55836	1.37653	0.909671	SCHLAFMUTZE, SMZ, regulates flowering; mutant has more chlorophyll than wild type, contributes to integration of light and plastid signalling
16118	AT3G55730	0.0240549	0.0382579	0.0332737	0.0385883	0.0484938	0.0365337	0.65843	1.04719	0.910767	1.05624	1.32737
16144	AT3G55980	0.484582	0.337146	0.693263	0.351548	0.327792	0.438866	1.10417	0.76822	1.57967	0.801037	0.746906	ATSZF1, SALT-INDUCIBLE ZINC FINGER 1, SZF1, TANDEM ZINC FINGER 11, TZF11; salt-inducible; transcription factor SZF1 as a key component in auxin-dependent salt stress response through the regulation of NAC4; no Marchantia orthologue (Orthofinder);
16430	AT3G58780	0.218012	0.203482	0.285405	0.399264	0.514682	0.324169	0.672526	0.627703	0.88042	1.23165	1.5877	AGAMOUS-LIKE 1, AGL1, SHATTERPROOF 1, SHP1 - dehissence
16939	AT4G00050	0.0174106	0.0056125	0.031209	0.0871064	0.132985	0.0548647	0.317337	0.102297	0.568836	1.58766	2.42387	PIF8, Encodes a phytochrome interacting factor that inhibits phytochrome A-mediated far-red light responses and binds to promoter regions of AT2G46970 and AT3G62090 (PIL1 and PIL2).
17477	AT4G05100	0.00605386	0.0480347	0.112071	0.147318	0.0340641	0.0695083	0.0870955	0.691064	1.61234	2.11943	0.490072	MYB74, member of R2R3 gene family; promoter active in first true leaves, also flowers; positively regulated by HY5; function - response to JA, ABA, andethylen; orthofinder gives Mp1g09420 as an ortholog which is high 48 to 72h in the developing sporeling - too late for photosynthesis?
17941	AT4G11660	0.0216043	0.0541788	0.178427	0.114908	0.0622631	0.0862762	0.250408	0.627969	2.06809	1.33186	0.721671	AT-HSFB2B, HEAT SHOCK TRANSCRIPTION FACTOR B2B, HSF7, HSFB2B
18470	AT4G16141	0.239748	0.0511016	0.0404569	0.0542225	0.121516	0.101409	2.36417	0.503916	0.398948	0.534691	1.19828	ATGATA17L
18691	AT4G18020	0.103873	0.160838	0.243491	0.248398	0.140184	0.179357	0.579142	0.896749	1.35758	1.38494	0.781593	Encodes pseudo-response regulator 2 (APRR2) that interacts with a calcium sensor (CML9)
18735	AT4G18390	0.170883	0.0390306	0.0355781	0.0363361	0.0444646	0.0652585	2.61856	0.598092	0.545187	0.556803	0.681361	TCP2; as orthologue in Marchantia but not through orthofinder
19067	AT4G21440	8.05e-05	0.00607725	0.0364494	0.0592452	0.0109431	0.0225591	0.00356841	0.269393	1.61573	2.62622	0.485086	MYB102; ethylene, aphids, stres rsponse, expressed everywhere and strong in vasculature (GUS staining); same orthogroup as MYB74
19519	AT4G25470	0.00850359	0.0167768	0.0635872	0.0284388	0.0168931	0.0268399	0.316826	0.625069	2.36913	1.05957	0.629403	ATCBF2, C-REPEAT/DRE BINDING FACTOR 2, CBF2, DRE/CRT-BINDING PROTEIN 1C, DREB1C, FREEZING TOLERANCE QTL 4, FTQ4
19593	AT4G26150	0.0160754	0.0298827	0.0646403	0.180688	0.182689	0.0947951	0.169581	0.315235	0.681895	1.90609	1.9272	AtGNL
19708	AT4G27240	0.0228577	0.013048	0.0224419	0.0157046	0.0201053	0.0188315	1.2138	0.692882	1.19172	0.833954	1.06764
19787	AT4G27950	0.0656688	0.00577758	0.0107695	0.0189625	0.125953	0.0454263	1.44561	0.127186	0.237076	0.417435	2.77269	CRF4, CYTOKININ RESPONSE FACTOR 4; reduncancy in Arabidopsis, triple mutants delay scenescence, mutant/OX affect hypocotyl length during etiolation. OX and triple mutants don't look different in Chl levels (looking at the figure in the paper).
20213	AT4G31800	0.125326	0.16751	0.314366	0.217107	0.182567	0.201375	0.622351	0.83183	1.5611	1.07812	0.906601	WRKY18; Pathogen-induced transcription factor. Binds W-box sequences in vitro. Forms protein complexes with itself and with WRKY40 and WRKY60. Constitutive expression of WRKY18 enhanced resistance to P. syringae, but its coexpression with WRKY40 or WRKY60 made plants more susceptible to both P. syringae and B. cinerea. WRKY18, WRKY40, and WRKY60 have partially redundant roles in response to the h…
20524	AT4G34590	4.067	0.492856	0.445489	1.29836	0.869688	1.43468	2.83478	0.343531	0.310515	0.904983	0.60619	ARABIDOPSIS THALIANA BASIC LEUCINE-ZIPPER 11, ATB2, ATBZIP11, BZIP11, G-BOX BINDING FACTOR 6, GBF6; ko lethal, RNAi lines chlorotic, but green on sucrose; alters metabolite levels and transporter gene expression; up in 0 to 24 spores
20526	AT4G34610	0.0525492	0.0182233	0.0419066	0.0977238	0.0701482	0.0561102	0.936535	0.324777	0.746862	1.74164	1.25019	BEL1-LIKE HOMEODOMAIN 6, BLH6; BEL1-LIKE HOMEODOMAIN6 and KNOTTED ARABIDOPSIS THALIANA7 Interact and Regulate Secondary Cell Wall Formation via Repression of REVOLUTA; positively regulated by HY5; no Marchantia orthogroup
20776	AT4G36990	3.72528	6.71914	7.26123	12.2323	8.00461	7.58851	0.49091	0.885436	0.956871	1.61195	1.05483	Heat shock protein
20869	AT4G37850	0.0143215	0.00537019	0.0105316	0.0100333	0.00777125	0.00960557	1.49096	0.559071	1.09641	1.04453	0.809036	root expressed bHLH; Marchantia orthologue, MpBHLH41 is induced 0 to 24h spores; but the Arabidopsis one is expressed in root - not the best candidate	Marchantia orthologue MpBHLH41 induced 0 to 24h sporelings
20988	AT4G38960	0.00598981	0.0451711	0.0669459	0.06712	0.0710379	0.0512529	0.116868	0.881337	1.30619	1.30958	1.38603	B-BOX DOMAIN PROTEIN 19, BBX19; BBX19 is a B-box containing transcriptional regulator involved in photomorphogenesis and flowering; The Transcriptional Regulator BBX19 Promotes Hypocotyl Growth by Facilitating COP1-Mediated EARLY FLOWERING3 Degradation in Arabidopsis; no Marchantia orthogroup, top blast hit - MpBBX1 - not up in 0 to 24 spores
21306	AT5G02840	0.215151	1.35369	1.66673	2.40068	4.35738	1.99873	0.107644	0.677276	0.833896	1.2011	2.18008	RVE4 clock gene
21473	AT5G04340	0.234562	0.263344	0.907729	0.754972	0.359459	0.504013	0.465389	0.522494	1.801	1.49792	0.713194	ATZAT6, C2H2, COLD INDUCED ZINC FINGER PROTEIN 2, CZF2, ZAT6, ZINC FINGER OF ARABIDOPSIS THALIANA 6; Encodes a C2H2 zinc finger transcription factor that coordinately activates phytochelatin-synthesis related gene expression and directly targets GSH1 by binding to its promoter to positively regulate Cd accumulation and tolerance.
21587	AT5G05410	0.0959013	0.331668	1.95397	1.23931	0.244253	0.77302	0.12406	0.429055	2.52771	1.6032	0.315972	DREB2 - drought and temperature stress, has Marchantia orthologues
21793	AT5G07310	0	0.00797044	0.0183181	0.0252619	0.00506228	0.0113225	0	0.703944	1.61784	2.23112	0.447097	ethylene response factor 115; ETHYLENE RESPONSE FACTOR 115 integrates jasmonate and cytokinin signaling machineries to repress adventitious rooting in Arabidopsis
21874	AT5G08070	0.0244026	0.00177137	0.0139972	0.0152729	0.013048	0.0136984	1.78142	0.129312	1.02181	1.11494	0.952519	TCP17, TCP Transcription Factors Associate with PHYTOCHROME INTERACTING FACTOR 4 and CRYPTOCHROME 1 to Regulate Thermomorphogenesis (length of hypocotyl and petiole at different temperatures) in Arabidopsis thaliana, top blast hit - TCP2 - up in 0 to 24 spores
22170	AT5G11260	0.0822178	0.14801	0.990183	0.702355	0.393673	0.463288	0.177466	0.319477	2.1373	1.51602	0.849738	HY5
22207	AT5G11590	0.00652911	0.000125201	0.00104153	0.00167333	0.00827875	0.00352958	1.84982	0.0354719	0.295086	0.474087	2.34553	DREB subfamily, expressed in hypocotyl, cotyledons and intermediate leaf; stress-related
22396	AT5G13790	0.0131517	0.0164408	0.019079	0.0241377	0.038576	0.022277	0.59037	0.738015	0.856442	1.08352	1.73165	Marchantia MADS2 - up in 0 to 24 spores
22433	AT5G14140	0.0127419	0.00718191	0.0126992	0.0155338	0.0154961	0.0127306	1.00089	0.564146	0.997535	1.2202	1.21723	function unknown, expressed in young leaf, root and flowers and guard cells (?), expression goes down as germination progresses; Zn-finger TF, has 1 orthologue in Marchantia, a maybe; MpC2H2-7 - not up in 0 to 24 spores
22615	AT5G15850	0.0746383	0.367169	0.728892	0.752803	0.437436	0.472188	0.158069	0.777591	1.54365	1.59429	0.926403	Constans-like 1, BBX2, circadian rhythm, regulation of flower development, mutant early flowring
22716	AT5G16820	0.0926578	0.0759254	0.120182	0.130904	0.139209	0.111776	0.828962	0.679266	1.07521	1.17113	1.24543	Heat shock protein
22766	AT5G17300	0.0253331	0.384377	1.12177	0.722172	0.939406	0.638612	0.039669	0.601895	1.75658	1.13085	1.47101	RVE1 - interacts with PIF1; PIF1 and RVE1 form a transcriptional feedback loop to control light-mediated seed germination in Arabidopsis; RVE1 positively regulates the transcription of PORA; rve1 etiolated seedlings had lower greening rates than the wild type when exposed to light, whereas RVE1-OX seedlings had higher greening rates; no orthologue in Marchantia according to orthofinder but Marcha…
23042	AT5G19790	0.0155792	0.000842471	0.00570875	0.0045376	0.00237591	0.00580879	2.68201	0.145034	0.982778	0.781161	0.40902
23090	AT5G20240	0.0110955	0.0564571	0.0581404	0.0917985	0.269397	0.0973777	0.113943	0.579774	0.597061	0.942706	2.76652	PI, PISTILLATA; Petal and stamen differentiation TF
23220	AT5G22220	0.0475112	0.0601316	0.0741687	0.093093	0.120368	0.0790545	0.600993	0.760635	0.938197	1.17758	1.5226	E2F cell cycle gene; regulates cell proliferation and number in leaves
24128	AT5G37020	0.0786778	0.0520668	0.0777525	0.0998583	0.0871909	0.0791093	0.994546	0.658163	0.98285	1.26228	1.10216	ARF8, ATARF8, AUXIN RESPONSE FACTOR 8
24150	AT5G37260	0.26871	0.552109	1.26457	0.438485	0.43992	0.592759	0.453321	0.931423	2.13336	0.739736	0.742157	RVE2 circadian TF; regulates dormancy, germination, refulated by FHY3 which is regulated by phyB
24539	AT5G40880	0.0297417	0.0274887	0.0292575	0.0555699	0.0343698	0.0352855	0.842887	0.779036	0.829164	1.57486	0.974048	C3H59, ZFWD3; involved in seed germination, seedling development; mutants don't look pale
24585	AT5G41315	0.00462169	5.76e-05	0.00284195	0.000351516	0.00436166	0.00244688	1.88881	0.0235402	1.16146	0.143659	1.78254
24811	AT5G43290	0.00970997	0.00993185	0.00540585	0.0394181	0.0332906	0.0195513	0.496641	0.50799	0.276496	2.01614	1.70273	WRKY49 TF, expressed in hypocotyl, but not very high expression overall; function unknown - part of the large network of secondary cell wall synthesis	no orthogroup
24873	AT5G43840	0.00565018	0.673992	1.12852	1.88359	1.00579	0.939508	0.00601397	0.717388	1.20118	2.00487	1.07055	Heat shock protein
24909	AT5G44160	0.0236558	0.0164033	0.00642364	0.0225246	0.0247769	0.0187568	1.26118	0.874523	0.342469	1.20087	1.32095	ATIDD8, IDD8, INDETERMINATE DOMAIN 8, NUC, NUTCRACKER; root development
24912	AT5G44190	0.162563	0.215923	0.584818	0.389354	0.552895	0.381111	0.426551	0.566563	1.53451	1.02163	1.45075	AtGLK2
25157	AT5G46350	0.00290644	0.0412779	0.0329395	0.105341	0.0979688	0.0560867	0.0518205	0.735966	0.587296	1.87818	1.74674	WRKY8, defence response
25348	AT5G48150	0.130762	0.179232	0.19945	0.24161	0.163034	0.182818	0.715259	0.980387	1.09098	1.32159	0.891785	second best hit of Marchantia GRAS8
25680	AT5G51190	0.632308	0.300592	0.727917	0.297253	0.188506	0.429315	1.47283	0.700166	1.69553	0.692389	0.439085	ERF105, ETHYLENE RESPONSE FACTOR 105; Involved in regulating root architecture and the response to cold stress.
25768	AT5G52010	0.0929081	0.0481531	0.0492966	0.0731406	0.0953179	0.0717633	1.29465	0.670999	0.686934	1.01919	1.32823	C2H2-like zinc finger protein, strong in young leaves and located in chloroplasts; not studied individually	no orthogroup, but blast gives 3 hits in Marchantia: Mp5g09680, Mp3g19580 and Mp3g09590, none in the 0 to 24 spores
25796	AT5G52260	0.00433578	0.00374628	0.00741504	0.0344172	0	0.00998286	0.434322	0.375271	0.742777	3.44763	0	ATMYB19, MYB DOMAIN PROTEIN 19, MYB19; expressed in root
25831	AT5G52600	0.00609229	0.0152016	0.0278116	0.0389331	0.00264861	0.0181374	0.335896	0.838134	1.53338	2.14656	0.14603	trichome development; ATMYB82, MYB DOMAIN PROTEIN 82, MYB82
25839	AT5G52660	0.0751619	0.12927	0.183078	0.232202	0.161762	0.156295	0.480898	0.827091	1.17136	1.48567	1.03498	RVE6 - circadian
25898	AT5G53210	0.0314909	0.00482832	0.0062484	0.00952106	0.0145862	0.013335	2.36153	0.362079	0.468572	0.713992	1.09383	SPCH, SPEECHLESS; Encodes a basic helix-loop-helix (bHLH) transcription factor that is necessary and sufficient for the asymmetric divisions that establish the stomatal lineage in Arabidopsis thaliana. Expression of SPCH in young epidermal cells allows these cells to make asymmetric divisions. SPCH is a substrate of a kinase MPK3 and MPK6. Its transcript levels change after inducing MUTE expressi…
25993	AT5G54070	0.0102038	0.0133923	0.0397089	0.0082737	0.0427466	0.0228651	0.446262	0.58571	1.73666	0.361849	1.86952	Heat shock protein
26014	AT5G54230	0.0192563	0.0670234	0.0889177	0.119395	0.12555	0.0840285	0.229164	0.797627	1.05819	1.42089	1.49414	MYB49 - wrong expression pattern, same orthogroup as MYB74; Binds to and promotes expression of genes involved in cadmium accumulation. Interacts with ABI5 which acts as a repressor preventing MYB49 induced expression of target genes.
26270	AT5G56620	0.0101117	0.000373508	0.00180623	0.00124942	0.00421137	0.00355045	2.84801	0.1052	0.508733	0.351905	1.18615	ANAC099, NAC DOMAIN CONTAINING PROTEIN 99, NAC099, SND5; secondary cell wall ; NAC9 in Marchantia is an orthologue
26294	AT5G56860	0.117698	0.119281	0.199192	0.231198	0.200214	0.173517	0.67831	0.687433	1.14797	1.33243	1.15386	AtGNC
26351	AT5G57390	0.00714345	0.0146254	0.0228717	0.0470088	0.00970169	0.0202702	0.352411	0.721522	1.12834	2.31911	0.478618	AP2, seedling growth, wrong expression pattern; May be involved in germination and seedling growth. Mutants are resistant to ABA analogs and are resistant to high nitrogen concentrations.essential for the developmental transition between the embryonic and vegetative phases in plants. Overexpression results in the formation of somatic embryos on cotyledons. It is also required to maintain high lev…
26420	AT5G58010	0.0118746	0.00111133	0.00260528	0.00305175	0.00787227	0.00530305	2.2392	0.209564	0.49128	0.575471	1.48448	DEFECTIVE REGION OF POLLEN 3, DROP3, LJRHL1-LIKE 3, LRL3, bHLH regulating root hair development
26560	AT5G59340	0.00075539	0.0290906	0.0843347	0.0780668	0.0601773	0.050485	0.0149627	0.576223	1.67049	1.54634	1.19198	Wuschel-related, wrong expression pattern; mutants - 30-50% of embryos display abnormal apical development. Some cells in 4-cell to 16-cell stage embryos fail to divide. From the 16-cell stage on, embryos additionally showed aberrant oblique cell divisions not observed in the wild type. At the mid-globular stage, embryos started to recover by forming a protoderm and eventually gave rise to fertil…
26607	AT5G59820	0.1497	0.30882	1.35972	1.17245	0.328859	0.66391	0.225482	0.465154	2.04805	1.76598	0.495337	ZAT12 - cold, light acclimation, oxidative stress
26722	AT5G60890	0.118175	0.014063	0.0291075	0.0408349	0.0282723	0.0460905	2.56398	0.305117	0.631529	0.885971	0.613408	same orthogroup as MYB74; Mutant plants show low level expression of a truncated RNA. Mutants are supersensitive to the toxic TRP analog 5MT and plants have reduced levels of indole glucosinolates. No obvious morphological phenotype detected.
26761	AT5G61270	0.0915811	0.00350784	0.00396721	0.0678847	0.0798595	0.0493601	1.85537	0.0710663	0.0803729	1.3753	1.6179	PIF7
26778	AT5G61430	0.00373443	0.0135865	0.0337278	0.016954	0.0212616	0.0178529	0.209178	0.761026	1.88921	0.949651	1.19093	function not clear but most likely developmental and SAM; ANAC100, ATNAC5, NAC DOMAIN CONTAINING PROTEIN 100, NAC100, orthologue on Marchantia NAC1
26838	AT5G62020	0.0883136	0.200459	0.368733	0.29942	0.175862	0.226558	0.389807	0.884804	1.62755	1.32161	0.776236	Heat shock protein
26881	AT5G62430	0.0446871	0.0512389	0.171767	0.168031	0.242998	0.135744	0.3292	0.377466	1.26537	1.23785	1.79011	CDF1, CYCLING DOF FACTOR 1; represses expression of CONSTANS; but also has some connection to chloroplast; Dof-type zinc finger domain-containing protein, similar to H-protein promoter binding factor-2a GI:3386546 from (Arabidopsis thaliana). Represses expression of Constans (CO), a circadian regulator of flowering time. Interacts with LKP2 and FKF1. Expression oscillates under constant light con…
27024	AT5G63790	0.630822	0.991522	2.60789	2.18437	0.725736	1.42807	0.441731	0.69431	1.82617	1.5296	0.508194	ANAC102, similar to ATAF1; together with ATAF1 suppress BR and photomorphogenesis. Mutants lighter green; no Marchantia orthologue through orthofinder but NAC7 is the top blast hit and it's not up in 0 to 24 spores
27125	AT5G64750	0.00603075	0.0152156	0.0145291	0.0773596	0.0299186	0.0286107	0.210786	0.531814	0.50782	2.70387	1.04571	ABA REPRESSOR1, ABR1, wrong expression pattern; Encodes a putative transcription factor containing an AP2 domain. Is a member of the ERF (ethylene response factor) subfamily B-4 of ERF/AP2 transcription factor family. Expressed in response to ABA, osmotic stress, sugar stress and drought. Mutants are hypersensitive to these stresses. May be involved in regulation of ABA mediated stress response.
27396	AT5G67190	0.038843	0.0330902	0.0427466	0.0709901	0.0630129	0.0497366	0.780975	0.665309	0.85946	1.42732	1.26693	DEAR2, DREB AND EAR MOTIF PROTEIN 2, no Marchantia orthologues; encodes a member of the DREB subfamily A-5 of ERF/AP2 transcription factor family. The protein contains one AP2 domain. There are 16 members in this subfamily including RAP2.1, RAP2.9 and RAP2.10.
27409	AT5G67300	0.181662	0.286893	0.293974	0.317331	0.483173	0.312607	0.58112	0.917745	0.940396	1.01511	1.54563	induced in 0 to 24h spores; ARABIDOPSIS THALIANA MYB DOMAIN PROTEIN 44, ATMYB44, ATMYBR1, MYB DOMAIN PROTEIN R1, MYB44, MYBR1;Member of the R2R3 factor MYB gene family involved in mediating plant responses to a variety of abiotic stimiuli. The mRNA is cell-to-cell mobile. Expressed in leaves but not very highly
