## Supplementary material for "Synergistic control of chloroplast biogenesis by *MYB-related* and *Golden2-like* transcription factors": Supp Table 2

### Sheet: Sheet1
Transcription Factors P < 0.01 and logCPM > 0
Name	logFC	logCPM	LR	PValue	adj.p.value	Dispersion	totreads	Sporeling24hrs_Marchantia_Sporeling_24_Hours_R3_Accepted_Hits	Sporeling24hrs_Marchantia_Sporeling_24_Hours_R2_Accepted_Hits	Sporeling24hrs_Marchantia_Sporeling_24_Hours_R1_Accepted_Hits	Sporeling0hrs_Marchantia_Sporeling_0_Hours_R3_Accepted_Hits	Sporeling0hrs_Marchantia_Sporeling_0_Hours_R2_Accepted_Hits	Sporeling0hrs_Marchantia_Sporeling_0_Hours_R1_Accepted_Hits	Sporeling24hrs_Marchantia_Sporeling_24_Hours_R3_Accepted_Hits	Sporeling24hrs_Marchantia_Sporeling_24_Hours_R2_Accepted_Hits	Sporeling24hrs_Marchantia_Sporeling_24_Hours_R1_Accepted_Hits	Sporeling0hrs_Marchantia_Sporeling_0_Hours_R3_Accepted_Hits	Sporeling0hrs_Marchantia_Sporeling_0_Hours_R2_Accepted_Hits	Sporeling0hrs_Marchantia_Sporeling_0_Hours_R1_Accepted_Hits	gene name	logFC*logCPM	Arabidopsis orthologues	Comments
Mapoly1350s0001	10.0292	4.43953	921.106	2.53e-202	6.31e-200	0.0217411	5013	44.1165	41.3104	44.7533	0	0.0198209	0.0821126	1687	1584	1736	0	1	5	MpGRF	44.525	none through orthofinder, blast gives several Arabidopsis GRFs	not induced in Sullivan
Mapoly0035s0046	8.61722	2.78536	327.612	3.18e-73	7.35e-72	0.0547739	1595	15.1152	12.5183	13.7147	0.0234647	0.0198209	0.0492676	578	480	532	1	1	3	MpNAC2	24.002		AT5G61430 which comes up in a BLAST is up, but function not clear - maybe SAM	some NAC in Arabidopsis are involved in scenecesence and Chl degradation
Mapoly0038s0075	8.52413	4.02158	660.673	1.07e-145	1.21e-143	0.0280365	3754	32.5055	30.8263	33.9259	0.164253	0.0792836	0.0328451	1243	1182	1316	7	4	2	MpERF8	34.2804	AT5G19790	ethylene response factor; induced in Sullivan but very low expression; TAIR - expressed in root
Mapoly0049s0067	8.40271	5.71191	999.358	2.48e-219	8.35e-217	0.0218067	12114	112.789	91.5661	109.357	0.140788	0.237851	0.492676	4313	3511	4242	6	12	30	MpBBX3	47.9955		induced in Sullivan
Mapoly0039s0068	8.20002	5.95695	1025.53	5.06e-225	2e-222	0.0212245	14358	123.38	118.011	130.187	0.164253	0.634269	0.426986	4718	4525	5050	7	32	26	MpbHLH7	48.8471		not induced in Sullivan
Mapoly0028s0062	7.97398	3.08037	307.232	8.76e-69	1.83e-67	0.0596232	1958	19.9008	12.3097	18.4324	0.0469295	0.0396418	0.0985352	761	472	715	2	2	6	MpbHLH2	24.5628	no obvious	top BLAST candidates not induced in Sullivan
Mapoly0057s0012	7.86199	1.73974	186.778	1.61e-42	1.66e-41	0.0858297	774	6.25005	6.75466	7.01203	0.0234647	0.0198209	0.0328451	239	259	272	1	1	2	MpWRKY10	13.6778	no obvious	some BLAST hits are induced in Sullivan, but linked to defense response
Mapoly0051s0057	7.70462	4.91708	443.127	2.26e-98	9.8e-97	0.0471012	6992	60.853	54.8197	64.8871	0.117324	0.0792836	0.607633	2327	2102	2517	5	4	37	MpWRKY9	37.8842	AT2G34830.1, AT1G30650.1	not induced in Sullivan
Mapoly0065s0089	7.6002	5.23346	1052.03	8.8e-231	3.88e-228	0.0175798	8699	81.0153	67.8335	75.8176	0.398901	0.356776	0.394141	3098	2601	2941	17	18	24	MpGRAS8	39.7754		Unknown function; some blast hits in Arabidopsis, one linked to phytochromes, but not convincingly up in Sullivan
Mapoly0001s0298	7.22689	2.04692	205.843	1.11e-46	1.28e-45	0.0749405	958	7.68835	8.21513	8.79082	0.0469295	0.0792836	0.0328451	294	315	341	2	4	2	MpTCP2	14.7929	AT2G31070.1, AT1G53230.1, AT3G15030.1	AT2G31070 up in Sullivan and has a perfect expression pattern - cotyledons and leaves; AT1G53230 and AT3G15030 not induced in Sullivan but also expressed in cotyledons and leaves; blast of AT3G02150 (induced in Sullivan) gives TCP2; top blast hit - AT5G08070 up in Sullivan
Mapoly0100s0033	6.2145	6.33846	962.006	3.26e-211	9.82e-209	0.0170201	18766	160.174	156.427	162.617	1.73639	2.20012	2.46338	6125	5998	6308	74	111	150	MpbHLH41	39.3903	AT2G22770.1, AT2G22760.1, AT4G37850.1, AT2G22750.2	Has 4 orthologues in Arabidopsis, 2 of them are induced during de-etiolation Sullivan; but one is NAI1 - involved in ER structures and the other one is root-expressed
Mapoly0005s0212	6.07197	1.84383	157.815	3.4e-36	2.91e-35	0.0842085	835	7.00843	6.28523	7.99166	0.093859	0.0594627	0.147803	268	241	310	4	3	9	MpGATA2	11.1957	AT3G54810	not induced in Sullivan
Mapoly0005s0152	6.00837	6.15317	892.447	4.3e-196	1.05e-193	0.0174735	16516	147.438	131.912	141.272	1.80679	2.04155	2.6276	5638	5058	5480	77	103	160	MpCCAAT-NFYC1	36.9705	AT3G48590.1, AT5G63470.1, AT1G56170.1, AT1G54830.2, AT1G08970.4	one of the orthologues is induced in Sullivan; no preferential expression in cotyledons/leaves, possibly invoved in response to nutrient levels
Mapoly0069s0069	5.89558	5.01926	195.727	1.79e-44	1.94e-43	0.0809505	7543	64.9325	59.7227	66.8463	0.516224	0.554986	2.08566	2483	2290	2593	22	28	127	MpHD14/C2HDZ	29.5914	Arabidopsis HOMEOBOX-LEUCINE ZIPPER PROTEIN 17	its overexpression in Arabidopsis upregulates Chl; it’s induced during de-etiolation
Mapoly0083s0069	4.55946	4.02109	311.564	9.97e-70	2.12e-68	0.0323178	3794	33.7084	28.6356	31.1417	1.50174	1.58567	0.903239	1289	1098	1208	64	80	55	MpIDDL5	18.334	AT5G22890.1	not induced in Sullivan
Mapoly0032s0153	4.50706	7.04422	613.181	2.27e-135	2e-133	0.017424	30908	266.634	241.16	250.861	10.3245	10.1483	12.8424	10196	9247	9731	440	512	782	MpR2R3-MYB9	31.7487	AT3G50060.1, AT5G67300.1, AT4G37260.1, AT2G23290.1, AT3G55730.1, AT2G39880.1, AT3G09230.1 - MYB77, MYB44	AT3G50060 induced in Sullivan; AT5G67300 induced in Sullivan; others - not
Mapoly0029s0135	4.43175	0.27789	60.148	8.8e-15	3.25e-14	0.13783	283	1.62135	2.7123	2.60373	0.0703942	0.178388	0.0656901	62	104	101	3	9	4	MpbHLH33	1.23154	none	top blast hits are not induced in Sullivan, pollen development and root hair formation
Mapoly0038s0058	4.36802	3.45078	178.835	8.71e-41	8.54e-40	0.0534771	2560	22.3067	19.3773	20.933	0.985519	1.46675	0.591211	853	743	812	42	74	36	MpbHLH15	15.0731	AT5G48560.1, AT3G07340.1	in Marchantia has 2 homologues - Mp3g11900.1, Mp6g18480.1; not induced in Sullivan; CIB2, CRY2-INTERACTING BHLH 2 and CIB3 - regulate phtoperiod flowering
Mapoly0089s0067	4.31766	1.02924	57.778	2.93e-14	1.05e-13	0.153361	478	2.85044	4.74652	4.07317	0.140788	0.376597	0.0656901	109	182	158	6	19	4	MpC2H2-14	4.44391	AT5G54630.1, AT4G27240.1, AT1G11490.1	two expressed in cotyledons, hypocotyl and leaves, third one - in roots; double mutants of the first two have no obvious phenotype; two not on the Sullivan list, one - slightly up in Sullivan
Mapoly0040s0134	4.20073	4.47651	79.6247	4.53e-19	2.06e-18	0.12091	5261	40.22	43.2924	43.2581	1.22017	0.911762	4.71327	1538	1660	1678	52	46	287	MpDOF1	18.8046	no obvious	but blast hit - Arabidopsis DOF1, up in Sullivan!!!
Mapoly0110s0028	4.14909	7.16351	342.318	2e-76	5.21e-75	0.0276973	33742	310.071	232.527	271.794	11.967	13.9936	19.8713	11857	8916	10543	510	706	1210	MpBBX5	29.722	AT5G24930.1, AT5G57660.1, AT2G24790.1	not induced in Sullivan; but positive regulators of photomorphogenesis
Mapoly1576s0001	4.12091	5.0875	467.752	9.88e-104	4.9e-102	0.0188762	7982	67.443	61.3136	64.191	3.82475	4.30114	2.9889	2579	2351	2490	163	217	182	MpGRAS10	20.9651	no obvious	MpSCL which I have tested - has no effect on Chl
Mapoly0026s0070	3.927	6.78857	573.317	1.07e-126	7.98e-125	0.0148995	26026	214.097	200.058	208.273	14.2431	13.7161	12.9738	8187	7671	8079	607	692	790	MpRR-MYB2	26.6587	AT1G49010.1, AT5G08520.1, blast of AT1G19510 against Marchantia gives Mp5g11830.1, Mp2g13020.1, Mp2g13020.2!!! AT1G19510 is induced in Sullivan and has a great expression pattern	Mp5g11830.1, Mp2g13020.1, Mp2g13020.2; function unknown;
Mapoly0143s0011	3.87179	7.12984	99.0549	2.46e-23	1.35e-22	0.0863022	33236	274.27	252.974	259.445	9.26858	11.0204	33.387	10488	9700	10064	395	556	2033	MpRR-MYB5	27.6053	AT1G49010.1, AT5G08520.1	Mp5g11830.1, Mp2g13020.1, Mp2g13020.2; function unknown but not induced in Sullivan
Mapoly0156s0012	3.78031	6.26205	180.422	3.92e-41	3.89e-40	0.0451753	18195	153.95	129.408	145.99	7.67297	7.21481	16.2911	5887	4962	5663	327	364	992	MpHD18/C4HDZ	23.6725	no obvious	GLABROUS in blast, not induced in Sullivan
Mapoly0034s0029	3.67858	3.11462	116.904	3.01e-27	1.93e-26	0.0628937	2056	16.998	12.5705	18.6902	1.03245	0.911762	1.79006	650	482	725	44	46	109	MpERF7	11.4574	AT4G31060.1, AT5G21960.1, AT1G74930.1, AT1G19210.1	one of Arabidopsis orthologues slightly induced in Sullivan, but expression pattern not great
Mapoly0155s0008	3.66096	6.76538	331.577	4.36e-74	1.04e-72	0.0232091	25747	210.75	188.374	205.85	16.8477	11.7538	19.1979	8059	7223	7985	718	593	1169	MpTrihelix33	24.7678	no obvious	not a good candidate based on function
Mapoly0034s0053	3.56147	6.46327	476.89	1.02e-105	5.22e-104	0.0152082	20881	158.291	163.677	166.123	14.2666	14.3305	12.7603	6053	6276	6444	608	723	777	MpbHLH32	23.0187	AT2G22770.1, AT2G22760.1, AT4G37850.1, AT2G22750.2	Mp3g25200.1, Mp6g04650.1; two Arabidopsis bHLH orthologues are expressed in root and induced in Sullivan; NAI1, Regulates the Formation of ER-Derived Structure
Mapoly0068s0079	3.50487	7.50634	405.918	2.84e-90	1.06e-88	0.0176963	43064	329.501	327.327	345.781	29.8472	31.9315	26.5552	12600	12551	13413	1272	1611	1617	MpC2H2-9	26.3087	no obvious	top blast hit not induced in Sullivan
Mapoly0031s0041	3.26657	3.24443	134.383	4.51e-31	3.33e-30	0.0442091	2250	16.9196	17.7603	16.834	2.01797	2.02173	1.33022	647	681	653	86	102	81	MpGRAS4	10.5982	AT1G55580.1	branching, meristems, no induced in Sullivan
Mapoly0142s0034	3.21862	6.05728	242.4	1.18e-54	1.73e-53	0.0254361	15930	127.119	113.76	120.004	10.1837	11.2781	17.2272	4861	4362	4655	434	569	1049	MpTrihelix32	19.4961		exclude by function
Mapoly0011s0161	3.14638	5.26409	167.74	2.31e-38	2.1e-37	0.0351438	9125	71.1041	65.9297	70.1203	9.31551	9.51404	4.61473	2719	2528	2720	397	480	281	MpMADS2	16.5628	AT5G13790.1, AT3G57390.1	one of the Arabidopsis orthologies, Agamous-like 15, induced in Sullivan; function in embryogenesis and flowering; note that MADS1is in the same table - is downregulated
Mapoly0031s0161	3.01184	1.81508	64.0185	1.23e-15	4.74e-15	0.0782949	840	5.93624	6.72858	6.10975	0.962055	0.594627	0.771859	227	258	237	41	30	47	MpbHLH12	5.46675	AT4G09820.1, AT4G00480.2, AT1G63650.1, AT5G41315.1	only AT5G41315 is induced in Sullivan but has extremely low expression; trichome development
Mapoly0008s0029	2.98097	3.68045	96.3441	9.66e-23	5.2e-22	0.054582	3058	23.7711	20.9421	23.5625	2.88616	4.10293	1.6751	909	803	914	123	207	102	MpR2R3-MYB5	10.9713	AT4G33450.1, AT1G73410.1, AT1G17950.1, AT3G29020.2, AT1G69560.1, AT1G26780.2, AT5G17800.1	very low expression in Sullivan and most not induced or induced very slightly
Mapoly0015s0164	2.95232	2.58769	92.7663	5.88e-22	3.08e-21	0.0529767	1437	11.4018	10.2754	10.2603	1.45481	1.52621	1.14958	436	394	398	62	77	70	MpB3-2/MpREM2	7.63971	top blast hits: AT3G19184 and AT5G42700	not induced in Sullivan, predicted function in flower development, but one of the blastt hits expressed in young leaves
Mapoly0009s0061	2.80975	0.0101068	17.0864	3.57e-05	6.74e-05	0.261029	238	1.80441	1.82558	1.59833	0.117324	0.574806	0.0492676	69	70	62	5	29	3	MpERF2	0.0283976	AT2G20880.1, AT4G28140.1, AT1G78080.1, AT1G22190.1, AT1G36060.1, AT2G22200.1, AT4G39780.1, AT5G65130.1, AT1G64380.1, AT4G13620.1	two of the Arabidopsis orthologues induced in Sullivan - either drought or abiotic stress
Mapoly0020s0051	2.79234	9.18704	66.7832	3.03e-16	1.2e-15	0.0735202	141754	1001.84	1032.37	1021.93	84.4731	105.13	251.495	38310	39585	39641	3600	5304	15314	MpNAC4	25.6533	AT4G35580.2, AT1G33060.2, AT3G49530.1, AT5G24590.2, AT1G54330.1, AT3G17730.1, AT3G03200.1, AT5G17260.1, AT1G65910.1, AT4G17980.1, AT5G46590.1, AT1G32510.1, AT5G09330.1, AT5G64060.1, AT3G10500.1, AT5G04410.1, AT1G32870.1, AT1G34190.1, AT1G34180.2	none strongly induced in Sullivan; one has function in ROS, chloroplast signalling and retrograde transport for both mitochondria and chloroplast
Mapoly0092s0058	2.62626	4.61782	235.953	3e-53	4.21e-52	0.0174469	5935	44.4826	40.1629	42.1495	6.68745	6.50126	7.32445	1701	1540	1635	285	328	446	MpERF18	12.1276	no obvious, blast hits - ethylene response factors
Mapoly0061s0030	2.56703	3.32467	75.7684	3.19e-18	1.39e-17	0.0528485	2417	16.6319	16.5346	18.2519	2.58112	4.06329	2.03639	636	634	708	110	205	124	MpWRKY11	8.53453	no obvious	blast hits not up in Sullivan
Mapoly0051s0062	2.5201	4.43478	93.2826	4.53e-22	2.39e-21	0.0424532	5192	36.8204	36.5117	37.1225	8.89314	6.64001	3.77718	1408	1400	1440	379	335	230	MpASLBD6	11.1761	AT2G40470.1, AT2G30340.1	not induced in Sullivan, one - root development, the other - xylem development
Mapoly0176s0008	2.44626	1.05407	35.9864	1.99e-09	5.29e-09	0.0941217	501	3.05965	4.35532	3.06776	0.657013	0.65409	0.607633	117	167	119	28	33	37	MpASLBD17	2.57852	AT1G16530.1, AT1G31320.1, AT1G07900.1, AT2G28500.1	not induced in Sullivan, function in cytokinin signalling and secondary growth in roots
Mapoly0051s0025	2.44512	4.80717	154.736	1.6e-35	1.34e-34	0.0239819	6758	46.1562	48.1954	47.5117	10.3949	9.35547	6.35552	1765	1848	1843	443	472	387	MpHMGbox5	11.7541	AT5G54930.1, AT4G21895.1, AT5G52890.2	two induced in Sullivan, one not expressed, function unknown, but expressed in leaves
Mapoly0037s0113	2.43533	6.70962	233.194	1.2e-52	1.65e-51	0.0162181	25468	171.916	167.328	190.769	30.8796	30.8413	36.2281	6574	6416	7400	1316	1556	2206	MpTrihelix15	16.3401		exclude by function
Mapoly0122s0029	2.26507	3.7381	93.7797	3.53e-22	1.86e-21	0.0338802	3263	23.5358	23.4718	19.2573	4.50523	3.78579	5.4687	900	900	747	192	191	333	MpBBX6	8.46707	AT5G14370.1	function unknown, up (not massively) in Sullivan, expressed in leaves, hypocotyl and cotyledons
Mapoly0064s0079	2.25104	7.52239	81.1847	2.06e-19	9.51e-19	0.0408995	45360	296.211	304.664	310.747	46.1786	49.4135	95.8419	11327	11682	12054	1968	2493	5836	MpBBX4	16.9332	AT1G75540.1, AT4G39070.1, AT1G06040.1, AT2G31380.1, AT4G10240.1, AT1G78600.2	some of the orthologues are up and two are down in Sullivan, was picked from the Sullivan data alone
Mapoly0022s0032	2.13485	3.37909	76.6854	2e-18	8.8e-18	0.0368052	2542	18.3317	15.022	17.4527	4.20019	3.84526	3.53084	701	576	677	179	194	215	MpGARP1/MpKAN	7.21385	AT1G32240.1, AT4G17695.1, AT5G16560.1, AT5G42630.1	one of the orthologues - KAN is up in Sullivan - developmental and double mutants are darker green, other orthologues not up
Mapoly0074s0081	2.08817	7.09271	119.562	7.89e-28	5.15e-27	0.024073	33735	231.906	207.126	224.024	41.5795	47.4909	66.7904	8868	7942	8690	1772	2396	4067	MpCAMTA	14.8108	AT2G22300.1, AT5G09410.3, AT5G64220.1, AT1G67310.1, AT3G16940.1, AT4G16150.1	none of the orthologues induced in Sullivan; first orthologue involved in immunity
Mapoly0034s0126	1.93574	5.39584	109.293	1.4e-25	8.31e-25	0.0224406	10446	76.8835	58.3926	64.9902	14.5716	16.4117	21.3	2940	2239	2521	621	828	1297	MpbZIP9	10.4449	AT5G15830.1, AT5G38800.1, AT3G30530.1, AT1G68880.1, AT1G13600.1, AT2G04038.1, AT4G34590.1, AT1G75390.1, AT2G18160.1, AT3G62420.1, AT5G49450.1, AT2G22850.1, AT4G37730.1	AT4G34590 is up in Sullivan; ATBZIP11, BZIP11, G-BOX BINDING FACTOR 6, GBF6; ko lethal, RNAi lines chlorotic, but green on sucrose; alters metabolite levels and transporter gene expression; some other are slightly up; one is down
Mapoly0047s0034	1.92879	1.40071	21.6869	3.21e-06	6.67e-06	0.105436	641	4.26259	4.17276	4.04739	1.50174	1.16943	0.624056	163	160	157	64	59	38	MpGRAS5	2.70167	no obvious	several top blast hits not induced in Sullivan
Mapoly0101s0006	1.89978	6.504	152.175	5.8e-35	4.8e-34	0.0156995	22488	142.548	139.657	147.253	35.948	36.2326	42.8628	5451	5355	5712	1532	1828	2610	MpRRB	12.3561	AT5G58080.1, AT4G31920.1, AT2G25180.1	none of the orthologues induced in Sullivan; double mutants show reduced sensitivity to cytokinin inhibition on root elongation and lateral root formation; no significant change in the sensitivity to ethylene
Mapoly0119s0041	1.83645	4.07442	60.2072	8.54e-15	3.16e-14	0.0363747	4150	30.6749	22.6894	25.5475	7.25061	9.37529	5.48512	1173	870	991	309	473	334	MpGARP6/MpHSR	7.48246	AT2G03500.1	not induced in Sullivan; mutants early flowering
Mapoly0022s0095	1.82061	5.69583	149.785	1.93e-34	1.58e-33	0.0144975	12863	78.5571	80.0388	83.7577	22.2211	21.9417	24.4203	3004	3069	3249	947	1107	1487	MpbZIP7	10.3699	AT1G42990.1	bZIP60 mRNA is upregulated by the addition of ER stress inducers
Mapoly0156s0007	1.78005	8.00824	81.4002	1.84e-19	8.54e-19	0.0263388	64376	418.91	371.533	405.976	96.1585	104.258	147.885	16019	14246	15748	4098	5260	9005	MpGARP8/MpGLD	14.255	GLK - tested
Mapoly0074s0047	1.73643	8.32449	41.3936	1.24e-10	3.61e-10	0.0495276	80862	511.04	472.774	495.586	106.647	106.716	230.556	19542	18128	19224	4545	5384	14039	MpGATA4	14.4549	tested - no effect on Chl
Mapoly0039s0003	1.67237	6.30971	115.347	6.61e-27	4.17e-26	0.0162605	19770	130.257	111.308	120.674	35.1033	41.941	36.5894	4981	4268	4681	1496	2116	2228	MpbHLH14/MpRSL	10.5522	AT1G66470.1, AT5G37800.1	not induced in Sullivan; root hairs regulation
Mapoly0162s0001	1.58752	6.28774	58.0584	2.54e-14	9.14e-14	0.0295146	19757	121.026	109.9	120.777	27.0783	37.957	51.9116	4628	4214	4685	1154	1915	3161	MpWRKY12	9.98189		exclude based on function
Mapoly0032s0097	1.5828	4.19811	52.6184	4.05e-13	1.36e-12	0.0313551	4548	27.5368	29.9135	25.0319	10.7234	10.1681	6.68397	1053	1147	971	457	513	407	MpTrihelix13	6.64476		exclude based on function
Mapoly0083s0007	1.54773	0.592554	7.15681	0.00746801	0.0110264	0.214211	365	2.61508	2.26894	1.77879	1.05591	1.07033	0.164225	100	87	69	45	54	10	MpGRAS11	0.917114		exclude based on function
Mapoly0063s0098	1.50807	5.46998	101.923	5.77e-24	3.25e-23	0.0148448	11098	65.534	68.1204	63.031	23.8167	23.0914	22.2525	2506	2612	2445	1015	1165	1355	MpHD13/MpPLINC	8.24908	AT4G24660.1, AT5G65410.1	not induced in Sullivan; involved in seed longevity, but expressed in cotyledons and leaves; ATHB22, HB22, HOMEOBOX PROTEIN 22, MATERNAL EFFECT EMBRYO ARREST 68, MEE68, ZHD2, ZINC FINGER HOMEODOMAIN 2
Mapoly0023s0090	1.491+B62:B79	3.2135	19.2728	1.13e-05	2.25e-05	0.077269	2364	14.1738	14.2135	12.6062	3.47278	3.19117	7.86639	542	545	489	148	161	479	Mp1R-MYB9	4.79434	no obvious	top blast hit AT4G39160 not induced in Sullivan
Mapoly0022s0128	1.48361	2.99815	15.3745	8.82e-05	0.000159875	0.0960475	2038	13.6246	12.3097	9.30641	3.02695	2.45779	7.07811	521	472	361	129	124	431	MpRKD	4.44809	AT4G35590.1	induced in Sullivan but levels extremely low; function in reproductive development in Arabidopsis
Mapoly0085s0092	1.41262	1.80071	16.2843	5.45e-05	0.000100907	0.0782329	877	4.89021	5.78971	4.43408	1.54867	1.94245	2.16777	187	222	172	66	98	132	MpR2R3-MYB15	2.54372	no obvious	top blast hits not induced in Sullivan
Mapoly0029s0145	1.3998	5.77382	93.4475	4.17e-22	2.2e-21	0.0141139	13805	76.8312	80.091	81.0766	29.4013	28.9782	31.794	2938	3071	3145	1253	1462	1936	MpHD9/PINTOX	8.08219	AT5G11270.1	slightly induced in Sullivan; encodes a homeodomain transcription factor involved in mediating resistance to infection by necrotrophic pathogens dependent on perception of jasmonic acid through COI1. Expressed in the nucleus. Downregulated upon fungal infection. Also involved in drought tolerance.
Mapoly0159s0028	1.39687	4.0287	47.83	4.65e-12	1.48e-11	0.026843	4103	28.1122	21.8809	20.9072	9.33897	8.70138	8.88459	1075	839	811	398	439	541	MpTrihelix35	5.62757		exclude based on function
Mapoly0088s0049	1.3787	5.05674	45.2211	1.76e-11	5.4e-11	0.0285024	8492	50.3927	46.3177	47.4859	13.3749	17.2838	24.7159	1927	1776	1842	570	872	1505	MpbHLH19	6.97174	AT5G24352.1, AT1G64625.1	not up in Sullivan; meiotic entry and xylem differentiation
Mapoly0001s0480	1.34391	4.84543	64.1705	1.14e-15	4.39e-15	0.0187667	7300	42.6259	37.5549	43.5159	13.7738	16.2928	18.6067	1630	1440	1688	587	822	1133	MpRR-MYB1	6.51181	no obvious	top blast hit - histone deacetylase, involved in leaf scenescence, thermomorphogenesis and epigenetic stress regulation
Mapoly0019s0040	1.29611	6.52406	47.0121	7.05e-12	2.22e-11	0.0246768	23545	134.494	126.904	130.96	42.1192	47.7684	69.8122	5143	4866	5080	1795	2410	4251	MpbZIP6	8.45589	AT3G58120.1, AT2G42380.2	not induced in Sullivan
Mapoly0047s0121	1.26943	6.30615	72.2308	1.91e-17	8.03e-17	0.0152831	19989	109.938	113.969	111.574	47.563	49.7307	41.8939	4204	4370	4328	2027	2509	2551	MpGIF	8.0052	AT4G00850.1, AT1G01160.2	not induced in Sullivan
Mapoly0005s0203	1.21667	10.0071	33.3764	7.59e-09	1.95e-08	0.0310358	262661	1359.71	1399.68	1557.32	567.565	587.809	701.964	51995	53669	60409	24188	29656	42744	MpCSD	12.1753	AT4G38680.1, AT2G21060.1	one of the orthologues induced in Sullivan, but expression low; cold shock protein
Mapoly0002s0204	1.21102	6.17588	68.276	1.42e-16	5.72e-16	0.0147197	18386	100.995	99.2075	102.654	44.1372	40.2761	46.3936	3862	3804	3982	1881	2032	2825	MpTrihelix5	7.4791		exclude based on function
Mapoly0043s0095	1.1671	5.53547	56.2945	6.24e-14	2.2e-13	0.016476	11811	72.9085	57.5581	61.9998	27.4772	29.1962	29.0186	2788	2207	2405	1171	1473	1767	Mp1R-MYB12	6.46044	no obvious	two top hits nt induced in Arabidopsis
Mapoly0159s0029	1.11082	6.21666	25.3257	4.84e-07	1.08e-06	0.0339583	18700	96.1828	106.771	101.932	57.9345	54.3093	28.9858	3678	4094	3954	2469	2740	1765	MpDEL1	6.90559	AT3G48160.2, AT5G14960.1, AT3G01330.1	not induced in Sullivan
Mapoly0073s0059	1.09126	6.12932	16.2151	5.65e-05	0.000104524	0.0513915	18263	97.3857	90.9141	97.4724	31.5836	30.0881	72.3905	3724	3486	3781	1346	1518	4408	MpbHLH39	6.68867	AT2G42870.1, AT3G58850.1	not induced in Sullivan
Mapoly0040s0112	1.06895	8.67491	38.0126	7.03e-10	1.93e-09	0.0211284	104615	534.523	578.371	547.66	258.112	261.121	272.285	20440	22177	21244	11000	13174	16580	MpbHLH13	9.27301	AT5G54680.1, AT1G51070.2	not induced in Sullivan
Mapoly0069s0082	1.0621	6.87158	48.947	2.63e-12	8.49e-12	0.0160494	30065	154.421	152.697	167.876	70.4646	73.6743	83.3115	5905	5855	6512	3003	3717	5073	MpC2H2-11	7.29833	no obvious	AT1G75560 - top blast hit not induced in Sullivan
Mapoly0019s0144	1.03444	6.54294	38.9153	4.43e-10	1.23e-09	0.0191598	24053	127.773	120.254	127.841	55.2126	54.0318	74.197	4886	4611	4959	2353	2726	4518	MpCCAAT-NFYA	6.76826	AT1G30500.2, AT2G34720.1	not induced in Sullivan
Mapoly0162s0017	1.0189	6.42694	24.9711	5.82e-07	1.29e-06	0.0290959	22361	125.158	109.587	110.852	40.5002	54.3291	75.6422	4786	4202	4300	1726	2741	4606	Mp1R-MYB20	6.5484	AT5G44800.1	not induced in Sullivan
Mapoly0046s0102	0.99915	5.83647	39.8234	2.78e-10	7.86e-10	0.0173145	14748	74.7391	75.3445	78.3698	33.625	36.4507	44.1602	2858	2889	3040	1433	1839	2689	MpbZIP10	5.8315	no obvious	top blast hit AT4G38900 not induced, neither is AT1G06070
Mapoly0014s0195	0.968632	6.08787	34.929	3.42e-09	8.95e-09	0.0186693	17602	91.5279	83.1684	95.3327	40.6879	42.1194	55.114	3500	3189	3698	1734	2125	3356	MpCDC5	5.8969	AT1G09770.1	not induced in Sullivan
Mapoly0068s0102	0.936663	6.28906	39.5536	3.19e-10	9e-10	0.015419	20204	100.55	103.38	104.175	48.5486	53.3975	58.9733	3845	3964	4041	2069	2694	3591	MpTCP1	5.89073	AT2G45680.1, AT5G51910.1, AT3G27010.1, AT5G08330.1, AT5G23280.1, AT2G37000.1, AT1G35560.1, AT1G72010.1, AT1G58100.1, AT1G69690.1, AT3G47620.1	on orthologue - TCP23;Encodes a member of the TCP-P subfamily that is involved in flowering time control and plant development. Mutants present an early flowering phenotype; no mention of dark/pale green leaves; expression - mature leaves and hypocotyl higher than cotyledons and young leaves; rest TCPs - not induced
Mapoly0095s0046	0.884498	4.90867	21.1334	4.28e-06	8.82e-06	0.0255189	7834	37.2911	38.3112	41.2215	17.9036	17.4424	27.869	1426	1469	1599	763	880	1697	MpGATA5	4.34171	AT4G17570.2, AT5G47140.1	not induced in Sullivan
Mapoly0009s0010	0.869378	5.6266	30.8399	2.8e-08	6.89e-08	0.0169395	12813	69.7443	59.6184	62.1287	31.6774	33.5964	39.4962	2667	2286	2410	1350	1695	2405	Mp1R-MYB4	4.89164
Mapoly0048s0045	0.869317	6.28601	35.3742	2.72e-09	7.16e-09	0.0148748	20169	99.9747	94.3045	108.197	53.3588	54.8841	57.3146	3823	3616	4197	2274	2769	3490	MpAP2L3	5.46454
Mapoly0008s0031	0.855133	6.00954	27.151	1.88e-07	4.35e-07	0.0187797	16762	85.6179	76.492	86.7481	39.8666	43.5664	54.0794	3274	2933	3365	1699	2198	3293	MpSPL4	5.13896
Mapoly0214s0002	0.850926	7.5643	30.4057	3.5e-08	8.56e-08	0.016798	48976	237.894	240.456	252.124	130.816	133.157	141.004	9097	9220	9780	5575	6718	8586	MpCCAAT-NFYB1	6.43666
Mapoly0029s0022	0.819978	7.90185	26.1022	3.24e-07	7.35e-07	0.0182233	61780	296.524	291.389	328.045	177.558	172.997	168.298	11339	11173	12725	7567	8728	10248	MpC2H2-6	6.47934
Mapoly0045s0043	0.805286	4.61564	21.8418	2.96e-06	6.17e-06	0.0201864	6311	30.3873	31.0349	32.0182	17.7628	20.6534	15.0759	1162	1190	1242	757	1042	918	Mp1R-MYB13	3.71691
Mapoly0018s0018	0.796811	3.69113	12.7992	0.000346773	0.000590499	0.0335559	3367	16.4489	15.9869	16.6536	8.37692	8.26532	11.5779	629	613	646	357	417	705	MpbHLH26/MpMYC1	2.94113
Mapoly0076s0039	0.762273	7.78228	18.1434	2.05e-05	3.96e-05	0.0227144	57639	279.265	263.197	288.396	142.947	146.635	200.207	10679	10092	11187	6092	7398	12191	MpIDDL4	5.93222
Mapoly0005s0159	0.75057	5.88941	17.3396	3.13e-05	5.93e-05	0.0227759	15557	78.9755	73.0234	70.9968	36.2296	40.3554	55.8859	3020	2800	2754	1544	2036	3403	MpHD1/DDT1	4.42041
Mapoly0094s0004	0.739266	5.9627	20.5845	5.71e-06	1.16e-05	0.0185658	16322	80.0477	78.9174	74.9669	41.0868	43.2492	55.7381	3061	3026	2908	1751	2182	3394	MpARID4	4.40802
Mapoly0008s0159	0.721198	6.1437	21.6504	3.27e-06	6.79e-06	0.0168161	18496	91.4756	82.5947	89.8932	48.0089	50.3055	61.7487	3498	3167	3487	2046	2538	3760	MpWRKY2	4.43083
Mapoly0174s0004	0.703337	6.55822	22.0092	2.71e-06	5.68e-06	0.0157988	24559	127.851	111.074	111.264	70.582	67.9857	76.4797	4889	4259	4316	3008	3430	4657	MpbHLH44	4.61264
Mapoly0001s0021	0.68933	5.60789	20.3239	6.54e-06	1.32e-05	0.0162265	12738	55.6751	66.1644	58.6742	35.596	35.2416	41.0727	2129	2537	2276	1517	1778	2501	MpbZIP1	3.86569	HY5
Mapoly0051s0040	0.684375	6.08671	19.0062	1.3e-05	2.57e-05	0.0172636	17832	83.7611	83.4292	84.0928	45.592	49.473	61.2396	3203	3199	3262	1943	2496	3729	MpERF11	4.16559
Mapoly0104s0012	0.681453	7.06515	18.7409	1.5e-05	2.93e-05	0.0175255	35129	166.372	161.486	166.948	89.0722	101.206	118.193	6362	6192	6476	3796	5106	7197	MpTZF	4.81456
Mapoly0019s0045	0.667235	4.05439	10.9241	0.000949217	0.00154705	0.0277598	4364	20.7115	19.2208	21.1392	10.8172	12.0908	15.5029	792	737	820	461	610	944	MpB3-3/MpARF1	2.70523
Mapoly0005s0077	0.656504	4.45206	16.3223	5.34e-05	9.9e-05	0.0178277	5701	26.9092	26.2363	27.0943	17.1762	16.3324	17.3915	1029	1006	1051	732	824	1059	MpGATA1	2.9228
Mapoly0007s0001	0.626731	6.19003	18.4881	1.71e-05	3.33e-05	0.0148822	19134	86.5593	89.2711	89.9448	53.9455	55.6571	62.4877	3310	3423	3489	2299	2808	3805	MpWRKY1	3.87949
Mapoly0086s0046	0.585831	5.728	17.0161	3.71e-05	6.98e-05	0.0140071	13841	61.5068	66.9207	62.3091	42.7293	43.2691	41.0892	2352	2566	2417	1821	2183	2502	MpNAC9	3.35564
Mapoly0148s0001	0.580067	5.71793	7.99312	0.00469554	0.00710315	0.0297131	14000	65.4033	59.2793	64.4488	33.977	33.7748	58.6941	2501	2273	2500	1448	1704	3574	MpPPP1	3.31678
Mapoly0019s0115	0.565422	5.43018	11.2862	0.00078086	0.00128288	0.0197638	11386	50.6019	51.1946	52.4871	31.8651	29.771	42.5672	1935	1963	2036	1358	1502	2592	MpC2H2-5	3.07034
Mapoly0051s0029	0.52327	7.05915	8.38117	0.00379128	0.00580344	0.023249	35445	148.458	162.294	160.993	92.2634	95.4773	140.429	5677	6223	6245	3932	4817	8551	MpTrihelix19	3.69384
Mapoly0168s0004	0.510185	5.85638	12.3034	0.000452123	0.000760799	0.0147769	15240	67.1554	66.2948	70.6617	46.953	45.8259	50.5157	2568	2542	2741	2001	2312	3076	MpGeBP4	2.98784
Mapoly0038s0096	0.50966	4.13696	7.02204	0.00805123	0.0118508	0.0252421	4643	22.6728	19.3251	19.9018	13.1403	13.617	16.6853	867	741	772	560	687	1016	MpCXC2	2.10844
Mapoly0088s0024	0.491792	7.58575	8.18132	0.00423239	0.00643225	0.0210858	50919	227.12	211.324	235.058	146.49	140.947	191.47	8685	8103	9118	6243	7111	11659	MpEIL/EIN3	3.73061
Mapoly0013s0062	0.480038	7.03696	9.89677	0.00165569	0.00263036	0.0165318	34710	155.545	142.552	160.71	100.64	107.905	120.361	5948	5466	6234	4289	5444	7329	MpARID1	3.37801
Mapoly0122s0020	0.431595	5.31242	7.45722	0.00631825	0.00941491	0.0173694	10555	45.6332	44.466	46.7125	30.2226	31.4161	39.7425	1745	1705	1812	1288	1585	2420	MpbZIP13	2.29282
Mapoly0130s0023	-0.422596	6.38746	8.23889	0.00410022	0.00624739	0.0152855	23138	72.5163	68.6159	73.3686	89.1191	94.6449	103.708	2773	2631	2846	3798	4775	6315	MpTrihelix29	-2.69931
Mapoly0216s0010	-0.429282	4.85624	7.63336	0.00572986	0.00858168	0.016517	7890	23.745	24.6454	25.5217	35.948	34.4091	29.2157	908	945	990	1532	1736	1779	MpCCAAT-NFYB2	-2.0847
Mapoly0050s0010	-0.431371	5.55447	7.31584	0.00683496	0.0101453	0.0177642	13050	40.2461	36.6942	43.0003	47.3753	52.1092	62.2085	1539	1407	1668	2019	2629	3788	MpDP1	-2.39604
Mapoly0065s0047	-0.489358	6.06498	10.3071	0.00132516	0.00212501	0.0163117	18616	54.5245	54.0895	58.3649	72.1072	72.822	89.4371	2085	2074	2264	3073	3674	5446	MpTrihelix22	-2.96795
Mapoly0070s0095	-0.549014	7.66238	9.87102	0.00167902	0.00266442	0.0217578	56731	175.629	161.225	156.508	214.421	217.455	289.907	6716	6182	6071	9138	10971	17653	MpC2H2-12	-4.20675
Mapoly0003s0245	-0.556426	4.56137	9.65559	0.00188776	0.00298086	0.0219631	6607	19.064	19.7424	18.4066	23.629	26.9564	33.502	729	757	714	1007	1360	2040	MpC2H2-1	-2.53807
Mapoly0033s0004	-0.55686	5.48023	11.5337	0.000683444	0.00112948	0.018725	12477	37.7618	35.2338	35.2664	48.572	47.2332	63.4074	1444	1351	1368	2070	2383	3861	MpHD11/MpNDX	-3.05172
Mapoly0123s0012	-0.580842	3.92622	9.19871	0.00242186	0.00377944	0.0246812	4198	12.6832	12.2053	11.5235	18.2086	17.7794	18.4753	485	468	447	776	897	1125	MpR2R3-MYB18	-2.28051
Mapoly0025s0044	-0.581867	5.50663	13.0958	0.000295956	0.000507555	0.0179779	12461	38.8602	35.5207	34.725	57.7233	59.9583	45.671	1486	1362	1347	2460	3025	2781	MpbHLH49	-3.20413
Mapoly0019s0096	-0.596828	5.98085	16.7846	4.19e-05	7.84e-05	0.0148067	17519	48.5883	52.9419	49.1616	74.8525	75.2204	77.8264	1858	2030	1907	3190	3795	4739	MpBZR2	-3.56954
Mapoly0040s0004	-0.690858	4.7748	18.2164	1.97e-05	3.82e-05	0.017822	7672	21.6529	20.8638	20.1854	31.3724	31.2972	38.5108	828	800	783	1337	1579	2345	MpR2R3-MYB11	-3.29871
Mapoly0016s0064	-0.715969	4.97531	16.2039	5.69e-05	0.000105093	0.0217898	8611	22.882	25.1931	23.2016	44.7707	42.615	29.7576	875	966	900	1908	2150	1812	MpC2H2-4	-3.56217
Mapoly0061s0069	-0.719743	5.57007	10.9404	0.000940896	0.00153414	0.0332717	13601	36.2712	36.3552	34.9313	44.9115	47.5504	84.6089	1387	1394	1355	1914	2399	5152	Mp4R-MYB1	-4.00902
Mapoly0073s0051	-0.810737	6.08746	24.0101	9.58e-07	2.09e-06	0.0191149	19293	52.9293	46.0047	49.0842	73.4212	82.7325	103.429	2024	1764	1904	3129	4174	6298	MpbHLH40	-4.93533
Mapoly0174s0011	-0.933838	8.4431	19.668	9.21e-06	1.84e-05	0.03134	100147	244.066	233.544	239.775	377.266	382.603	610.54	9333	8955	9301	16078	19303	37177	MpMADS1	-7.88449
Mapoly0007s0271	-0.969025	7.28859	38.9026	4.45e-10	1.24e-09	0.0169166	44008	112.004	104.867	100.179	197.245	226.93	196.463	4283	4021	3886	8406	11449	11963	MpR2R3-MYB4	-7.06283
Mapoly0003s0288	-0.975157	6.96254	45.1704	1.81e-11	5.54e-11	0.0146892	35211	87.3961	82.9337	81.85	162.587	162.987	170.17	3342	3180	3175	6929	8223	10362	MpTrihelix7	-6.78957
Mapoly0043s0098	-0.989628	6.29855	34.7357	3.78e-09	9.86e-09	0.0196135	22501	52.9816	51.5597	53.5183	95.525	90.1059	128.178	2026	1977	2076	4071	4546	7805	MpB3-4/MpARF3	-6.23322
Mapoly0074s0026	-1.03517	7.20584	32.5572	1.16e-08	2.93e-08	0.023057	42432	101.858	93.9133	94.5851	175.54	168.141	251.314	3895	3601	3669	7481	8483	15303	MpB3-5/MpVAL	-7.4593
Mapoly0049s0118	-1.03964	2.34238	12.0393	0.000520915	0.000869914	0.0583415	1422	3.47806	2.99917	3.35134	6.1243	7.13553	6.94673	133	115	130	261	360	423	MpRWP1	-2.43524
Mapoly0184s0008	-1.05408	5.45443	46.7798	7.94e-12	2.48e-11	0.0161684	12485	29.4197	27.462	28.5122	56.2919	54.1507	66.8397	1125	1053	1106	2399	2732	4070	MpTrihelix37	-5.7494
Mapoly0013s0135	-1.13123	4.93857	48.3326	3.6e-12	1.15e-11	0.0177715	8785	18.8286	20.2118	18.5097	38.1771	38.6904	49.1526	720	775	718	1627	1952	2993	MpTrihelix10	-5.58668
Mapoly0115s0048	-1.14634	5.80095	35.7823	2.21e-09	5.85e-09	0.0253373	16188	36.3497	33.982	33.6423	60.891	67.7677	101.426	1390	1303	1305	2595	3419	6176	MpGARP4/MpPHR2	-6.64984
Mapoly0036s0129	-1.16438	6.14447	49.9889	1.55e-12	5.06e-12	0.0186715	20391	44.7179	43.0577	43.0518	85.3413	89.3328	118.505	1710	1651	1670	3637	4507	7216	MpWRKY5	-7.15449
Mapoly0874s0001	-1.16446	5.7681	27.9057	1.27e-07	2.98e-07	0.0336362	15948	30.2304	34.3471	36.1687	55.9634	62.4953	107.305	1156	1317	1403	2385	3153	6534	MpR2R3-MYB20	-6.71671
Mapoly0001s0259	-1.20071	7.02344	60.8179	6.26e-15	2.33e-14	0.0164117	37348	82.3229	77.483	76.7199	165.591	174.642	203.393	3148	2971	2976	7057	8811	12385	MpbHLH27	-8.43311
Mapoly0041s0025	-1.20862	2.57234	10.1675	0.00142939	0.00228383	0.0962337	1613	3.97493	3.59901	3.09354	10.6295	10.1879	3.87572	152	138	120	453	514	236	MpERF9	-3.10898
Mapoly0092s0005	-1.23541	2.61964	14.0138	0.000181477	0.000317841	0.0719251	1711	4.681	2.63406	3.55758	8.37692	10.9213	6.32267	179	101	138	357	551	385	MpR2R3-MYB16	-3.23631
Mapoly0168s0007	-1.23918	4.51369	55.6133	8.82e-14	3.1e-13	0.018163	6490	12.2909	14.1613	14.2045	31.4897	32.9027	31.5969	470	543	551	1342	1660	1924	MpCCAAT-NFYC3	-5.59329
Mapoly0004s0047	-1.25223	0.524505	7.87688	0.00500708	0.00754951	0.120596	385	0.732224	0.834553	0.876504	2.11183	2.51726	1.21527	28	32	34	90	127	74	MpASLBD1	-0.656799
Mapoly0069s0060	-1.26145	6.0785	41.8329	9.94e-11	2.91e-10	0.0261939	19722	41.1091	38.7285	39.3911	78.7477	79.0656	127.964	1572	1485	1528	3356	3989	7792	MpC2H2-10	-7.66772
Mapoly0007s0033	-1.33551	4.75379	68.1844	1.49e-16	5.97e-16	0.0172232	7758	15.5074	15.4653	14.849	36.2296	36.5894	42.7971	593	593	576	1544	1846	2606	Mp1R-MYB2	-6.34875
Mapoly0042s0072	-1.35245	5.7429	84.4218	4e-20	1.91e-19	0.0145715	15318	28.6613	31.374	30.2652	79.5924	71.0381	79.9613	1096	1203	1174	3392	3584	4869	MpRR-MYB3	-7.767
Mapoly0113s0058	-1.37088	6.11143	66.0336	4.43e-16	1.74e-15	0.0193931	20049	39.9585	39.0936	36.5038	93.4836	84.4371	120.903	1528	1499	1416	3984	4260	7362	MpTrihelix26	-8.37806
Mapoly0023s0075	-1.42338	7.17834	44.9519	2.02e-11	6.18e-11	0.031057	42730	70.7903	79.752	85.356	165.145	177.377	290.137	2707	3058	3311	7038	8949	17667	MpERF4	-10.2175
Mapoly0124s0021	-1.43848	2.78549	27.8294	1.32e-07	3.1e-07	0.0475434	1962	4.15798	3.65117	3.22244	9.59708	10.3267	9.9849	159	140	125	409	521	608	MpbHLH1	-4.00687
Mapoly0036s0107	-1.44601	5.99487	41.5025	1.18e-10	3.42e-10	0.0344587	18899	34.3622	32.4172	35.8336	70.4646	74.7843	134.271	1314	1243	1390	3003	3773	8176	Mp3R-MYB1	-8.66866
Mapoly0023s0081	-1.4642	2.72311	24.6091	7.02e-07	1.55e-06	0.0560925	1847	3.05965	3.80765	3.55758	10.6295	10.8619	7.30802	117	146	138	453	548	445	MpHD7/MpKNOX1B	-3.98718
Mapoly0124s0064	-1.53991	2.37517	23.3437	1.35e-06	2.91e-06	0.0645903	1452	2.87659	2.52974	2.44906	8.1892	8.91941	5.76431	110	97	95	349	450	351	MpERF19	-3.65755
Mapoly0092s0004	-1.56204	2.79639	22.9228	1.69e-06	3.6e-06	0.0691941	1940	3.89648	3.83373	2.70685	11.1458	13.0223	6.68397	149	147	105	475	657	407	Mp1R-MYB19	-4.36807
Mapoly0013s0145	-1.5957	6.10784	77.2813	1.48e-18	6.56e-18	0.0222174	20309	34.7022	31.6087	36.4523	86.7022	92.8412	131.002	1327	1212	1414	3695	4684	7977	Mp1R-MYB5	-9.74631
Mapoly0001s0020	-1.65029	6.28937	108.324	2.28e-25	1.34e-24	0.0168448	22880	38.1279	38.0765	37.071	108.501	109.411	137.621	1458	1460	1438	4624	5520	8380	MpTrihelix1	-10.3793
Mapoly0058s0031	-1.7548	9.18883	83.6086	6.03e-20	2.85e-19	0.0250018	170938	269.877	259.729	270.685	824.481	884.27	992.068	10320	9959	10500	35137	44613	60409	MpIDDL3	-16.1246
Mapoly0113s0037	-1.79046	6.95774	122.802	1.54e-28	1.04e-27	0.0174798	36531	55.989	55.9933	55.1682	180.96	172.125	225.104	2141	2147	2140	7712	8684	13707	MpE2F	-12.4575
Mapoly0210s0005	-1.79788	4.85755	59.4033	1.28e-14	4.69e-14	0.0359025	8688	14.6968	12.9616	11.0852	32.616	38.7895	63.2596	562	497	430	1390	1957	3852	Mp3R-MYB7	-8.73328
Mapoly0318s0001	-1.80169	1.62929	20.6349	5.56e-06	1.13e-05	0.0971638	878	1.51675	1.46047	1.05696	3.70743	6.38233	3.99067	58	56	41	158	322	243	MpR2R3-MYB19	-2.93547
Mapoly0015s0005	-1.82819	6.5628	141.653	1.16e-32	8.94e-32	0.0156599	27491	45.1364	37.5027	41.8917	143.933	152.78	145.504	1726	1438	1625	6134	7708	8860	MpbZIP4	-11.998
Mapoly0005s0280	-1.83366	6.069	131.902	1.57e-30	1.14e-29	0.0168095	19684	30.5965	30.1221	27.4294	89.7292	114.525	109.916	1170	1155	1064	3824	5778	6693	MpLIM1	-11.1285
Mapoly0811s0001	-1.8597	1.01519	22.1479	2.52e-06	5.31e-06	0.0906298	564	0.810676	0.964952	0.747607	3.12081	3.36955	2.69329	31	37	29	133	170	164	Mp1R-MYB22	-1.88795
Mapoly0026s0039	-1.89892	7.56856	80.2296	3.33e-19	1.53e-18	0.0301329	56920	84.9118	78.8392	76.9777	239.669	250.913	407.131	3247	3023	2986	10214	12659	24791	MpbZIP8	-14.3721
Mapoly0014s0223	-1.90966	0.305891	13.2753	0.000268919	0.000462712	0.160394	353	0.496866	0.391197	0.56715	1.38442	1.05051	3.03817	19	15	22	59	53	185	MpSPL2	-0.584148
Mapoly0001s0385	-1.95876	7.15019	149.444	2.29e-34	1.87e-33	0.0170183	41704	54.6291	56.6714	62.9794	223.924	207.109	246.453	2089	2173	2443	9543	10449	15007	MpGRAS1	-14.0055
Mapoly0014s0060	-1.9762	7.07138	111.005	5.9e-26	3.57e-25	0.0233614	40149	52.8247	57.0626	53.5441	185.63	181.678	275.685	2020	2188	2077	7911	9166	16787	MpHD6/WOX	-13.9745
Mapoly0064s0023	-2.11237	0.407163	21.6291	3.31e-06	6.86e-06	0.112813	372	0.496866	0.599835	0.309354	1.73639	2.06137	2.29915	19	23	12	74	104	140	MpGRAS7	-0.860081
Mapoly0093s0018	-2.1417	3.81513	94.0063	3.15e-22	1.67e-21	0.0300661	4100	5.28247	5.94619	4.2794	22.3619	24.5185	21.5792	202	228	166	953	1237	1314	MpASLBD11	-8.17084
Mapoly0467s0001	-2.15828	1.7867	31.0499	2.51e-08	6.21e-08	0.0900092	990	1.56905	1.38223	0.747607	5.37343	5.80753	5.35374	60	53	29	229	293	326	MpWRKY14	-3.85621
Mapoly0011s0037	-2.24065	3.90723	109.376	1.34e-25	7.98e-25	0.0280145	4340	5.17787	5.34635	5.10435	28.6035	22.9526	22.3675	198	205	198	1219	1158	1362	MpASLBD4	-8.75473
Mapoly0240s0002	-2.26457	2.25729	25.6689	4.05e-07	9.11e-07	0.124354	1321	1.6998	1.77342	1.39209	10.2776	10.069	3.08744	65	68	54	438	508	188	Mp3R-MYB8	-5.11179
Mapoly0069s0009	-2.33432	6.83973	175.601	4.43e-40	4.22e-39	0.0199844	34376	38.0495	38.259	37.3288	172.255	166.773	234.037	1455	1467	1448	7341	8414	14251	MpbZIP11/MpABI5A	-15.9661
Mapoly0037s0146	-2.51557	2.2911	54.8243	1.32e-13	4.59e-13	0.0671608	1407	1.77826	1.30399	1.21164	9.26858	8.30496	7.02884	68	50	47	395	419	428	MpTrihelix16	-5.76342
Mapoly0101s0068	-2.52651	7.77529	178.996	8.03e-41	7.89e-40	0.0227984	63868	64.4618	64.7039	65.1449	402.092	424.782	292.781	2465	2481	2527	17136	21431	17828	MpGARP7/MpLUX	-19.6443
Mapoly0003s0271	-3.10945	5.85979	170.695	5.22e-39	4.83e-38	0.0340041	18044	11.1926	12.8313	12.0906	79.5924	83.2875	148.805	428	492	469	3392	4202	9061	MpGRAS2	-18.2207
Mapoly0072s0050	-3.13909	6.68128	389.075	1.32e-86	4.53e-85	0.0150703	30763	19.3255	21.9331	21.4486	186.24	180.886	185.377	739	841	832	7937	9126	11288	MpbZIP12/MpABI5B	-20.9731
Mapoly0009s0013	-3.19758	2.01016	73.3343	1.09e-17	4.64e-17	0.0741403	1193	0.784525	0.964952	0.56715	6.40588	7.31392	7.58721	30	37	22	273	369	462	MpAP2L2	-6.42765
Mapoly0093s0028	-3.68201	0.370862	49.8033	1.7e-12	5.54e-12	0.120106	361	0.104603	0.260798	0.154677	2.65152	2.25958	1.87217	4	10	6	113	114	114	MpHD16/MpBELL5	-1.36552
Mapoly0229s0008	-3.8188	3.09854	144.015	3.53e-33	2.76e-32	0.0520008	2528	1.4906	1.01711	0.850725	18.1383	15.5198	13.8442	57	39	33	773	783	843	MpTrihelix38	-11.8327
Mapoly0034s0034	-3.83859	6.92404	306.004	1.62e-68	3.36e-67	0.0271813	37901	16.815	14.4482	16.2927	174.155	208.437	297.806	643	554	632	7422	10516	18134	MpR2R3-MYB10	-26.5786
Mapoly0080s0037	-3.96219	3.59892	181.702	2.06e-41	2.06e-40	0.0443664	3566	1.4383	1.43439	1.46943	24.1452	27.7691	15.9134	55	55	57	1029	1401	969	MpASLBD9	-14.2596
Mapoly0055s0052	-4.36974	0.421457	34.0601	5.34e-09	1.38e-08	0.25847	397	0.0523017	0	0.283575	1.97104	1.28836	3.85929	2	0	11	84	65	235	MpbHLH45	-1.84166
Mapoly0046s0060	-4.38662	4.53065	312.284	6.94e-70	1.48e-68	0.0307103	7190	2.19667	1.95598	2.1397	39.0219	34.5478	58.1686	84	75	83	1663	1743	3542	MpASLBD5	-19.8743
Mapoly0009s0166	-4.71309	3.12707	124.676	5.99e-29	4.1e-28	0.0855464	2544	0.732224	0.443356	0.721827	18.1852	23.1508	8.67109	28	17	28	775	1168	528	MpASLBD3	-14.7382
Mapoly1803s0001	-6.37875	3.10511	274.012	1.52e-61	2.64e-60	0.0516705	2564	0.235358	0.130399	0.232016	18.8187	18.0172	13.6307	9	5	9	802	909	830	MpASLBD21	-19.8067
Mapoly0084s0032	-6.59449	2.40966	201.595	9.37e-46	1.05e-44	0.0695817	1605	0.183056	0.0782393	0.0515591	9.10432	12.0908	9.7714	7	3	2	388	610	595	MpASLBD10	-15.8905
Mapoly0293s0001	-7.38935	8.56113	643.962	4.59e-142	4.87e-140	0.0341868	119851	4.81175	4.85084	3.76381	590.092	672.147	989.884	184	186	146	25148	33911	60276	MpERF23	-63.2612

### Sheet: Sheet2
up in Sullivan not up in 0 to 24 spores
Mp4g18170.1 transcription factor, C2H2-ZnF [gene=MpC2H2-7] [MapolyID=Mapoly0041s0098.1]
Mp2g14310.1 transcription factor, MYB [gene=Mp1R-MYB11] [MapolyID=Mapoly0042s0058.1]	RVE1 in Arabidopsis
Mp6g02620.1 transcription factor, NAC [gene=MpNAC7] [MapolyID=Mapoly0035s0049.1]	ANAC102	AT5G63790
