## Supplementary material for "Synergistic control of chloroplast biogenesis by *MYB-related* and *Golden2-like* transcription factors": Supp Table 3

### Sheet: primers
List of primers
gRNA sequences for targeting AtMYBS1
M1-3	ATTGGAGCTACTTATCCCGG
M1-81	CCTTTGCGGTGATGATAACG
gRNA sequences for targeting AtMYBS2
M2-0.1	GATGTTACTAGGATTGAATC
M2-0.2	GCATGGCCATTCGATCCTTC
Cloning gRNA-tRNA scaffold - Arabidopsis
L5AD5-F-BbsI	GAGAAGACTAATTGAACAAAGCACCAGTGG
M1-3-F	GAGAAGACATTACTTATCCCGGGTTTTAGAGCTAGAA
M1-3-R	GAGAAGACTAAGTAGCTCCAATTGCACCAGCCGGGAA
M1-81-F	GAGAAGACATGTGATGATAACGGTTTTAGAGCTAGAA
M1-81-R	GAGAAGACTATCACCGCAAAGGTGCACCAGCCGGGAA
M2-0.1-F	GAGAAGACATTAGGATTGAATCGTTTTAGAGCTAGAA
M2-0.1-R	GAGAAGACTACCTAGTAACATCTGCACCAGCCGGGAA
M2-0.2-FINAL	GAGAAGACTAAAACGCATGGCCATTCGATCCTTCTGCACCAGCCGGGAATC
Genotyping primers for confirmation of CRISPR/Cas9 edits in Arabidopsis
m1-t-f	CTGTCCTCTATACTATCATGCGC
m1-t-r	GGAACACCTGTGATGCTTCC
m2-t-f2	GGTGAGAATCTCTATTCGAGTCC
m2-t-r2	GGCACTGACCCGAGGTTACTC
Genotyping of NASC lines
LB3	TAGCATCTGAATTTCATAACCAATCTCGATACAC
S1RP	TTACCTCGTTATCATCACCGC
S1LP	TTATTATTTGCCGCAGTTTCG
Lba1	TGGTTCACGTAGTGGGCCATCG
S2RP	TTTGGCGGTGATAGAAGAACC
S2LP	AAAAACTCACTCAAGGAACAAGC
gRNA sequences for targeting MpGLK, MpRR-MYB2 and MpRR-MYB5
GLK-gRNA3	GGGCGAGGGCTTCAAGATAC
Myb2-gRNA1	GCAGCAGCGCTCGCAGGAAT
Myb5-gRNA1	AACAACCGTCGCCCAAACAG
Genotyping primers for confirmation of CRISPR/Cas9 edits in Marchantia
Genot-Myb5-f	ATTTTGAGCCCGCCGTTTGC
Genot-Myb5-r	GCCGACGGACTTGTGGTAGT
Genot-Myb2-f	CGCGATGATCTGGGACGAGAC
Genot-Myb2-r	CATTGTCCCAGCGATTAGGC
MpGLK_37_genot_F11	TCTTATCAGTTACGATCGTAGGG
MpGLK_g37_genotR10	CGAAACGGCGCAGAACATG
Primers for qPCR analysis
qPCR-Myb5-f	CGTGGTCCGAAGAAGAGCAC
qPCR-Myb5-r	GAAGTACTTTTGGGCGTGGC
qPCR_myb2_F1	GCCAGTGGAACCAGTGGAAC
qPCR_myb2_R1	CTCCTCCAGTCACCTTTGCC
MpGLK-RT-F2	TCCTACGATGGATCACACCG
MpGLK-RT-R2	CCCCAAGCATCAATACACGG
MpACT_F	AGGCATCTGGTATCCACGAG
MpACT_R	ACATGGTCGTTCCTCCAGAC
Saint-Marcoux et al., 2015
MpAPT_F	CGAAAGCCCAAGAAGCTACC
MpAPT_R	GTACCCCCGGTTGCAATAAG
Saint-Marcoux et al., 2015
MpCUL_F	AGGATGTGGACAAGGATAGACG
MpCUL_R	GTTGATGTGGCAACACCTTG
Saint-Marcoux et al., 2015
Cloning gRNA-tRNA scaffold for Marchantia
Myb2-gRNA3-PTR-F	TAGGTCTCCAGCGCTCGCAGGAATGTTTTAGAGCTAGAA
Myb2-gRNA3-PTR-R	ATGGTCTCACGCTGCTGCTGCACCAGCCGGGAA
MpHD14-gRNA1-PTG-F	TAGGTCTCCTAGCGGAGGGGAGTTTTAGAGCTAGAA
MpHD14-gRNA1-PTG-R	ATGGTCTCAGCTAGGAGCATCTGCACCAGCCGGGAA
MYB9-gRNA1-PTG-F	TAGGTCTCCGCCATCGACGTCTTGTTTTAGAGCTAGAA
MYB9-gRNA1-PTG-R	ATGGTCTCATGGCGACACTTGCACCAGCCGGGAA
C2H2-14-gRNA1-PTG-F	TAGGTCTCCAGCTATGTCTTCAAGTTTTAGAGCTAGAA
C2H2-14-gRNA1-PTG-R	ATGGTCTCAAGCTGGCGTGTGCACCAGCCGGGAA
DOF1-gRNA1-PTG-F	TAGGTCTCCGTGAGCAGCACGGTTTTAGAGCTAGAA
DOF1-gRNA1-PTG-R	ATGGTCTCATCACTCGCACAA TGCACCAGCCGGGAA
HMGBOX5-gRNA-PTG-F	TAGGTCTCCTTCCCTCTTTCTCTGCGTTTTAGAGCTAGAA
HMGBOX5-gRNA-PTG-R	ATGGTCTCAGGAAGTGTTGCACCAGCCGGGAA
BZIP9 - gRNA1-PTG-F	TAGGTCTCCGAATCAAAAGGCACGACGTTTTAGAGCTAGAA
BZIP9 - gRNA1-PTG-R	ATGGTCTCAATTCCCTTGCACCAGCCGGGAA
RRB - gRNA1-PTG-F	TAGGTCTCCGGGATAACCCAGTTTTAGAGCTAGAA
RRB - gRNA1-PTG-R	ATGGTCTCATCCCTTTCATGACTGCACCAGCCGGGAA
C2H2-7 - gRNA2-PTG-F	TAGGTCTCCGGAAATTCCTCAAGTTTTAGAGCTAGAA
C2H2-7 - gRNA2-PTG-R	ATGGTCTCATTCCCTCATTGTGCACCAGCCGGGAA
RVE - gRNA1-PTG-F	TAGGTCTCCAGTCATGGCTGCGTTTTAGAGCTAGAA
RVE - gRNA1-PTG-R	ATGGTCTCAGACTCCTAACATTGCACCAGCCGGGAA
NAC7 - gRNA4-PTG-F	TAGGTCTCCTACAAGCATGATCCCGTTTTAGAGCTAGAA
NAC7-gRNA-PTG-R	ATGGTCTCATGTAGAGGTTGCACCAGCCGGGAA
MYB5-gRNA2-PTG-F	TAGGTCTCCCGCCCAAACAGGTTTTAGAGCTAGAA
MYB5-gRNA2-PTG-R	ATGGTCTCAGGCGACGGTTGTTTGCACCAGCCGGGAA
BBX4-gRNA3-PTG-F	TAGGTCTCCGATTATGTGTTGCGGTTTTAGAGCTAGAA
BBX4-gRNA3-PTG-R	ATGGTCTCAAATCGACGCCTGCACCAGCCGGGAA
BBX6-gRNA3-PTG-F	TAGGTCTCCCCGCACACATCGCGTTTTAGAGCTAGAA
BBX6-gRNA3-PTG-R	ATGGTCTCAGCGGCCGCGAGTGCACCAGCCGGGAA
BBX3-gRNA3-PTG-F	TAGGTCTCCACTACCGAAGACGTTTTAGAGCTAGAA
BBX3-gRNA3-PTG-R	ATGGTCTCATAGTGGCAGTCATGCACCAGCCGGGAA
BBX5-gRNA3-PTG-F	TAGGTCTCCGTCGTCTACTGCGTTTTAGAGCTAGAA
BBX5-gRNA3-PTG-R	ATGGTCTCACGACTGCGCTCGTGCACCAGCCGGGAA
